# DNA metabarcoding from sample fixative as a quick and voucher preserving biodiversity assessment method

**DOI:** 10.1101/287276

**Authors:** Vera Marie Alida Zizka, Florian Leese, Bianca Peinert, Matthias Felix Geiger

**Affiliations:** Aquatic Ecosystem Research, Faculty of Biology, University of Duisburg-Essen, Universitätsstraße 5, 45141 Essen, Germany; Centre for Water and Environmental Research (ZWU) Essen, University of Duisburg-Essen, Universitätsstraße 2, 45141 Essen, Germany; Zoologisches Forschungsmuseum Alexander Koenig, Leibniz Institute for Animal Biodiversity, Adenauerallee 160, 53113 Bonn, Germany

**Keywords:** non-destructive, environmental DNA, macroinvertebrates, metabarcoding

## Abstract

Metabarcoding is a powerful tool for biodiversity assessment and has become increasingly popular in recent years. Although its reliability and applicability have been proven in numerous scientific studies, metabarcoding still suffers from some drawbacks. One is the usually mandatory destruction of specimens before DNA extraction, which is problematic because it does not allow a later taxonomic evaluation of the results. Additionally, metabarcoding often implements a time-consuming step, where specimens need to be separated from substrate or sorted in different size classes. A non-destructive protocol, excluding any sorting step, where the extraction of DNA is conducted from a samples fixative (ethanol) could serve as an alternative. We test an innovative protocol, where the sample preserving ethanol is filtered and DNA extracted from the filter for subsequent DNA metabarcoding. We first tested the general functionality of this approach on 15 mock communities comprising one individual of eight different macroinvertebrate taxa each and tried to increase DNA yield through different treatments (ultrasonic irradiation, shaking, freezing). Application of the method was successful for most of the samples and taxa, but showed weaknesses in detecting mollusc taxa. In a second step, the community composition detected in DNA from ethanol was compared to conventional bulk sample metabarcoding of complex environmental samples. We found that especially taxa with pronounced exoskeleton or shells (Coleoptera, Isopoda) and small taxa (Trombidiformes) were underrepresented in ethanol samples regarding taxa diversity and read numbers. However, read numbers of Diptera (mainly chironomids) and Haplotaxida were higher in ethanol derived DNA samples, which might indicate the detection of stomach content, which would be an additional advantage of this approach. Concerning EPT (Ephemeroptera, Plecoptera, Trichoptera) taxa which are decisive for the determination of ecological statuses, both methods had 46 OTUs in common with 4 unique to the ethanol samples and 10 to the bulk samples. Results indicate that fixative-based metabarcoding is a non-destructive, time-saving alternative for biodiversity assessments focussing on taxa used for ecological status determination. For a comprehensive picture on total biodiversity, the method might however not be sufficient and conventional bulk sample metabarcoding should be applied.
