## Supplementary Materials for "DNA metabarcoding from sample fixative as a quick and voucher preserving biodiversity assessment method"

Sample_name	Community	Treatment	Protocol	Ancylus	Ecdyonurus	Ephemera	Gammarus	Gastropoda	Hydropsyche	Leptophlebiidae	Polycentropus
A1.1	A	phase I	0	M	L	M	L	M	L	S	M
A2.1	A	Phase I	0	M	L	M	L	M	L	S	M
A3.1	A	Phase I	0	M	L	M	L	M	L	S	M
B1.1	B	Phase I	0	S	S	S	M	L	M	M	M
B2.1	B	Phase I	0	S	S	S	M	L	M	M	M
B3.1	B	Phase I	0	S	S	S	M	L	M	M	M
C1.1	C	Phase I	0	L	M	M	S	S	S	M	L
C2.1	C	Phase I	0	L	M	M	S	S	S	M	L
C3.1	C	Phase I	0	L	M	M	S	S	S	M	L
D1.1	D	Phase I	0	L	M	S	M	L	M	M	S
D2.1	D	Phase I	0	L	M	S	M	L	M	M	S
D3.1	D	Phase I	0	L	M	S	M	L	M	M	S
E1.1	E	Phase I	0	M	M	L	S	M	S	M	M
E2.1	E	Phase I	0	M	M	L	S	M	S	M	M
E3.1	E	Phase I	0	M	M	L	S	M	S	M	M
A1.2	A	Ultrasound	1	M	L	M	L	M	L	S	M
A2.2	A	Shaking	2	M	L	M	L	M	L	S	M
A3.2	A	Freezing	3	M	L	M	L	M	L	S	M
B1.2	B	Ultrasound	1	S	S	S	M	L	M	M	M
B2.2	B	Shaking	2	S	S	S	M	L	M	M	M
B3.2	B	Freezing	3	S	S	S	M	L	M	M	M
C1.2	C	Ultrasound	1	L	M	M	S	S	S	M	L
C2.2	C	Shaking	2	L	M	M	S	S	S	M	L
C3.2	C	Freezing	3	L	M	M	S	S	S	M	L
D1.2	D	Ultrasound	1	L	M	S	M	L	M	M	S
D2.2	D	Shaking	2	L	M	S	M	L	M	M	S
D3.2	D	Freezing	3	L	M	S	M	L	M	M	S
E1.2	E	Ultrasound	1	M	M	L	S	M	S	M	M
E2.2	E	Shaking	2	M	M	L	S	M	S	M	M
E3.2	E	Freezing	3	M	M	L	S	M	S	M	M
