## Supplementary Materials for "DNA metabarcoding from sample fixative as a quick and voucher preserving biodiversity assessment method"

	X...ID	Phylum	Class	Order	Family	Genus	Species	Similarity	Status	S1E	S3E	S5E	S6E	S1B	S3B	S5B	S6B
sp1	OTU_10	Arthropoda	Insecta	Diptera	Chironomidae	Tvetenia	calvescens	100	Early-Release	92	8668	4770	385	25	6074	2104	262
sp14	OTU_11	Arthropoda	Insecta	Ephemeroptera	Ephemerellidae	Ephemerella	ignita	100	Published	31448	6718	7219	3412	34239	10351	4437	14721
sp33	OTU_124	Arthropoda	Insecta	Diptera	Ceratopogonidae	Palpomyia	NA	97.36	Private	43	69	142	445	322	150	268	1650
sp72	OTU_15	Arthropoda	Insecta	Diptera	Chironomidae	Cricotopus	annulator	100	Early-Release	8847	10172	2632	1534	23651	6419	193	1639
sp81	OTU_16	Arthropoda	Arachnida	Trombidiformes	Lebertiidae	Lebertia	porosa	100	Private	4897	1256	36	2040	19844	12559	364	6729
sp102	OTU_190	Arthropoda	Insecta	Diptera	Chironomidae	NA	NA	98.86	Private	13	179	7	46	522	82	255	16
sp103	OTU_191	Arthropoda	Insecta	Diptera	Chironomidae	Rheocricotopus	chalybeatus	98.8	Private	74	440	578	9	681	438	584	4
sp111	OTU_20	Arthropoda	Insecta	Diptera	Chironomidae	Tanytarsus	heusdensis	99.76	Early-Release	979	16016	6217	13156	781	7448	2527	840
sp121	OTU_21	Arthropoda	Insecta	Diptera	Chironomidae	Cricotopus	rufiventris	100	Early-Release	1486	4681	82	1707	2298	2514	105	493
sp147	OTU_25	Arthropoda	Insecta	Diptera	Chironomidae	Tanytarsus	brundini	99.06	Early-Release	29343	14764	12163	6987	923	3176	3379	2764
sp158	OTU_27	Arthropoda	Insecta	Ephemeroptera	Heptageniidae	Ecdyonurus	dispar	100	Published	2835	720	9327	114	3074	852	4440	3361
sp167	OTU_287	Arthropoda	Insecta	Diptera	Chironomidae	Synorthocladius	semivirens	100	Early-Release	220	349	840	206	63	345	437	81
sp176	OTU_31	Arthropoda	Insecta	Coleoptera	Elmidae	Esolus	parallelepipedus	100	Published	289	588	1360	440	834	4423	1148	4197
sp180	OTU_32	Arthropoda	Insecta	Ephemeroptera	Caenidae	Caenis	luctuosa	98.8	Published	393	306	4836	3036	336	359	1985	3672
sp197	OTU_3720	Arthropoda	Insecta	Diptera	Chironomidae	Synorthocladius	NA	97.84	Early-Release	39	169	278	454	8	107	175	22
sp201	OTU_39	Arthropoda	Insecta	Diptera	Chironomidae	sp. BOLD:ACR2857	NA	100	Published	246	1164	1195	290	194	1078	657	382
sp204	OTU_4	Arthropoda	Insecta	Ephemeroptera	Heptageniidae	Ecdyonurus	insignis	100	Published	4354	740	45592	2015	23721	5187	65473	17851
sp219	OTU_45	Arthropoda	Insecta	Diptera	Chironomidae	Synorthocladius	semivirens	99.15	Early-Release	1090	8939	5829	2463	780	3006	1947	638
sp230	OTU_5	Arthropoda	Insecta	Ephemeroptera	Baetidae	Baetis	fuscatus	100	Published	2940	18607	34552	23531	10813	22994	36741	43434
sp246	OTU_53	Arthropoda	Insecta	Hemiptera	Aphelocheiridae	Aphelocheirus	aestivalis	100	Private	73	29	93	77	2602	592	440	1941
sp253	OTU_56	Arthropoda	Insecta	Diptera	Chironomidae	Polypedilum	convictum	100	Published	944	937	628	208	1332	3383	1764	657
sp257	OTU_570	Arthropoda	Insecta	Ephemeroptera	Heptageniidae	Ecdyonurus	insignis	99.02	Published	79	11	798	15	346	58	753	224
sp274	OTU_63	Arthropoda	Insecta	Ephemeroptera	Ephemeridae	Ephemera	danica	100	Published	636	70	5	30	130	99	460	832
sp302	OTU_75	Arthropoda	Insecta	Trichoptera	Lepidostomatidae	Lepidostoma	hirtum	100	Published	11	79	244	31	1873	363	2707	6602
sp304	OTU_77	Arthropoda	Insecta	Diptera	Chironomidae	sp. BOLD:ACR3552	NA	100	Published	73	591	97	1010	288	509	66	986
sp312	OTU_80	Arthropoda	Insecta	Trichoptera	Psychomyiidae	Psychomyia	pusilla	100	Published	538	17	35	113	712	256	552	266
sp329	OTU_9	Arthropoda	Insecta	Diptera	Chironomidae	Orthocladius	rubicundus	100	Published	4535	26200	728	1015	21027	29331	662	3278
sp338	OTU_95	Arthropoda	Insecta	Plecoptera	Leuctridae	Leuctra	geniculata	100	Published	51	58	75	73	299	130	86	839
sp340	OTU_96	Arthropoda	Insecta	Diptera	Chironomidae	Cricotopus	NA	97.55	Private	357	619	51	24	799	216	2	68
sp354	OTU_13	Annelida	Clitellata	Lumbriculida	Lumbriculidae	Stylodrilus	heringianus	100	Published	3259	1560	11199	9673	2078	2370	11692	7194
sp222	OTU_47	Arthropoda	Insecta	Ephemeroptera	Baetidae	Baetis	fuscatus	98.4	Published	0	1704	28	5	33	1868	45	77
sp263	OTU_59	Arthropoda	Insecta	Diptera	Chironomidae	NA	NA	90.6	Private	1193	169	0	284	5115	319	16	233
sp266	OTU_60	Arthropoda	Insecta	Diptera	Chironomidae	NA	NA	91.29	Published	89	0	2234	446	223	32	3430	1656
sp282	OTU_66	Arthropoda	Insecta	Coleoptera	Elmidae	Limnius	opacus	100	Published	648	7	0	70	3313	112	24	1190
sp285	OTU_67	Arthropoda	Insecta	Ephemeroptera	Baetidae	Baetis	scambus	100	Published	0	482	1036	18	997	560	467	263
sp317	OTU_83	Arthropoda	Insecta	Coleoptera	Elmidae	Limnius	opacus	100	Published	125	0	953	88	681	44	92	386
sp231	OTU_50	Arthropoda	Insecta	Coleoptera	Elmidae	Stenelmis	canaliculata	100	Published	163	0	0	102	3773	269	396	9200
sp276	OTU_638	Arthropoda	Insecta	Hemiptera	Aphelocheiridae	Aphelocheirus	NA	97.31	Early-Release	0	1	4	0	182	23	12	116
sp319	OTU_839	Arthropoda	Insecta	Hemiptera	Aphelocheiridae	NA	NA	94.97	Early-Release	0	0	4	2	81	4	5	60
sp57	OTU_140	Arthropoda	Insecta	Coleoptera	Elmidae	Limnius	volckmari	100	Private	0	0	15	0	404	36	65	115
sp187	OTU_342	Arthropoda	Insecta	Hemiptera	Aphelocheiridae	NA	NA	91	Private	0	0	10	0	246	20	16	133
sp210	OTU_418	Arthropoda	Insecta	Hemiptera	NA	NA	NA	85.54	Early-Release	0	0	3	0	81	8	3	51
sp216	OTU_446	Arthropoda	Insecta	Hemiptera	Aphelocheiridae	Aphelocheirus	NA	95.24	Early-Release	0	0	1	0	88	8	5	40
sp255	OTU_563	Arthropoda	Insecta	Hemiptera	Aphelocheiridae	NA	NA	92.27	Early-Release	0	0	0	0	195	22	12	145
sp279	OTU_654	Arthropoda	Insecta	Hemiptera	Aphelocheiridae	NA	NA	91.44	Early-Release	0	0	0	0	37	6	2	24
sp280	OTU_656	Arthropoda	Insecta	Hemiptera	Aphelocheiridae	NA	NA	93.91	Early-Release	0	0	0	0	85	10	4	48
sp310	OTU_798	Arthropoda	Insecta	Hemiptera	Aphelocheiridae	NA	NA	92.86	Early-Release	0	0	0	0	44	7	4	42
sp15	OTU_110	Arthropoda	Insecta	Diptera	Chironomidae	Thienemanniella	nr. vittata	99.04	Private	1565	963	294	193	118	280	8	81
sp25	OTU_118	Arthropoda	Insecta	Diptera	Chironomidae	Nanocladius	rectinervis	100	Early-Release	87	153	88	140	1	243	816	34
sp27	OTU_12	Arthropoda	Insecta	Diptera	Chironomidae	Virgatanytarsus	NA	96.4	Early-Release	1013	48	6207	21593	366	207	1814	2552
sp91	OTU_17	Arthropoda	Insecta	Diptera	Chironomidae	Microtendipes	pedellus	100	Private	8192	2100	1376	53142	1	42	832	1585
sp101	OTU_19	Arthropoda	Insecta	Trichoptera	Hydropsychidae	Cheumatopsyche	lepida	100	Published	1284	104	1611	899	1765	242	12291	13015
sp152	OTU_26	Arthropoda	Insecta	Trichoptera	Hydropsychidae	Hydropsyche	incognita	100	Published	1954	10	2984	396	11	178	4841	537
sp189	OTU_36	Arthropoda	Insecta	Diptera	Chironomidae	Virgatanytarsus	arduennensis	100	Published	858	121	2129	2731	336	143	955	218
sp227	OTU_49	Arthropoda	Insecta	Ephemeroptera	Potamanthidae	Potamanthus	luteus	100	Published	3810	16	2192	689	5515	570	2140	6284
sp311	OTU_8	Arthropoda	Insecta	Diptera	Chironomidae	Virgatanytarsus	triangularis	100	Early-Release	1280	176	8023	25982	276	236	4992	6908
sp333	OTU_92	Arthropoda	Insecta	Ephemeroptera	Ephemerellidae	Serratella	ignita	100	Private	1961	391	28	596	1840	129	186	16
sp358	OTU_14	Annelida	Clitellata	Haplotaxida	Naididae	Nais	elinguis	100	Published	19342	2091	1275	7850	1903	434	211	1093
sp42	OTU_130	Arthropoda	Insecta	Trichoptera	Polycentropodidae	Polycentropus	flavomaculatus	100	Published	0	134	215	20	38	71	188	82
sp99	OTU_186	Arthropoda	Insecta	Diptera	NA	NA	NA	86.32	Published	22	31	29	0	179	580	91	74
sp168	OTU_29	Arthropoda	Malacostraca	Isopoda	Asellidae	Asellus	aquaticus	100	Published	0	469	633	5387	11	1691	1001	4007
sp195	OTU_37	Arthropoda	Insecta	Trichoptera	Brachycentridae	Brachycentrus	subnubilus	100	Published	15825	0	25	36	44	23	3	2
sp199	OTU_38	Arthropoda	Insecta	Diptera	Chironomidae	Conchapelopia	pallidula	99.04	Published	0	479	1781	200	712	7470	2488	305
sp265	OTU_6	Arthropoda	Insecta	Ephemeroptera	Caenidae	Caenis	rivulorum	100	Published	0	31609	1460	200	25	42241	1901	661
sp12	OTU_108	Arthropoda	Insecta	Trichoptera	Rhyacophilidae	Rhyacophila	nubila	100	Published	0	0	233	0	63	69	1323	461
sp107	OTU_194	Arthropoda	Insecta	Trichoptera	Leptoceridae	Athripsodes	cinereus	100	Published	0	0	0	42	216	222	584	770
sp92	OTU_173	Arthropoda	Insecta	Diptera	Chironomidae	Tanytarsus	brundini	98.32	Early-Release	101	915	3658	292	1	223	518	424
sp314	OTU_813	Arthropoda	Insecta	Diptera	Chironomidae	Tanytarsus	brundini	98.8	Early-Release	58	363	1287	190	13	494	248	272
sp29	OTU_122	Arthropoda	Insecta	Diptera	Chironomidae	Cladotanytarsus	NA	99.76	Early-Release	838	199	0	2537	114	87	19	528
sp79	OTU_157	Arthropoda	Arachnida	Trombidiformes	Hygrobatidae	Hygrobates	fluviatilis	99.76	Private	0	12	55	562	763	295	58	3521
sp68	OTU_149	Arthropoda	Insecta	Diptera	Chironomidae	Micropsectra	pallidula	100	Published	0	204	91	0	31	162	106	68
sp299	OTU_74	Arthropoda	Insecta	Ephemeroptera	Baetidae	Baetis	buceratus	99.76	Published	0	0	153	0	632	115	2708	5887
sp309	OTU_790	Arthropoda	Insecta	Ephemeroptera	Heptageniidae	Ecdyonurus	NA	97.96	Published	0	0	59	0	19	3	18	22
sp2	OTU_100	Arthropoda	Insecta	Diptera	Chironomidae	Cricotopus	vierriensis	99.52	Private	473	2095	11	50	173	660	0	18
sp95	OTU_18	Arthropoda	Insecta	Diptera	Chironomidae	Orthocladius	sp. BOLD:ACP2182	100	Published	2321	3575	3	395	11336	6083	0	379
sp125	OTU_22	Arthropoda	Insecta	Diptera	Chironomidae	Orthocladius	oblidens	100	Published	495	2816	8	61	5906	3426	0	115
sp161	OTU_28	Arthropoda	Insecta	Diptera	Chironomidae	Tanytarsus	eminulus	100	Private	474	4574	1558	241	0	2581	695	41
sp327	OTU_89	Arthropoda	Insecta	Coleoptera	Elmidae	Oulimnius	tuberculatus	100	Private	247	6	127	45	298	0	102	1256
sp343	OTU_97	Arthropoda	Insecta	Diptera	Chironomidae	Nilotanypus	dubius	100	Private	583	466	237	14	193	253	46	0
sp392	OTU_7	Annelida	Clitellata	Haplotaxida	Naididae	Chaetogaster	NA	96.4	Published	44001	7981	9196	2651	4	9	0	6
sp39	OTU_128	Arthropoda	Insecta	Ephemeroptera	Caenidae	Caenis	macrura	98.56	Published	84	0	6	11	1883	3	9	0
sp159	OTU_273	Arthropoda	Insecta	Diptera	Simuliidae	Simulium	lineatum	99.52	Published	0	40	67	51	0	274	660	99
sp326	OTU_88	Arthropoda	Insecta	Diptera	Chironomidae	NA	NA	100	Early-Release	0	843	24	6	89	36	6	0
sp36	OTU_126	Arthropoda	Insecta	Diptera	Chironomidae	Orthocladius	sp. 15TE	99.76	Early-Release	0	777	65	0	2	266	32	0
sp235	OTU_5022	Arthropoda	Insecta	Diptera	Chironomidae	Rheocricotopus	NA	96.88	Private	0	19	21	0	6	23	48	0
sp369	OTU_333	Annelida	Clitellata	Haplotaxida	Naididae	Limnodrilus	hoffmeisteri	100	Published	0	19	0	1	110	0	19	33
sp78	OTU_155	Arthropoda	Insecta	Coleoptera	Gyrinidae	Orectochilus	villosus	100	Published	0	0	6	0	18	0	4040	3095
sp139	OTU_242	Arthropoda	Insecta	Coleoptera	Elmidae	Elmis	maugetii	100	Published	0	0	189	0	10	0	11	131
sp184	OTU_334	Arthropoda	Insecta	Diptera	Chironomidae	Polypedilum	sp. BOLD:ACR0701	99.04	Published	0	20	0	0	0	360	191	343
sp250	OTU_548	Arthropoda	Insecta	Hemiptera	NA	NA	NA	87.35	Private	0	0	0	0	40	0	4	28
sp296	OTU_728	Arthropoda	Insecta	Hemiptera	Aphelocheiridae	NA	NA	90.98	Private	0	0	0	0	40	1	0	15
sp52	OTU_137	Arthropoda	Insecta	Diptera	Chironomidae	Cricotopus	bicinctus	99.76	Early-Release	65	466	62	127	0	478	483	87
sp94	OTU_178	Arthropoda	Insecta	Diptera	Chironomidae	NA	NA	92.84	Early-Release	148	34	493	155	0	38	134	2
sp177	OTU_317	Arthropoda	Insecta	Diptera	Chironomidae	Corynoneura	sp. 14ES	100	Early-Release	56	24	161	25	3	0	7	27
sp10	OTU_107	Arthropoda	Malacostraca	Amphipoda	Gammaridae	Gammarus	roeselii	100	Published	176	0	73	17	291	0	1061	142
sp133	OTU_228	Arthropoda	Insecta	Diptera	NA	NA	NA	86.09	Published	54	78	0	544	15	10	0	87
sp138	OTU_24	Arthropoda	Insecta	Ephemeroptera	Heptageniidae	Heptagenia	sulphurea	100	Early-Release	0	246	7842	1494	0	318	16914	8423
sp211	OTU_42	Arthropoda	Insecta	Diptera	Simuliidae	Simulium	lineatum	98.08	Published	0	70	545	27	0	375	894	82
sp240	OTU_52	Arthropoda	Insecta	Diptera	Chironomidae	Ablabesmyia	NA	96.88	Early-Release	0	1263	111	14	0	4033	498	4434
sp73	OTU_150	Arthropoda	Arachnida	Trombidiformes	NA	NA	NA	89.93	Private	0	3	0	920	0	109	148	297
sp186	OTU_341	Arthropoda	Insecta	Trichoptera	Leptoceridae	Ceraclea	dissimilis	100	Published	0	13	0	12	0	9	95	532
sp251	OTU_55	Arthropoda	Insecta	Trichoptera	Leptoceridae	Athripsodes	albifrons	100	Published	0	0	504	71	0	27	1676	6917
sp278	OTU_65	Arthropoda	Insecta	Trichoptera	Hydropsychidae	Hydropsyche	siltalai	100	Published	0	565	937	0	0	3	2024	153
sp293	OTU_72	Arthropoda	Malacostraca	Amphipoda	Gammaridae	Gammarus	pulex	100	Private	0	1247	963	0	11	2037	1815	0
sp315	OTU_819	Arthropoda	Malacostraca	Isopoda	Asellidae	NA	NA	94	Published	0	0	3	23	0	8	7	30
sp325	OTU_877	Arthropoda	Insecta	Diptera	Ceratopogonidae	Palpomyia	sp. 1ES	98.08	Early-Release	0	0	1	7	0	48	12	50
sp334	OTU_93	Arthropoda	Insecta	Diptera	Chironomidae	Paratendipes	albimanus	100	Published	1424	388	0	0	1350	523	0	13
sp342	OTU_964	Arthropoda	Insecta	Diptera	Chironomidae	Rheocricotopus	NA	97.36	Private	177	194	0	0	139	99	35	0
sp360	OTU_156	Annelida	Clitellata	Haplotaxida	Sparganophilidae	Sparganophilus	NA	100	Private	660	0	0	37	23	0	93	214
sp13	OTU_109	Arthropoda	Arachnida	Trombidiformes	Lebertiidae	NA	NA	100	Early-Release	0	0	0	78	694	161	0	1632
sp16	OTU_1104	Arthropoda	Malacostraca	Isopoda	Asellidae	NA	NA	94	Published	0	0	0	16	0	5	7	28
sp162	OTU_282	Arthropoda	Insecta	Diptera	Chironomidae	Micropsectra	sp. 5ES	100	Early-Release	0	187	0	0	9	274	6	0
sp288	OTU_682	Arthropoda	Insecta	Plecoptera	Leuctridae	Leuctra	NA	95.44	Published	0	0	0	2	11	5	0	29
sp71	OTU_1494	Arthropoda	Malacostraca	Amphipoda	Gammaridae	Gammarus	roeselii	99.75	Private	0	0	0	0	8	0	19	4
sp346	OTU_982	Arthropoda	Insecta	Coleoptera	NA	NA	NA	88.25	Published	0	0	0	0	43	0	1	78
sp146	OTU_248	Arthropoda	Insecta	Trichoptera	Hydroptilidae	Hydroptila	angulata	100	Published	0	63	20	292	0	28	54	50
sp150	OTU_2549	Arthropoda	Insecta	Diptera	Chironomidae	Tanytarsus	brundini	98.08	Early-Release	0	4	55	12	0	20	2	10
sp182	OTU_3223	Arthropoda	Insecta	Diptera	Chironomidae	Tanytarsus	NA	97.84	Early-Release	0	5	46	2	1	6	0	15
sp385	OTU_57	Annelida	Clitellata	Lumbriculida	Lumbriculidae	Lumbriculus	variegatus	100	Published	336	0	457	6638	417	0	368	3229
sp258	OTU_58	Arthropoda	Insecta	Diptera	Chironomidae	Tanytarsus	ejuncidus	100	Published	0	4125	17	0	0	3859	211	469
sp256	OTU_568	Arthropoda	Insecta	Diptera	Chironomidae	Phaenopsectra	flavipes	99.76	Private	0	0	25	0	0	21	7	46
sp374	OTU_375	Annelida	Clitellata	Haplotaxida	Naididae	Psammoryctides	barbatus	100	Published	0	0	0	10	77	0	109	159
sp348	OTU_996	Arthropoda	Insecta	Diptera	NA	NA	NA	86.65	Private	0	0	0	0	0	3	14	39
sp238	OTU_51	Arthropoda	Insecta	Diptera	Chironomidae	Orthocladius	sp. BOLD:ACR0587	100	Published	261	3645	40	53	1849	2886	0	0
sp271	OTU_62	Arthropoda	Insecta	Diptera	Chironomidae	Rheocricotopus	fuscipes	100	Early-Release	354	1328	216	240	118	3106	0	0
sp287	OTU_68	Arthropoda	Insecta	Diptera	NA	NA	NA	88.07	Early-Release	54	3164	311	15	0	536	23	0
sp313	OTU_81	Arthropoda	Insecta	Diptera	Chironomidae	Cricotopus	sp. BOLD:ACQ9937	100	Published	689	23	14	7	2	34	0	0
sp380	OTU_46	Annelida	Clitellata	Haplotaxida	Naididae	Chaetogaster	diastrophus	99.52	Published	4794	2442	4613	801	0	3	2	0
sp114	OTU_205	Arthropoda	Insecta	Diptera	Chironomidae	NA	NA	99.76	Early-Release	144	229	0	0	162	201	0	0
sp183	OTU_324	Arthropoda	Insecta	Diptera	Chironomidae	sp. BOLD:ACR1089	NA	99.72	Published	786	23	0	0	73	0	0	35
sp344	OTU_98	Arthropoda	Insecta	Diptera	Chironomidae	Tvetenia	NA	97.6	Early-Release	0	512	0	43	0	445	104	0
sp32	OTU_1239	Arthropoda	Insecta	Coleoptera	Gyrinidae	NA	NA	92.65	Published	0	0	0	0	0	0	16	10
sp34	OTU_1241	Arthropoda	Insecta	Coleoptera	Gyrinidae	NA	NA	92.72	Published	0	0	0	0	0	0	10	4
sp38	OTU_1276	Arthropoda	Insecta	Coleoptera	Gyrinidae	NA	NA	93.7	Published	0	0	0	0	0	0	11	13
sp45	OTU_1307	Arthropoda	Insecta	Coleoptera	Gyrinidae	NA	NA	91.98	Private	0	0	0	0	0	0	11	7
sp59	OTU_1436	Arthropoda	Insecta	Coleoptera	Gyrinidae	NA	NA	91.93	Published	0	0	0	0	0	0	13	11
sp60	OTU_1437	Arthropoda	Insecta	Coleoptera	Gyrinidae	NA	NA	94.75	Published	0	0	0	0	0	0	12	12
sp70	OTU_1492	Arthropoda	Insecta	Coleoptera	Gyrinidae	NA	NA	94.16	Published	0	0	0	0	0	0	7	9
sp77	OTU_1548	Arthropoda	Insecta	Coleoptera	Gyrinidae	NA	NA	91.53	Published	0	0	0	0	0	0	15	12
sp82	OTU_1602	Arthropoda	Insecta	Coleoptera	Gyrinidae	NA	NA	94.23	Published	0	0	0	0	0	0	14	9
sp87	OTU_1657	Arthropoda	Insecta	Coleoptera	Gyrinidae	NA	NA	91.53	Published	0	0	0	0	0	0	15	11
sp88	OTU_1658	Arthropoda	Insecta	Coleoptera	Gyrinidae	NA	NA	93.03	Published	0	0	0	0	0	0	13	7
sp117	OTU_2074	Arthropoda	Insecta	Coleoptera	Gyrinidae	NA	NA	93.66	Published	0	0	0	0	0	0	9	7
sp127	OTU_2230	Arthropoda	Insecta	Coleoptera	Gyrinidae	NA	NA	92.51	Private	0	0	0	0	0	0	3	16
sp128	OTU_2231	Arthropoda	Insecta	Coleoptera	Gyrinidae	NA	NA	91.75	Published	0	0	0	0	0	0	6	13
sp160	OTU_275	Arthropoda	Insecta	Diptera	Chironomidae	Brillia	bifida	99.44	Early-Release	0	0	0	0	2	0	0	67
sp174	OTU_3080	Arthropoda	Insecta	Coleoptera	Gyrinidae	NA	NA	92.98	Published	0	0	0	0	0	0	16	9
sp175	OTU_3088	Arthropoda	Insecta	Coleoptera	Gyrinidae	Orectochilus	NA	97.32	Private	0	0	0	0	0	0	5	9
sp232	OTU_5002	Arthropoda	Insecta	Coleoptera	Gyrinidae	Orectochilus	NA	97.57	Private	0	0	0	0	0	0	7	3
sp236	OTU_5023	Arthropoda	Insecta	Coleoptera	Gyrinidae	Orectochilus	NA	97.32	Private	0	0	0	0	0	0	6	1
sp254	OTU_562	Arthropoda	Insecta	Coleoptera	NA	NA	NA	89.55	Published	0	0	0	0	63	0	0	110
sp318	OTU_830	Arthropoda	Insecta	Plecoptera	Leuctridae	Leuctra	NA	96.64	Published	0	0	0	0	5	0	0	30
sp336	OTU_938	Arthropoda	Insecta	Hemiptera	Aphelocheiridae	NA	NA	91.6	Early-Release	0	0	0	0	18	0	0	8
sp65	OTU_147	Arthropoda	Insecta	Diptera	Chironomidae	Conchapelopia	melanops	100	Early-Release	99	178	0	6	653	275	0	0
sp247	OTU_54	Arthropoda	Insecta	Diptera	Chironomidae	NA	NA	90.97	Early-Release	0	460	2109	10	0	343	101	0
sp3	OTU_101	Arthropoda	Insecta	Diptera	Chironomidae	Cricotopus	triannulatus	100	Early-Release	0	994	0	29	0	856	0	87
sp53	OTU_138	Arthropoda	Malacostraca	Isopoda	Asellidae	Proasellus	coxalis	100	Published	0	0	3	996	0	0	121	1287
sp61	OTU_1438	Arthropoda	Malacostraca	Amphipoda	Gammaridae	Gammarus	pulex	99.76	Private	0	213	189	0	0	624	437	0
sp63	OTU_145	Arthropoda	Insecta	Diptera	Chironomidae	NA	NA	99.15	Private	217	98	0	0	524	358	0	0
sp64	OTU_146	Arthropoda	Insecta	Ephemeroptera	Baetidae	Baetis	liebenauae	99.76	Private	0	0	408	34	0	0	58	37
sp112	OTU_204	Arthropoda	Insecta	Diptera	Chironomidae	Cladotanytarsus	NA	97.6	Published	441	0	0	959	0	24	0	182
sp116	OTU_207	Arthropoda	Insecta	Hemiptera	Aphididae	Cavariella	aegopodii	100	Published	0	54	116	0	0	20	11	0
sp131	OTU_226	Arthropoda	Insecta	Diptera	Simuliidae	Simulium	equinum	100	Published	0	0	16	10	0	0	442	244
sp141	OTU_2446	Arthropoda	Insecta	Diptera	Chironomidae	Cladotanytarsus	mancus	99.52	Published	59	0	0	5	0	7	0	74
sp151	OTU_255	Arthropoda	Insecta	Diptera	Chironomidae	Nanocladius	rectinervis	100	Early-Release	0	65	0	16	0	53	26	0
sp190	OTU_361	Arthropoda	Insecta	Diptera	Empididae	Hemerodromia	oratoria	98.71	Early-Release	0	42	3	0	0	151	9	0
sp205	OTU_40	Arthropoda	Insecta	Diptera	Chironomidae	Cricotopus	trifascia	98.8	Private	0	48	101	0	1242	0	0	106
sp207	OTU_408	Arthropoda	Arachnida	Trombidiformes	NA	NA	NA	85.52	Published	0	0	25	80	187	0	39	0
sp284	OTU_667	Arthropoda	Insecta	Plecoptera	Leuctridae	Leuctra	fusca	100	Published	0	9	0	6	0	34	0	41
sp295	OTU_724	Arthropoda	Malacostraca	Amphipoda	Gammaridae	NA	NA	94	Private	0	10	4	0	0	10	4	0
sp347	OTU_99	Arthropoda	Insecta	Ephemeroptera	Baetidae	Centroptilum	NA	97.11	Published	0	202	365	0	0	452	477	0
sp366	OTU_277	Annelida	Clitellata	Enchytraeida	NA	NA	NA	88.01	Published	0	10	79	0	0	11	58	0
sp46	OTU_132	Arthropoda	Insecta	Diptera	Limoniidae	Antocha	vitripennis	99.76	Early-Release	0	0	340	0	260	0	161	0
sp56	OTU_139	Arthropoda	Insecta	Diptera	Chironomidae	Microtendipes	sp. BOLD:ACQ9190	100	Published	0	0	0	288	0	237	0	248
sp62	OTU_144	Arthropoda	Insecta	Ephemeroptera	Baetidae	Baetis	rhodani	100	Published	0	505	0	0	10	342	0	0
sp169	OTU_296	Arthropoda	Insecta	Diptera	NA	NA	NA	87.5	Published	0	0	105	0	0	8	7	0
sp270	OTU_612	Arthropoda	Arachnida	Trombidiformes	Hygrobatidae	Atractides	nodipalpis	100	Private	0	0	6	0	0	27	35	0
sp359	OTU_1550	Annelida	Clitellata	Haplotaxida	Naididae	NA	NA	99.28	Private	0	0	0	10	2	0	0	1
sp395	OTU_757	Annelida	Clitellata	Arhynchobdellida	Erpobdellidae	Erpobdella	nigricollis	99.76	Early-Release	0	0	0	8	0	0	18	67
sp49	OTU_1343	Arthropoda	Insecta	Coleoptera	Elmidae	NA	NA	91.37	Published	0	0	0	0	5	0	0	59
sp54	OTU_1387	Arthropoda	Insecta	Coleoptera	Gyrinidae	NA	NA	93.75	Published	0	0	0	0	0	0	9	4
sp75	OTU_1546	Arthropoda	Insecta	Coleoptera	Gyrinidae	NA	NA	93.46	Published	0	0	0	0	0	0	11	17
sp85	OTU_1655	Arthropoda	Insecta	Coleoptera	Gyrinidae	Orectochilus	NA	96.08	Private	0	0	0	0	0	0	3	11
sp105	OTU_1934	Arthropoda	Insecta	Coleoptera	Gyrinidae	NA	NA	92.1	Published	0	0	0	0	0	0	11	6
sp106	OTU_1935	Arthropoda	Insecta	Diptera	Simuliidae	Simulium	ornatum	99.47	Private	0	0	0	0	0	8	14	0
sp109	OTU_196	Arthropoda	Insecta	Diptera	Chironomidae	Orthocladius	rubicundus	100	Private	0	0	0	0	297	228	0	0
sp120	OTU_2080	Arthropoda	Insecta	Coleoptera	Gyrinidae	NA	NA	94.12	Private	0	0	0	0	0	0	11	6
sp155	OTU_2682	Arthropoda	Insecta	Coleoptera	Gyrinidae	NA	NA	92.51	Published	0	0	0	0	0	0	5	4
sp37	OTU_127	Arthropoda	Insecta	Ephemeroptera	Baetidae	Procloeon	NA	97.87	Early-Release	45	361	0	867	0	196	0	1054
sp154	OTU_264	Arthropoda	Insecta	Coleoptera	Chrysomelidae	Chrysomela	vigintipunctata	100	Published	79	5	102	0	0	70	52	0
sp202	OTU_390	Arthropoda	Insecta	Diptera	Chironomidae	Orthocladius	sp. BOLD:ACR1743	98.32	Published	6	9	20	0	231	34	0	0
sp264	OTU_590	Arthropoda	Arachnida	Trombidiformes	Torrenticolidae	NA	NA	100	Early-Release	0	43	15	10	0	14	15	0
sp363	OTU_206	Annelida	Clitellata	Haplotaxida	Naididae	Stylaria	lacustris	100	Published	0	250	6	10	0	12	0	8
sp400	OTU_468	Platyhelminthes	Turbellaria	NA	NA	NA	NA	89.81	Private	0	34	20	98	0	0	34	40
sp66	OTU_1471	Arthropoda	Insecta	Ephemeroptera	Baetidae	Procloeon	bifidum	99.52	Published	0	216	0	511	0	94	0	253
sp192	OTU_364	Arthropoda	Insecta	Diptera	NA	NA	NA	88.73	Published	0	55	0	30	0	48	0	30
sp243	OTU_524	Arthropoda	Insecta	Diptera	Ceratopogonidae	Probezzia	NA	99.52	Published	0	36	0	1	0	34	0	50
sp350	OTU_114	Annelida	Clitellata	Haplotaxida	Lumbricidae	Eiseniella	tetraedra	100	Early-Release	0	0	694	26	0	0	573	401
sp365	OTU_231	Annelida	Clitellata	Haplotaxida	Naididae	Rhyacodrilus	coccineus	100	Private	51	0	0	206	185	0	0	111
sp35	OTU_1242	Arthropoda	Insecta	Diptera	Simuliidae	Simulium	ornatum s.l.	99.04	Private	0	14	0	0	0	39	10	0
sp44	OTU_1305	Arthropoda	Insecta	Diptera	NA	NA	NA	86.14	Private	0	0	0	9	0	11	0	30
sp108	OTU_195	Arthropoda	Insecta	Trichoptera	Leptoceridae	Oecetis	notata	100	Private	0	0	0	3	9	0	0	775
sp129	OTU_2233	Arthropoda	Insecta	Diptera	Simuliidae	Simulium	balcanicum	98.96	Published	0	0	85	0	0	15	86	0
sp130	OTU_224	Arthropoda	Insecta	Diptera	Chironomidae	Rheopelopia	ornata	98.08	Private	0	0	207	0	0	13	279	0
sp142	OTU_245	Arthropoda	Insecta	Diptera	Chironomidae	Orthocladius	sp. BOLD:ACP2182	100	Published	62	0	0	0	212	186	0	0
sp157	OTU_269	Arthropoda	Insecta	Diptera	Chironomidae	Harnischia	fuscimana	100	Private	0	36	0	0	0	426	4	0
sp268	OTU_604	Arthropoda	Insecta	Diptera	NA	NA	NA	89.97	Private	0	0	0	95	0	0	121	48
sp320	OTU_84	Arthropoda	Insecta	Diptera	Chironomidae	Chironomus	riparius	99.12	Published	0	838	0	0	0	187	3	0
sp351	OTU_1150	Annelida	Clitellata	Haplotaxida	Naididae	Limnodrilus	NA	97.84	Published	0	0	0	8	34	0	0	66
sp391	OTU_655	Annelida	Clitellata	Haplotaxida	Naididae	Limnodrilus	claparedeanus	100	Published	0	0	0	44	0	0	27	154
sp55	OTU_1388	Arthropoda	Insecta	Coleoptera	NA	NA	NA	87.5	Published	0	0	0	0	17	0	0	46
sp241	OTU_521	Arthropoda	Insecta	Diptera	Simuliidae	Simulium	cryophilum	99.76	Private	0	0	0	0	0	143	19	0
sp307	OTU_782	Arthropoda	Insecta	Diptera	NA	NA	NA	89.27	Published	0	0	0	0	40	63	0	0
sp98	OTU_1817	Arthropoda	Insecta	Diptera	Chironomidae	NA	NA	92.59	Published	953	0	13	6	2	0	0	0
sp331	OTU_91	Arthropoda	Insecta	Ephemeroptera	Heptageniidae	Rhithrogena	semicolorata	100	Published	0	7	0	20	0	158	0	0
sp119	OTU_208	Arthropoda	Insecta	Diptera	Chironomidae	Polypedilum	albicorne	100	Early-Release	0	3	0	0	683	0	0	0
sp135	OTU_232	Arthropoda	Insecta	Diptera	Chironomidae	NA	NA	91.81	Published	0	1	0	0	1	0	0	0
sp165	OTU_285	Arthropoda	Insecta	Ephemeroptera	Leptophlebiidae	Habrophlebia	lauta	98.32	Published	0	0	0	0	0	33	0	0
sp387	OTU_61	Annelida	Clitellata	Haplotaxida	NA	NA	NA	89.93	Published	5135	1557	434	180	0	8	0	0
sp377	OTU_436	Annelida	Clitellata	Haplotaxida	Naididae	Bothrioneurum	vejdovskyanum	99.76	Published	122	0	16	56	57	0	0	0
sp93	OTU_176	Arthropoda	Insecta	Hemiptera	Aphididae	Aphis	fabae	100	Published	0	196	5	0	0	62	0	0
sp212	OTU_424	Arthropoda	Insecta	Diptera	Simuliidae	Simulium	reptantoides	99.28	Published	0	0	79	2	0	0	194	0
sp390	OTU_631	Annelida	Clitellata	Haplotaxida	Naididae	Aulodrilus	pluriseta	98.79	Published	0	0	42	11	0	2	0	0
sp23	OTU_117	Arthropoda	Insecta	Diptera	Chironomidae	NA	NA	99.12	Early-Release	0	657	0	0	0	151	0	0
sp48	OTU_1339	Arthropoda	Insecta	Trichoptera	Hydroptilidae	Hydroptila	sparsa	100	Published	0	0	6	0	0	23	0	0
sp74	OTU_153	Arthropoda	Malacostraca	Isopoda	Asellidae	Asellus	aquaticus	99.76	Early-Release	0	0	0	934	0	0	0	197
sp80	OTU_1584	Arthropoda	Insecta	Ephemeroptera	Ephemeridae	Ephemera	NA	96.4	Published	13	0	0	0	0	0	0	9
sp84	OTU_165	Arthropoda	Insecta	Ephemeroptera	Leptophlebiidae	Habroleptoides	confusa	100	Published	0	178	0	0	0	46	0	0
sp100	OTU_189	Arthropoda	Insecta	Trichoptera	Limnephilidae	Halesus	digitatus	100	Published	0	7	0	0	0	0	777	0
sp115	OTU_2061	Arthropoda	Insecta	Ephemeroptera	Leptophlebiidae	Habroleptoides	confusa	100	Published	0	7	0	0	0	6	0	0
sp170	OTU_30	Arthropoda	Insecta	Ephemeroptera	Ephemerellidae	NA	NA	94.24	Early-Release	17	0	0	0	10523	0	0	0
sp234	OTU_5021	Arthropoda	Malacostraca	Isopoda	Asellidae	Asellus	aquaticus	100	Published	0	7	0	0	0	196	0	0
sp275	OTU_630	Arthropoda	Insecta	Diptera	Chironomidae	Paratrissocladius	NA	95.2	Early-Release	0	0	0	11	96	0	0	0
sp277	OTU_639	Arthropoda	Insecta	Diptera	NA	NA	NA	89.69	Early-Release	0	0	0	1	0	0	0	48
sp298	OTU_739	Arthropoda	Insecta	Diptera	Chironomidae	sp. BOLD:ACP5613	NA	100	Published	0	1	0	0	0	20	0	0
sp322	OTU_85	Arthropoda	Insecta	Diptera	Chironomidae	Cricotopus	sp. BOLD:ACQ9036	100	Published	0	1097	0	0	0	159	0	0
sp324	OTU_875	Arthropoda	Insecta	Diptera	Chironomidae	Cricotopus	bicinctus	100	Published	0	2	0	0	0	0	0	48
sp399	OTU_983	Annelida	Clitellata	Haplotaxida	Naididae	Limnodrilus	hoffmeisteri	98.32	Published	13	0	0	0	16	0	0	0
sp18	OTU_113	Arthropoda	Insecta	Diptera	Tipulidae	Tipula	NA	96.4	Early-Release	0	0	0	0	0	0	3	0
sp132	OTU_227	Arthropoda	Insecta	Trichoptera	Leptoceridae	Oecetis	testacea	100	Published	0	0	0	0	0	0	0	694
sp137	OTU_237	Arthropoda	Insecta	Trichoptera	Sericostomatidae	Sericostoma	flavicorne	100	Private	0	0	0	0	0	0	300	0
sp156	OTU_2683	Arthropoda	Insecta	Coleoptera	Gyrinidae	NA	NA	93.19	Published	0	0	0	0	0	0	0	2
sp181	OTU_321	Arthropoda	Insecta	Diptera	Chironomidae	Conchapelopia	hittmairorum	100	Private	0	0	0	0	0	0	124	0
sp198	OTU_377	Arthropoda	Malacostraca	Amphipoda	Gammaridae	Gammarus	cf. fossarum	99.52	Private	0	0	0	0	0	5	0	0
sp220	OTU_465	Arthropoda	Insecta	Ephemeroptera	Heptageniidae	Ecdyonurus	torrentis	100	Private	0	0	0	0	181	0	0	0
sp221	OTU_469	Arthropoda	Insecta	Trichoptera	Sericostomatidae	Sericostoma	flavicorne	100	Private	0	0	0	0	0	0	89	0
sp260	OTU_583	Arthropoda	Insecta	Diptera	Chironomidae	Parametriocnemus	sp. BOLD:AAP6587	98.32	Published	0	0	0	0	0	41	0	0
sp291	OTU_718	Arthropoda	Malacostraca	Amphipoda	Gammaridae	Gammarus	pulex	100	Published	0	0	0	0	107	0	0	0
sp294	OTU_721	Arthropoda	Insecta	Plecoptera	Leuctridae	Leuctra	albida	100	Published	0	0	0	0	0	0	0	11
sp337	OTU_946	Arthropoda	Insecta	Diptera	Chironomidae	Paratrissocladius	excerptus	100	Early-Release	0	0	0	0	0	41	0	0
sp19	OTU_1135	Arthropoda	Arachnida	Trombidiformes	Aturidae	NA	NA	99.72	Private	35	2	26	7	0	9	0	0
sp171	OTU_302	Arthropoda	Ostracoda	Podocopida	Cyprididae	Eucypris	pigra	98.8	Early-Release	58	193	24	169	0	2	0	0
sp290	OTU_70	Arthropoda	Insecta	Diptera	Chironomidae	Tanytarsus	NA	95.87	Early-Release	0	1295	15	26	0	181	0	0
sp356	OTU_134	Annelida	Clitellata	Haplotaxida	Naididae	Chaetogaster	diaphanus	99.28	Private	0	611	58	232	0	3	0	0
sp388	OTU_617	Annelida	Clitellata	Haplotaxida	Naididae	Nais	NA	99.76	Published	31	7	0	200	0	6	0	0
sp7	OTU_105	Arthropoda	Insecta	Diptera	Chironomidae	Nanocladius	minimus	99.52	Early-Release	0	808	4	0	0	263	0	0
sp134	OTU_230	Arthropoda	Maxillopoda	Cyclopoida	Cyclopidae	NA	NA	99.76	Private	0	174	0	55	0	45	0	0
sp245	OTU_527	Arthropoda	Arachnida	Trombidiformes	NA	NA	NA	86.72	Private	0	0	82	61	12	0	0	0
sp303	OTU_751	Arthropoda	Maxillopoda	Cyclopoida	Cyclopidae	Macrocyclops	albidus	99.75	Private	0	30	0	11	0	5	0	0
sp306	OTU_78	Arthropoda	Insecta	Trichoptera	Leptoceridae	Ceraclea	annulicornis	99.04	Published	93	0	0	2735	2998	0	0	0
sp349	OTU_1109	Annelida	Clitellata	Haplotaxida	Naididae	Potamothrix	heuscheri	99.52	Published	23	0	0	36	0	0	0	63
sp28	OTU_120	Arthropoda	Insecta	Diptera	Chironomidae	NA	NA	94.95	Private	0	647	0	0	0	7	0	0
sp50	OTU_135	Arthropoda	Insecta	Diptera	NA	NA	NA	87.6	Published	0	0	0	1249	0	0	0	111
sp51	OTU_1351	Arthropoda	Insecta	Diptera	Chironomidae	Micropsectra	notescens	99.76	Published	0	0	0	13	0	51	0	0
sp83	OTU_164	Arthropoda	Insecta	Trichoptera	Hydropsychidae	Hydropsyche	pellucidula	100	Published	0	167	0	0	0	969	0	0
sp148	OTU_250	Arthropoda	Insecta	Diptera	Chironomidae	Apsectrotanypus	trifascipennis	100	Early-Release	0	150	0	0	0	20	0	0
sp153	OTU_262	Arthropoda	Insecta	Diptera	NA	NA	NA	89.46	Published	0	0	0	134	0	0	0	356
sp163	OTU_283	Arthropoda	Insecta	Diptera	Chironomidae	Hayesomyia	tripunctata	99.04	Private	0	99	0	0	0	2	0	0
sp173	OTU_305	Arthropoda	Insecta	Diptera	NA	NA	NA	89.13	Published	0	0	213	0	0	0	1	0
sp178	OTU_318	Arthropoda	Insecta	Diptera	Chironomidae	Thienemannimyia	carnea	99.15	Early-Release	17	0	0	0	297	0	0	0
sp179	OTU_319	Arthropoda	Insecta	Diptera	Chironomidae	Prodiamesa	olivacea	100	Published	0	132	0	0	0	253	0	0
sp191	OTU_363	Arthropoda	Insecta	Diptera	Chironomidae	Procladius	NA	98.56	Private	0	52	0	0	0	33	0	0
sp196	OTU_3712	Arthropoda	Malacostraca	Isopoda	Asellidae	Asellus	aquaticus	99.04	Published	0	0	0	6	0	0	0	21
sp206	OTU_403	Arthropoda	Insecta	Diptera	Chironomidae	Potthastia	longimanus	99.76	Private	0	46	0	0	0	35	0	0
sp209	OTU_411	Arthropoda	Insecta	Diptera	Chironomidae	Polypedilum	cultellatum	99.52	Private	0	7	0	0	0	321	0	0
sp213	OTU_431	Arthropoda	Insecta	Diptera	Chironomidae	Orthocladius	NA	97.84	Early-Release	0	5	0	0	0	495	0	0
sp223	OTU_471	Arthropoda	Insecta	Coleoptera	Nitidulidae	Brassicogethes	aeneus	100	Published	0	3	0	0	0	163	0	0
sp224	OTU_474	Arthropoda	Insecta	Diptera	Chironomidae	NA	NA	100	Early-Release	0	21	0	0	0	115	0	0
sp229	OTU_493	Arthropoda	Insecta	Diptera	Chironomidae	Parametriocnemus	stylatus	99.76	Private	0	62	0	0	0	84	0	0
sp239	OTU_514	Arthropoda	Insecta	Diptera	Chironomidae	NA	NA	98.15	Early-Release	0	58	0	0	0	14	0	0
sp252	OTU_554	Arthropoda	Insecta	Diptera	Ceratopogonidae	Probezzia	seminigra	98.8	Private	0	0	0	18	0	5	0	0
sp262	OTU_589	Arthropoda	Insecta	Diptera	Chironomidae	NA	NA	99.52	Early-Release	0	37	0	0	0	97	0	0
sp316	OTU_82	Arthropoda	Insecta	Diptera	Chironomidae	Orthocladius	thienemanni	100	Published	0	1228	0	0	0	36	0	0
sp378	OTU_44	Annelida	Clitellata	Haplotaxida	NA	NA	NA	86.72	Early-Release	0	2621	0	0	0	157	0	0
sp379	OTU_450	Annelida	Clitellata	Haplotaxida	Naididae	Potamothrix	NA	96.4	Published	0	0	0	304	0	0	0	34
sp396	OTU_784	Annelida	Clitellata	Lumbriculida	Lumbriculidae	Stylodrilus	heringianus	98.32	Published	69	0	0	0	0	0	0	23
sp397	OTU_86	Annelida	Clitellata	Haplotaxida	Naididae	NA	NA	92.51	Published	0	0	0	3278	0	0	0	127
sp401	OTU_752	Platyhelminthes	Rhabditophora	Tricladida	Dugesiidae	Girardia	sp. AW2014	98.07	Published	0	0	28	0	0	0	2	0
sp5	OTU_1043	Arthropoda	Insecta	Diptera	Chironomidae	Procladius	choreus-agg.1	98.32	Private	0	0	0	0	0	0	0	72
sp8	OTU_1066	Arthropoda	Insecta	Diptera	Chironomidae	Chironomus	cingulatus	100	Early-Release	0	0	0	0	0	51	0	0
sp24	OTU_1179	Arthropoda	Malacostraca	Amphipoda	Crangonyctidae	Crangonyx	pseudogracilis	100	Published	0	0	0	0	0	38	0	0
sp26	OTU_1180	Arthropoda	Insecta	Diptera	Chironomidae	Tanytarsus	pallidicornis	99.76	Published	0	0	0	0	0	70	0	0
sp30	OTU_1224	Arthropoda	Insecta	Hemiptera	Corixidae	Micronecta	griseola	100	Private	0	0	0	0	0	34	0	0
sp47	OTU_1326	Arthropoda	Insecta	Diptera	Chironomidae	Rheopelopia	maculipennis	99.71	Early-Release	0	0	0	0	0	30	0	0
sp58	OTU_1435	Arthropoda	Insecta	Diptera	Chironomidae	Polypedilum	pedestre	98.8	Private	0	0	0	0	0	0	40	0
sp69	OTU_1490	Arthropoda	Insecta	Diptera	Pediciidae	Dicranota	sp.	99.52	Early-Release	0	0	0	0	0	0	0	26
sp76	OTU_1547	Arthropoda	Insecta	Diptera	Empididae	Hemerodromia	adulatoria	98.27	Private	0	0	0	0	0	0	48	0
sp90	OTU_1690	Arthropoda	Insecta	Diptera	Chironomidae	Tvetenia	calvescens	100	Early-Release	0	0	0	0	0	28	0	0
sp97	OTU_1815	Arthropoda	Insecta	Diptera	Chironomidae	NA	NA	92.57	Published	0	0	0	0	0	21	0	0
sp104	OTU_192	Arthropoda	Insecta	Coleoptera	Staphylinidae	Anotylus	rugosus	100	Private	0	0	0	0	0	788	0	0
sp123	OTU_212	Arthropoda	Insecta	Diptera	NA	NA	NA	88.25	Private	0	0	0	0	0	1	0	0
sp164	OTU_284	Arthropoda	Insecta	Coleoptera	Carabidae	Pterostichus	melanarius	99.76	Published	0	0	0	0	0	0	504	0
sp188	OTU_347	Arthropoda	Insecta	Coleoptera	Nitidulidae	Epuraea	melanocephala	100	Private	0	0	0	0	0	307	0	0
sp193	OTU_368	Arthropoda	Insecta	Diptera	Chironomidae	NA	NA	92.33	Private	0	0	0	0	0	0	0	311
sp208	OTU_409	Arthropoda	Insecta	Diptera	Chironomidae	Microtendipes	rydalensis	99.28	Private	0	0	0	0	0	39	0	0
sp215	OTU_445	Arthropoda	Insecta	Plecoptera	Nemouridae	Amphinemura	borealis	100	Published	0	0	0	0	0	0	274	0
sp225	OTU_479	Arthropoda	Insecta	Trichoptera	Limnephilidae	Limnephilus	lunatus	100	Published	0	0	0	0	189	0	0	0
sp261	OTU_586	Arthropoda	Insecta	Diptera	NA	NA	NA	86.33	Early-Release	0	0	0	0	0	210	0	0
sp269	OTU_609	Arthropoda	Insecta	Diptera	Limoniidae	Pilaria	discicollis	99.74	Early-Release	0	0	0	0	0	0	137	0
sp300	OTU_748	Arthropoda	Insecta	Hymenoptera	Tenthredinidae	Eutomostethus	ephippium	100	Private	0	0	0	0	0	0	0	128
sp301	OTU_749	Arthropoda	Insecta	Odonata	Calopterygidae	Calopteryx	splendens	99.76	Private	0	0	0	0	131	0	0	0
sp321	OTU_846	Arthropoda	Malacostraca	Amphipoda	Gammaridae	Gammarus	fossarum	100	Published	0	0	0	0	38	0	0	0
sp328	OTU_893	Arthropoda	Insecta	Diptera	Chironomidae	Micropsectra	contracta	100	Published	0	0	0	0	61	0	0	0
sp335	OTU_937	Arthropoda	Insecta	Ephemeroptera	Baetidae	Baetis	muticus	100	Published	0	0	0	0	0	0	0	55
sp355	OTU_1306	Annelida	Clitellata	Haplotaxida	Lumbricidae	Eiseniella	tetraedra	100	Early-Release	0	0	0	0	42	0	0	0
sp361	OTU_1728	Annelida	Clitellata	Haplotaxida	NA	NA	NA	87.05	Published	0	0	0	0	0	0	0	38
sp398	OTU_891	Annelida	Clitellata	Rhynchobdellida	Glossiphoniidae	Helobdella	stagnalis	100	Published	0	0	0	0	0	58	0	0
sp31	OTU_1225	Arthropoda	Insecta	Ephemeroptera	Ephemerellidae	Ephemerella	sp.	98.08	Early-Release	0	2	2	2	0	0	0	0
sp226	OTU_481	Arthropoda	Insecta	Diptera	Chironomidae	Cricotopus	similis	100	Early-Release	217	5	1	0	0	0	0	0
sp244	OTU_525	Arthropoda	Insecta	Diptera	Chironomidae	Phaenopsectra	sp. BOLD:ACR1613	99.69	Published	0	0	0	0	0	0	0	0
sp370	OTU_336	Annelida	Clitellata	Haplotaxida	Naididae	Nais	alpina	100	Published	11	39	21	7	0	0	0	0
sp22	OTU_116	Arthropoda	Insecta	Diptera	Chironomidae	NA	NA	93.27	Published	0	0	0	2	0	0	0	0
sp113	OTU_2041	Arthropoda	Insecta	Diptera	Empididae	Wiedemannia	NA	96.88	Private	0	0	0	29	0	0	0	0
sp149	OTU_253	Arthropoda	Insecta	Diptera	Chironomidae	NA	NA	95.2	Early-Release	66	0	0	0	0	0	0	0
sp172	OTU_304	Arthropoda	Insecta	Diptera	Empididae	Wiedemannia	zetterstedti	100	Private	0	0	0	326	0	0	0	0
sp228	OTU_492	Arthropoda	Insecta	Hemiptera	Aphididae	Cavariella	pastinacae	100	Published	0	0	0	7	0	0	0	0
sp382	OTU_516	Annelida	Clitellata	Lumbriculida	Lumbriculidae	Stylodrilus	NA	96.4	Published	22	0	0	0	0	0	0	0
sp394	OTU_742	Annelida	Clitellata	Haplotaxida	Ocnerodrilidae	Eukerria	saltensis	100	Early-Release	0	2	0	0	0	0	0	0
sp402	OTU_836	Platyhelminthes	Rhabditophora	Tricladida	Dugesiidae	NA	NA	90.5	Published	0	11	0	0	0	0	0	0
sp17	OTU_112	Arthropoda	Insecta	Trichoptera	Goeridae	Silo	piceus	100	Published	0	0	0	0	0	0	0	0
sp20	OTU_115	Arthropoda	Insecta	Ephemeroptera	Ephemerellidae	Torleya	major	100	Published	0	0	0	0	0	0	0	0
sp86	OTU_1656	Arthropoda	Insecta	Ephemeroptera	Leptophlebiidae	Habroleptoides	confusa	99.07	Published	0	0	0	0	0	0	0	0
sp96	OTU_181	Arthropoda	Insecta	Trichoptera	Limnephilidae	Chaetopteryx	fusca	100	Published	0	0	0	0	0	0	0	0
sp118	OTU_2076	Arthropoda	Arachnida	Opiliones	Phalangiidae	Opilio	canestrinii	100	Early-Release	0	0	0	0	0	0	0	0
sp122	OTU_211	Arthropoda	Insecta	Diptera	Athericidae	Atherix	sp. BOLD:ACO4109	100	Early-Release	0	0	0	0	0	0	0	0
sp126	OTU_223	Arthropoda	Insecta	Trichoptera	Limnephilidae	Drusus	monticola	100	Published	0	0	0	0	0	0	0	0
sp143	OTU_2450	Arthropoda	Insecta	Diptera	Tipulidae	Tipula	NA	95.2	Early-Release	0	0	0	0	0	0	0	0
sp144	OTU_2451	Arthropoda	Insecta	Hemiptera	Cicadellidae	Cicadula	persimilis	99.16	Early-Release	0	0	0	0	0	0	0	0
sp145	OTU_246	Arthropoda	Insecta	Diptera	Athericidae	Atherix	ibis	99.52	Early-Release	0	0	0	0	0	0	0	0
sp194	OTU_369	Arthropoda	Insecta	Diptera	Cecidomyiidae	NA	NA	100	Private	0	0	0	0	0	0	0	0
sp203	OTU_394	Arthropoda	Insecta	Diptera	Chironomidae	Thienemannimyia	northumbrica	99.76	Published	0	0	0	0	0	0	0	0
sp214	OTU_444	Arthropoda	Insecta	Diptera	Chironomidae	Cricotopus	cf. curtus	100	Private	0	0	0	0	0	0	0	0
sp218	OTU_449	Arthropoda	Insecta	Plecoptera	Perlodidae	Isoperla	grammatica	99.76	Early-Release	0	0	0	0	0	0	0	0
sp233	OTU_501	Arthropoda	Insecta	Diptera	Chironomidae	Diamesa	sp. BOLD:ACR0046	100	Published	0	0	0	0	0	0	0	0
sp242	OTU_522	Arthropoda	Insecta	Diptera	Chironomidae	Rheotanytarsus	curtistylus	99.28	Private	0	0	0	0	0	0	0	0
sp249	OTU_546	Arthropoda	Insecta	Diptera	Chironomidae	Orthocladius	excavatus	98.8	Private	0	0	0	0	0	0	0	0
sp259	OTU_581	Arthropoda	Insecta	Diptera	NA	NA	NA	87.5	Published	0	0	0	0	0	0	0	0
sp272	OTU_626	Arthropoda	Insecta	Trichoptera	Hydroptilidae	Hydroptila	forcipata	99.76	Published	0	0	0	0	0	0	0	0
sp283	OTU_662	Arthropoda	Insecta	Diptera	Chironomidae	Paracricotopus	NA	96.03	Early-Release	0	0	0	0	0	0	0	0
sp286	OTU_670	Arthropoda	Insecta	Diptera	Chironomidae	Potthastia	NA	97.6	Private	0	0	0	0	0	0	0	0
sp289	OTU_693	Arthropoda	Insecta	Diptera	Empididae	Wiedemannia	bistigma	99.76	Private	0	0	0	0	0	0	0	0
sp292	OTU_719	Arthropoda	Insecta	Diptera	Chironomidae	Stempellinella	flavidula	99.76	Published	0	0	0	0	0	0	0	0
sp323	OTU_853	Arthropoda	Insecta	Diptera	Chironomidae	Cricotopus	sp. BOLD:ACQ9824	98.32	Published	0	0	0	0	0	0	0	0
sp332	OTU_915	Arthropoda	Insecta	Diptera	Chironomidae	Polypedilum	convictum	98.56	Early-Release	0	0	0	0	0	0	0	0
sp345	OTU_981	Arthropoda	Insecta	Ephemeroptera	Baetidae	Baetis	vernus	98.32	Published	0	0	0	0	0	0	0	0
sp381	OTU_498	Annelida	Clitellata	Lumbriculida	Lumbriculidae	Stylodrilus	heringianus	100	Published	0	0	0	0	0	0	0	0
sp368	OTU_33	Annelida	Clitellata	Haplotaxida	NA	NA	NA	86.85	Published	721	1215	2775	809	0	0	0	0
sp383	OTU_561	Annelida	Clitellata	Enchytraeida	Enchytraeidae	NA	NA	94	Early-Release	13	21	13	22	0	0	0	0
sp389	OTU_618	Annelida	Clitellata	Haplotaxida	Naididae	Nais	communis	99.03	Published	83	19	32	40	0	0	0	0
sp40	OTU_1287	Arthropoda	Arachnida	Trombidiformes	Sperchontidae	NA	NA	97.35	Early-Release	0	0	5	17	0	0	0	0
sp217	OTU_447	Arthropoda	Insecta	Diptera	Chironomidae	Stempellinella	edwardsi	100	Published	0	0	68	12	0	0	0	0
sp273	OTU_629	Arthropoda	Ostracoda	Podocopida	Candonidae	Candona	candida	99.28	Private	31	17	0	0	0	0	0	0
sp281	OTU_657	Arthropoda	Insecta	Trichoptera	Hydropsychidae	Hydropsyche	contubernalis	100	Published	0	14	20	0	0	0	0	0
sp373	OTU_350	Annelida	Clitellata	Haplotaxida	NA	NA	NA	86.1	Published	0	103	0	42	0	0	0	0
sp384	OTU_564	Annelida	Clitellata	Haplotaxida	NA	NA	NA	88.73	Published	177	0	4	0	0	0	0	0
sp4	OTU_1024	Arthropoda	Insecta	Psocodea	Psyllipsocidae	Dorypteryx	domestica	100	Private	0	0	0	25	0	0	0	0
sp6	OTU_1046	Arthropoda	Insecta	Diptera	Chironomidae	Thienemanniella	obscura	100	Early-Release	0	0	0	40	0	0	0	0
sp41	OTU_1291	Arthropoda	Insecta	Diptera	Chironomidae	NA	NA	93.05	Private	0	0	0	34	0	0	0	0
sp67	OTU_148	Arthropoda	Insecta	Trichoptera	Goeridae	Goera	pilosa	100	Published	1573	0	0	0	0	0	0	0
sp110	OTU_1987	Arthropoda	Insecta	Hemiptera	Cicadellidae	Orientus	ishidae	100	Published	0	0	0	17	0	0	0	0
sp140	OTU_244	Arthropoda	Insecta	Diptera	Chironomidae	Rheotanytarsus	sp. BOLD:ACR3994	100	Published	0	16	0	0	0	0	0	0
sp200	OTU_386	Arthropoda	Insecta	Diptera	Empididae	NA	NA	94.5	Early-Release	0	0	90	0	0	0	0	0
sp267	OTU_603	Arthropoda	Collembola	Symphypleona	Sminthurididae	NA	NA	100	Private	0	17	0	0	0	0	0	0
sp297	OTU_737	Arthropoda	Insecta	Diptera	Chironomidae	Paratanytarsus	dissimilis	100	Private	0	0	30	0	0	0	0	0
sp308	OTU_789	Arthropoda	Insecta	Diptera	Chironomidae	Corynoneura	NA	97.84	Early-Release	0	10	0	0	0	0	0	0
sp330	OTU_904	Arthropoda	Insecta	Hemiptera	Anthocoridae	Anthocoris	limbatus	100	Private	0	0	23	0	0	0	0	0
sp339	OTU_959	Arthropoda	Insecta	Trichoptera	Limnephilidae	Anabolia	nervosa	100	Published	0	0	15	0	0	0	0	0
sp353	OTU_1246	Annelida	Clitellata	Enchytraeida	Enchytraeidae	Henlea	NA	97.36	Private	0	0	22	0	0	0	0	0
sp371	OTU_338	Annelida	Clitellata	Haplotaxida	Naididae	Chaetogaster	sp.	98.32	Private	0	65	0	0	0	0	0	0
sp372	OTU_339	Annelida	Clitellata	Haplotaxida	NA	NA	NA	87.1	Published	0	90	0	0	0	0	0	0
sp375	OTU_412	Annelida	Clitellata	Haplotaxida	Naididae	Chaetogaster	NA	97.84	Private	0	53	0	0	0	0	0	0
sp376	OTU_420	Annelida	Clitellata	Arhynchobdellida	Erpobdellidae	NA	NA	93.33	Published	0	71	0	0	0	0	0	0
sp386	OTU_601	Annelida	Clitellata	Haplotaxida	NA	NA	NA	87.59	Published	0	0	7	0	0	0	0	0
sp393	OTU_735	Annelida	Clitellata	Haplotaxida	NA	NA	NA	88.97	Private	0	31	0	0	0	0	0	0
sp9	OTU_1067	Arthropoda	Insecta	Diptera	Chironomidae	Orthocladius	decoratus	98.8	Private	0	0	0	0	0	0	0	0
sp11	OTU_1077	Arthropoda	Insecta	Trichoptera	Limnephilidae	Halesus	radiatus	100	Published	0	0	0	0	0	0	0	0
sp21	OTU_1151	Arthropoda	Insecta	Diptera	Chironomidae	Parametriocnemus	NA	96.88	Published	0	0	0	0	0	0	0	0
sp43	OTU_1304	Arthropoda	Insecta	Ephemeroptera	Baetidae	Baetis	vernus	100	Published	0	0	0	0	0	0	0	0
sp89	OTU_1682	Arthropoda	Ostracoda	Podocopida	Candonidae	Candona	candida	99.04	Private	0	0	0	0	0	0	0	0
sp124	OTU_2164	Arthropoda	Insecta	NA	NA	NA	NA	85.82	Private	0	0	0	0	0	0	0	0
sp136	OTU_235	Arthropoda	Branchiopoda	Diplostraca	NA	NA	NA	85.85	Private	0	0	0	0	0	0	0	0
sp166	OTU_2850	Arthropoda	Insecta	Coleoptera	NA	NA	NA	88.25	Private	0	0	0	0	0	0	0	0
sp185	OTU_3355	Arthropoda	Insecta	Diptera	Chironomidae	Tanytarsus	NA	97.84	Early-Release	0	0	0	0	0	0	0	0
sp237	OTU_503	Arthropoda	Insecta	Thysanoptera	Thripidae	Taeniothrips	inconsequens	100	Published	0	0	0	0	0	0	0	0
sp248	OTU_542	Arthropoda	Insecta	Trichoptera	Brachycentridae	Micrasema	setiferum	100	Private	0	0	0	0	0	0	0	0
sp305	OTU_771	Arthropoda	Insecta	Trichoptera	Brachycentridae	Micrasema	longulum	99.76	Published	0	0	0	0	0	0	0	0
sp341	OTU_962	Arthropoda	Insecta	Diptera	Chironomidae	Rheotanytarsus	sp. BOLD:ACG6176	99.76	Published	0	0	0	0	0	0	0	0
sp352	OTU_1187	Annelida	Clitellata	Haplotaxida	Naididae	Pristina	aequiseta	99.52	Published	0	0	0	0	0	0	0	0
sp357	OTU_1386	Annelida	Clitellata	Arhynchobdellida	Erpobdellidae	Erpobdella	octoculata	100	Early-Release	0	0	0	0	0	0	0	0
sp362	OTU_184	Annelida	Clitellata	Enchytraeida	NA	NA	NA	88.49	Early-Release	0	0	0	0	0	0	0	0
sp364	OTU_2188	Annelida	Clitellata	Haplotaxida	Naididae	Pristina	aequiseta	98.32	Published	0	0	0	0	0	0	0	0
sp367	OTU_3084	Annelida	Clitellata	Haplotaxida	Naididae	Limnodrilus	hoffmeisteri	99.03	Published	0	0	0	0	0	0	0	0
