## Supplementary Materials for "DNA metabarcoding from sample fixative as a quick and voucher preserving biodiversity assessment method"

	X	X...ID	Phylum	Class	Order	Family	Genus	Species	Similarity	Status	S1E	S3E	S5E	S6E	sort	S1B	S3B	S5B	S6B	sort
2	sp14	OTU_11	Arthropoda	Insecta	Ephemeroptera	Ephemerellidae	Ephemerella	ignita	100	Published	31448	6718	7219	3412	4	34239	10351	4437	14721	4
11	sp158	OTU_27	Arthropoda	Insecta	Ephemeroptera	Heptageniidae	Ecdyonurus	dispar	100	Published	2835	720	9327	114	4	3074	852	4440	3361	4
14	sp180	OTU_32	Arthropoda	Insecta	Ephemeroptera	Caenidae	Caenis	luctuosa	98.8	Published	393	306	4836	3036	4	336	359	1985	3672	4
17	sp204	OTU_4	Arthropoda	Insecta	Ephemeroptera	Heptageniidae	Ecdyonurus	insignis	100	Published	4354	740	45592	2015	4	23721	5187	65473	17851	4
19	sp230	OTU_5	Arthropoda	Insecta	Ephemeroptera	Baetidae	Baetis	fuscatus	100	Published	2940	18607	34552	23531	4	10813	22994	36741	43434	4
22	sp257	OTU_570	Arthropoda	Insecta	Ephemeroptera	Heptageniidae	Ecdyonurus	insignis	99.02	Published	79	11	798	15	4	346	58	753	224	4
23	sp274	OTU_63	Arthropoda	Insecta	Ephemeroptera	Ephemeridae	Ephemera	danica	100	Published	636	70	5	30	4	130	99	460	832	4
55	sp227	OTU_49	Arthropoda	Insecta	Ephemeroptera	Potamanthidae	Potamanthus	luteus	100	Published	3810	16	2192	689	4	5515	570	2140	6284	4
57	sp333	OTU_92	Arthropoda	Insecta	Ephemeroptera	Ephemerellidae	Serratella	ignita	100	Private	1961	391	28	596	4	1840	129	186	16	4
28	sp338	OTU_95	Arthropoda	Insecta	Plecoptera	Leuctridae	Leuctra	geniculata	100	Published	51	58	75	73	4	299	130	86	839	4
24	sp302	OTU_75	Arthropoda	Insecta	Trichoptera	Lepidostomatidae	Lepidostoma	hirtum	100	Published	11	79	244	31	4	1873	363	2707	6602	4
26	sp312	OTU_80	Arthropoda	Insecta	Trichoptera	Psychomyiidae	Psychomyia	pusilla	100	Published	538	17	35	113	4	712	256	552	266	4
52	sp101	OTU_19	Arthropoda	Insecta	Trichoptera	Hydropsychidae	Cheumatopsyche	lepida	100	Published	1284	104	1611	899	4	1765	242	12291	13015	4
53	sp152	OTU_26	Arthropoda	Insecta	Trichoptera	Hydropsychidae	Hydropsyche	incognita	100	Published	1954	10	2984	396	4	11	178	4841	537	4
1	sp1	OTU_10	Arthropoda	Insecta	Diptera	Chironomidae	Tvetenia	calvescens	100	Early-Release	92	8668	4770	385	4	25	6074	2104	262	4
3	sp33	OTU_124	Arthropoda	Insecta	Diptera	Ceratopogonidae	Palpomyia	NA	97.36	Private	43	69	142	445	4	322	150	268	1650	4
4	sp72	OTU_15	Arthropoda	Insecta	Diptera	Chironomidae	Cricotopus	annulator	100	Early-Release	8847	10172	2632	1534	4	23651	6419	193	1639	4
6	sp102	OTU_190	Arthropoda	Insecta	Diptera	Chironomidae	NA	NA	98.86	Private	13	179	7	46	4	522	82	255	16	4
7	sp103	OTU_191	Arthropoda	Insecta	Diptera	Chironomidae	Rheocricotopus	chalybeatus	98.8	Private	74	440	578	9	4	681	438	584	4	4
8	sp111	OTU_20	Arthropoda	Insecta	Diptera	Chironomidae	Tanytarsus	heusdensis	99.76	Early-Release	979	16016	6217	13156	4	781	7448	2527	840	4
9	sp121	OTU_21	Arthropoda	Insecta	Diptera	Chironomidae	Cricotopus	rufiventris	100	Early-Release	1486	4681	82	1707	4	2298	2514	105	493	4
10	sp147	OTU_25	Arthropoda	Insecta	Diptera	Chironomidae	Tanytarsus	brundini	99.06	Early-Release	29343	14764	12163	6987	4	923	3176	3379	2764	4
12	sp167	OTU_287	Arthropoda	Insecta	Diptera	Chironomidae	Synorthocladius	semivirens	100	Early-Release	220	349	840	206	4	63	345	437	81	4
15	sp197	OTU_3720	Arthropoda	Insecta	Diptera	Chironomidae	Synorthocladius	NA	97.84	Early-Release	39	169	278	454	4	8	107	175	22	4
16	sp201	OTU_39	Arthropoda	Insecta	Diptera	Chironomidae	sp. BOLD:ACR2857	NA	100	Published	246	1164	1195	290	4	194	1078	657	382	4
18	sp219	OTU_45	Arthropoda	Insecta	Diptera	Chironomidae	Synorthocladius	semivirens	99.15	Early-Release	1090	8939	5829	2463	4	780	3006	1947	638	4
21	sp253	OTU_56	Arthropoda	Insecta	Diptera	Chironomidae	Polypedilum	convictum	100	Published	944	937	628	208	4	1332	3383	1764	657	4
25	sp304	OTU_77	Arthropoda	Insecta	Diptera	Chironomidae	sp. BOLD:ACR3552	NA	100	Published	73	591	97	1010	4	288	509	66	986	4
27	sp329	OTU_9	Arthropoda	Insecta	Diptera	Chironomidae	Orthocladius	rubicundus	100	Published	4535	26200	728	1015	4	21027	29331	662	3278	4
29	sp340	OTU_96	Arthropoda	Insecta	Diptera	Chironomidae	Cricotopus	NA	97.55	Private	357	619	51	24	4	799	216	2	68	4
48	sp15	OTU_110	Arthropoda	Insecta	Diptera	Chironomidae	Thienemanniella	nr. vittata	99.04	Private	1565	963	294	193	4	118	280	8	81	4
49	sp25	OTU_118	Arthropoda	Insecta	Diptera	Chironomidae	Nanocladius	rectinervis	100	Early-Release	87	153	88	140	4	1	243	816	34	4
50	sp27	OTU_12	Arthropoda	Insecta	Diptera	Chironomidae	Virgatanytarsus	NA	96.4	Early-Release	1013	48	6207	21593	4	366	207	1814	2552	4
51	sp91	OTU_17	Arthropoda	Insecta	Diptera	Chironomidae	Microtendipes	pedellus	100	Private	8192	2100	1376	53142	4	1	42	832	1585	4
54	sp189	OTU_36	Arthropoda	Insecta	Diptera	Chironomidae	Virgatanytarsus	arduennensis	100	Published	858	121	2129	2731	4	336	143	955	218	4
56	sp311	OTU_8	Arthropoda	Insecta	Diptera	Chironomidae	Virgatanytarsus	triangularis	100	Early-Release	1280	176	8023	25982	4	276	236	4992	6908	4
67	sp92	OTU_173	Arthropoda	Insecta	Diptera	Chironomidae	Tanytarsus	brundini	98.32	Early-Release	101	915	3658	292	4	1	223	518	424	4
68	sp314	OTU_813	Arthropoda	Insecta	Diptera	Chironomidae	Tanytarsus	brundini	98.8	Early-Release	58	363	1287	190	4	13	494	248	272	4
31	sp222	OTU_47	Arthropoda	Insecta	Ephemeroptera	Baetidae	Baetis	fuscatus	98.4	Published	0	1704	28	5	3	33	1868	45	77	4
35	sp285	OTU_67	Arthropoda	Insecta	Ephemeroptera	Baetidae	Baetis	scambus	100	Published	0	482	1036	18	3	997	560	467	263	4
64	sp265	OTU_6	Arthropoda	Insecta	Ephemeroptera	Caenidae	Caenis	rivulorum	100	Published	0	31609	1460	200	3	25	42241	1901	661	4
59	sp42	OTU_130	Arthropoda	Insecta	Trichoptera	Polycentropodidae	Polycentropus	flavomaculatus	100	Published	0	134	215	20	3	38	71	188	82	4
62	sp195	OTU_37	Arthropoda	Insecta	Trichoptera	Brachycentridae	Brachycentrus	subnubilus	100	Published	15825	0	25	36	3	44	23	3	2	4
32	sp263	OTU_59	Arthropoda	Insecta	Diptera	Chironomidae	NA	NA	90.6	Private	1193	169	0	284	3	5115	319	16	233	4
33	sp266	OTU_60	Arthropoda	Insecta	Diptera	Chironomidae	NA	NA	91.29	Published	89	0	2234	446	3	223	32	3430	1656	4
60	sp99	OTU_186	Arthropoda	Insecta	Diptera	NA	NA	NA	86.32	Published	22	31	29	0	3	179	580	91	74	4
63	sp199	OTU_38	Arthropoda	Insecta	Diptera	Chironomidae	Conchapelopia	pallidula	99.04	Published	0	479	1781	200	3	712	7470	2488	305	4
69	sp29	OTU_122	Arthropoda	Insecta	Diptera	Chironomidae	Cladotanytarsus	NA	99.76	Early-Release	838	199	0	2537	3	114	87	19	528	4
71	sp68	OTU_149	Arthropoda	Insecta	Diptera	Chironomidae	Micropsectra	pallidula	100	Published	0	204	91	0	2	31	162	106	68	4
72	sp299	OTU_74	Arthropoda	Insecta	Ephemeroptera	Baetidae	Baetis	buceratus	99.76	Published	0	0	153	0	1	632	115	2708	5887	4
73	sp309	OTU_790	Arthropoda	Insecta	Ephemeroptera	Heptageniidae	Ecdyonurus	NA	97.96	Published	0	0	59	0	1	19	3	18	22	4
65	sp12	OTU_108	Arthropoda	Insecta	Trichoptera	Rhyacophilidae	Rhyacophila	nubila	100	Published	0	0	233	0	1	63	69	1323	461	4
66	sp107	OTU_194	Arthropoda	Insecta	Trichoptera	Leptoceridae	Athripsodes	cinereus	100	Published	0	0	0	42	1	216	222	584	770	4
74	sp2	OTU_100	Arthropoda	Insecta	Diptera	Chironomidae	Cricotopus	vierriensis	99.52	Private	473	2095	11	50	4	173	660	0	18	3
75	sp95	OTU_18	Arthropoda	Insecta	Diptera	Chironomidae	Orthocladius	sp. BOLD:ACP2182	100	Published	2321	3575	3	395	4	11336	6083	0	379	3
76	sp125	OTU_22	Arthropoda	Insecta	Diptera	Chironomidae	Orthocladius	oblidens	100	Published	495	2816	8	61	4	5906	3426	0	115	3
77	sp161	OTU_28	Arthropoda	Insecta	Diptera	Chironomidae	Tanytarsus	eminulus	100	Private	474	4574	1558	241	4	0	2581	695	41	3
79	sp343	OTU_97	Arthropoda	Insecta	Diptera	Chironomidae	Nilotanypus	dubius	100	Private	583	466	237	14	4	193	253	46	0	3
92	sp52	OTU_137	Arthropoda	Insecta	Diptera	Chironomidae	Cricotopus	bicinctus	99.76	Early-Release	65	466	62	127	4	0	478	483	87	3
93	sp94	OTU_178	Arthropoda	Insecta	Diptera	Chironomidae	NA	NA	92.84	Early-Release	148	34	493	155	4	0	38	134	2	3
94	sp177	OTU_317	Arthropoda	Insecta	Diptera	Chironomidae	Corynoneura	sp. 14ES	100	Early-Release	56	24	161	25	4	3	0	7	27	3
81	sp39	OTU_128	Arthropoda	Insecta	Ephemeroptera	Caenidae	Caenis	macrura	98.56	Published	84	0	6	11	3	1883	3	9	0	3
97	sp138	OTU_24	Arthropoda	Insecta	Ephemeroptera	Heptageniidae	Heptagenia	sulphurea	100	Early-Release	0	246	7842	1494	3	0	318	16914	8423	3
116	sp146	OTU_248	Arthropoda	Insecta	Trichoptera	Hydroptilidae	Hydroptila	angulata	100	Published	0	63	20	292	3	0	28	54	50	3
82	sp159	OTU_273	Arthropoda	Insecta	Diptera	Simuliidae	Simulium	lineatum	99.52	Published	0	40	67	51	3	0	274	660	99	3
83	sp326	OTU_88	Arthropoda	Insecta	Diptera	Chironomidae	NA	NA	100	Early-Release	0	843	24	6	3	89	36	6	0	3
96	sp133	OTU_228	Arthropoda	Insecta	Diptera	NA	NA	NA	86.09	Published	54	78	0	544	3	15	10	0	87	3
98	sp211	OTU_42	Arthropoda	Insecta	Diptera	Simuliidae	Simulium	lineatum	98.08	Published	0	70	545	27	3	0	375	894	82	3
99	sp240	OTU_52	Arthropoda	Insecta	Diptera	Chironomidae	Ablabesmyia	NA	96.88	Early-Release	0	1263	111	14	3	0	4033	498	4434	3
117	sp150	OTU_2549	Arthropoda	Insecta	Diptera	Chironomidae	Tanytarsus	brundini	98.08	Early-Release	0	4	55	12	3	0	20	2	10	3
118	sp182	OTU_3223	Arthropoda	Insecta	Diptera	Chironomidae	Tanytarsus	NA	97.84	Early-Release	0	5	46	2	3	1	6	0	15	3
101	sp186	OTU_341	Arthropoda	Insecta	Trichoptera	Leptoceridae	Ceraclea	dissimilis	100	Published	0	13	0	12	2	0	9	95	532	3
102	sp251	OTU_55	Arthropoda	Insecta	Trichoptera	Leptoceridae	Athripsodes	albifrons	100	Published	0	0	504	71	2	0	27	1676	6917	3
103	sp278	OTU_65	Arthropoda	Insecta	Trichoptera	Hydropsychidae	Hydropsyche	siltalai	100	Published	0	565	937	0	2	0	3	2024	153	3
84	sp36	OTU_126	Arthropoda	Insecta	Diptera	Chironomidae	Orthocladius	sp. 15TE	99.76	Early-Release	0	777	65	0	2	2	266	32	0	3
85	sp235	OTU_5022	Arthropoda	Insecta	Diptera	Chironomidae	Rheocricotopus	NA	96.88	Private	0	19	21	0	2	6	23	48	0	3
106	sp325	OTU_877	Arthropoda	Insecta	Diptera	Ceratopogonidae	Palpomyia	sp. 1ES	98.08	Early-Release	0	0	1	7	2	0	48	12	50	3
107	sp334	OTU_93	Arthropoda	Insecta	Diptera	Chironomidae	Paratendipes	albimanus	100	Published	1424	388	0	0	2	1350	523	0	13	3
108	sp342	OTU_964	Arthropoda	Insecta	Diptera	Chironomidae	Rheocricotopus	NA	97.36	Private	177	194	0	0	2	139	99	35	0	3
120	sp258	OTU_58	Arthropoda	Insecta	Diptera	Chironomidae	Tanytarsus	ejuncidus	100	Published	0	4125	17	0	2	0	3859	211	469	3
113	sp288	OTU_682	Arthropoda	Insecta	Plecoptera	Leuctridae	Leuctra	NA	95.44	Published	0	0	0	2	1	11	5	0	29	3
89	sp184	OTU_334	Arthropoda	Insecta	Diptera	Chironomidae	Polypedilum	sp. BOLD:ACR0701	99.04	Published	0	20	0	0	1	0	360	191	343	3
112	sp162	OTU_282	Arthropoda	Insecta	Diptera	Chironomidae	Micropsectra	sp. 5ES	100	Early-Release	0	187	0	0	1	9	274	6	0	3
121	sp256	OTU_568	Arthropoda	Insecta	Diptera	Chironomidae	Phaenopsectra	flavipes	99.76	Private	0	0	25	0	1	0	21	7	46	3
123	sp348	OTU_996	Arthropoda	Insecta	Diptera	NA	NA	NA	86.65	Private	0	0	0	0	0	0	3	14	39	3
124	sp238	OTU_51	Arthropoda	Insecta	Diptera	Chironomidae	Orthocladius	sp. BOLD:ACR0587	100	Published	261	3645	40	53	4	1849	2886	0	0	2
125	sp271	OTU_62	Arthropoda	Insecta	Diptera	Chironomidae	Rheocricotopus	fuscipes	100	Early-Release	354	1328	216	240	4	118	3106	0	0	2
126	sp287	OTU_68	Arthropoda	Insecta	Diptera	NA	NA	NA	88.07	Early-Release	54	3164	311	15	4	0	536	23	0	2
127	sp313	OTU_81	Arthropoda	Insecta	Diptera	Chironomidae	Cricotopus	sp. BOLD:ACQ9937	100	Published	689	23	14	7	4	2	34	0	0	2
189	sp37	OTU_127	Arthropoda	Insecta	Ephemeroptera	Baetidae	Procloeon	NA	97.87	Early-Release	45	361	0	867	3	0	196	0	1054	2
154	sp65	OTU_147	Arthropoda	Insecta	Diptera	Chironomidae	Conchapelopia	melanops	100	Early-Release	99	178	0	6	3	653	275	0	0	2
155	sp247	OTU_54	Arthropoda	Insecta	Diptera	Chironomidae	NA	NA	90.97	Early-Release	0	460	2109	10	3	0	343	101	0	2
191	sp202	OTU_390	Arthropoda	Insecta	Diptera	Chironomidae	Orthocladius	sp. BOLD:ACR1743	98.32	Published	6	9	20	0	3	231	34	0	0	2
160	sp64	OTU_146	Arthropoda	Insecta	Ephemeroptera	Baetidae	Baetis	liebenauae	99.76	Private	0	0	408	34	2	0	0	58	37	2
171	sp347	OTU_99	Arthropoda	Insecta	Ephemeroptera	Baetidae	Centroptilum	NA	97.11	Published	0	202	365	0	2	0	452	477	0	2
195	sp66	OTU_1471	Arthropoda	Insecta	Ephemeroptera	Baetidae	Procloeon	bifidum	99.52	Published	0	216	0	511	2	0	94	0	253	2
169	sp284	OTU_667	Arthropoda	Insecta	Plecoptera	Leuctridae	Leuctra	fusca	100	Published	0	9	0	6	2	0	34	0	41	2
129	sp114	OTU_205	Arthropoda	Insecta	Diptera	Chironomidae	NA	NA	99.76	Early-Release	144	229	0	0	2	162	201	0	0	2
130	sp183	OTU_324	Arthropoda	Insecta	Diptera	Chironomidae	sp. BOLD:ACR1089	NA	99.72	Published	786	23	0	0	2	73	0	0	35	2
131	sp344	OTU_98	Arthropoda	Insecta	Diptera	Chironomidae	Tvetenia	NA	97.6	Early-Release	0	512	0	43	2	0	445	104	0	2
156	sp3	OTU_101	Arthropoda	Insecta	Diptera	Chironomidae	Cricotopus	triannulatus	100	Early-Release	0	994	0	29	2	0	856	0	87	2
159	sp63	OTU_145	Arthropoda	Insecta	Diptera	Chironomidae	NA	NA	99.15	Private	217	98	0	0	2	524	358	0	0	2
161	sp112	OTU_204	Arthropoda	Insecta	Diptera	Chironomidae	Cladotanytarsus	NA	97.6	Published	441	0	0	959	2	0	24	0	182	2
163	sp131	OTU_226	Arthropoda	Insecta	Diptera	Simuliidae	Simulium	equinum	100	Published	0	0	16	10	2	0	0	442	244	2
164	sp141	OTU_2446	Arthropoda	Insecta	Diptera	Chironomidae	Cladotanytarsus	mancus	99.52	Published	59	0	0	5	2	0	7	0	74	2
165	sp151	OTU_255	Arthropoda	Insecta	Diptera	Chironomidae	Nanocladius	rectinervis	100	Early-Release	0	65	0	16	2	0	53	26	0	2
166	sp190	OTU_361	Arthropoda	Insecta	Diptera	Empididae	Hemerodromia	oratoria	98.71	Early-Release	0	42	3	0	2	0	151	9	0	2
167	sp205	OTU_40	Arthropoda	Insecta	Diptera	Chironomidae	Cricotopus	trifascia	98.8	Private	0	48	101	0	2	1242	0	0	106	2
196	sp192	OTU_364	Arthropoda	Insecta	Diptera	NA	NA	NA	88.73	Published	0	55	0	30	2	0	48	0	30	2
197	sp243	OTU_524	Arthropoda	Insecta	Diptera	Ceratopogonidae	Probezzia	NA	99.52	Published	0	36	0	1	2	0	34	0	50	2
175	sp62	OTU_144	Arthropoda	Insecta	Ephemeroptera	Baetidae	Baetis	rhodani	100	Published	0	505	0	0	1	10	342	0	0	2
202	sp108	OTU_195	Arthropoda	Insecta	Trichoptera	Leptoceridae	Oecetis	notata	100	Private	0	0	0	3	1	9	0	0	775	2
173	sp46	OTU_132	Arthropoda	Insecta	Diptera	Limoniidae	Antocha	vitripennis	99.76	Early-Release	0	0	340	0	1	260	0	161	0	2
174	sp56	OTU_139	Arthropoda	Insecta	Diptera	Chironomidae	Microtendipes	sp. BOLD:ACQ9190	100	Published	0	0	0	288	1	0	237	0	248	2
176	sp169	OTU_296	Arthropoda	Insecta	Diptera	NA	NA	NA	87.5	Published	0	0	105	0	1	0	8	7	0	2
200	sp35	OTU_1242	Arthropoda	Insecta	Diptera	Simuliidae	Simulium	ornatum s.l.	99.04	Private	0	14	0	0	1	0	39	10	0	2
201	sp44	OTU_1305	Arthropoda	Insecta	Diptera	NA	NA	NA	86.14	Private	0	0	0	9	1	0	11	0	30	2
203	sp129	OTU_2233	Arthropoda	Insecta	Diptera	Simuliidae	Simulium	balcanicum	98.96	Published	0	0	85	0	1	0	15	86	0	2
204	sp130	OTU_224	Arthropoda	Insecta	Diptera	Chironomidae	Rheopelopia	ornata	98.08	Private	0	0	207	0	1	0	13	279	0	2
205	sp142	OTU_245	Arthropoda	Insecta	Diptera	Chironomidae	Orthocladius	sp. BOLD:ACP2182	100	Published	62	0	0	0	1	212	186	0	0	2
206	sp157	OTU_269	Arthropoda	Insecta	Diptera	Chironomidae	Harnischia	fuscimana	100	Private	0	36	0	0	1	0	426	4	0	2
207	sp268	OTU_604	Arthropoda	Insecta	Diptera	NA	NA	NA	89.97	Private	0	0	0	95	1	0	0	121	48	2
208	sp320	OTU_84	Arthropoda	Insecta	Diptera	Chironomidae	Chironomus	riparius	99.12	Published	0	838	0	0	1	0	187	3	0	2
152	sp318	OTU_830	Arthropoda	Insecta	Plecoptera	Leuctridae	Leuctra	NA	96.64	Published	0	0	0	0	0	5	0	0	30	2
146	sp160	OTU_275	Arthropoda	Insecta	Diptera	Chironomidae	Brillia	bifida	99.44	Early-Release	0	0	0	0	0	2	0	0	67	2
185	sp106	OTU_1935	Arthropoda	Insecta	Diptera	Simuliidae	Simulium	ornatum	99.47	Private	0	0	0	0	0	0	8	14	0	2
186	sp109	OTU_196	Arthropoda	Insecta	Diptera	Chironomidae	Orthocladius	rubicundus	100	Private	0	0	0	0	0	297	228	0	0	2
212	sp241	OTU_521	Arthropoda	Insecta	Diptera	Simuliidae	Simulium	cryophilum	99.76	Private	0	0	0	0	0	0	143	19	0	2
213	sp307	OTU_782	Arthropoda	Insecta	Diptera	NA	NA	NA	89.27	Published	0	0	0	0	0	40	63	0	0	2
214	sp98	OTU_1817	Arthropoda	Insecta	Diptera	Chironomidae	NA	NA	92.59	Published	953	0	13	6	3	2	0	0	0	1
253	sp290	OTU_70	Arthropoda	Insecta	Diptera	Chironomidae	Tanytarsus	NA	95.87	Early-Release	0	1295	15	26	3	0	181	0	0	1
215	sp331	OTU_91	Arthropoda	Insecta	Ephemeroptera	Heptageniidae	Rhithrogena	semicolorata	100	Published	0	7	0	20	2	0	158	0	0	1
260	sp306	OTU_78	Arthropoda	Insecta	Trichoptera	Leptoceridae	Ceraclea	annulicornis	99.04	Published	93	0	0	2735	2	2998	0	0	0	1
222	sp212	OTU_424	Arthropoda	Insecta	Diptera	Simuliidae	Simulium	reptantoides	99.28	Published	0	0	79	2	2	0	0	194	0	1
256	sp7	OTU_105	Arthropoda	Insecta	Diptera	Chironomidae	Nanocladius	minimus	99.52	Early-Release	0	808	4	0	2	0	263	0	0	1
227	sp80	OTU_1584	Arthropoda	Insecta	Ephemeroptera	Ephemeridae	Ephemera	NA	96.4	Published	13	0	0	0	1	0	0	0	9	1
228	sp84	OTU_165	Arthropoda	Insecta	Ephemeroptera	Leptophlebiidae	Habroleptoides	confusa	100	Published	0	178	0	0	1	0	46	0	0	1
230	sp115	OTU_2061	Arthropoda	Insecta	Ephemeroptera	Leptophlebiidae	Habroleptoides	confusa	100	Published	0	7	0	0	1	0	6	0	0	1
231	sp170	OTU_30	Arthropoda	Insecta	Ephemeroptera	Ephemerellidae	NA	NA	94.24	Early-Release	17	0	0	0	1	10523	0	0	0	1
225	sp48	OTU_1339	Arthropoda	Insecta	Trichoptera	Hydroptilidae	Hydroptila	sparsa	100	Published	0	0	6	0	1	0	23	0	0	1
229	sp100	OTU_189	Arthropoda	Insecta	Trichoptera	Limnephilidae	Halesus	digitatus	100	Published	0	7	0	0	1	0	0	777	0	1
265	sp83	OTU_164	Arthropoda	Insecta	Trichoptera	Hydropsychidae	Hydropsyche	pellucidula	100	Published	0	167	0	0	1	0	969	0	0	1
216	sp119	OTU_208	Arthropoda	Insecta	Diptera	Chironomidae	Polypedilum	albicorne	100	Early-Release	0	3	0	0	1	683	0	0	0	1
217	sp135	OTU_232	Arthropoda	Insecta	Diptera	Chironomidae	NA	NA	91.81	Published	0	1	0	0	1	1	0	0	0	1
224	sp23	OTU_117	Arthropoda	Insecta	Diptera	Chironomidae	NA	NA	99.12	Early-Release	0	657	0	0	1	0	151	0	0	1
233	sp275	OTU_630	Arthropoda	Insecta	Diptera	Chironomidae	Paratrissocladius	NA	95.2	Early-Release	0	0	0	11	1	96	0	0	0	1
234	sp277	OTU_639	Arthropoda	Insecta	Diptera	NA	NA	NA	89.69	Early-Release	0	0	0	1	1	0	0	0	48	1
235	sp298	OTU_739	Arthropoda	Insecta	Diptera	Chironomidae	sp. BOLD:ACP5613	NA	100	Published	0	1	0	0	1	0	20	0	0	1
236	sp322	OTU_85	Arthropoda	Insecta	Diptera	Chironomidae	Cricotopus	sp. BOLD:ACQ9036	100	Published	0	1097	0	0	1	0	159	0	0	1
237	sp324	OTU_875	Arthropoda	Insecta	Diptera	Chironomidae	Cricotopus	bicinctus	100	Published	0	2	0	0	1	0	0	0	48	1
262	sp28	OTU_120	Arthropoda	Insecta	Diptera	Chironomidae	NA	NA	94.95	Private	0	647	0	0	1	0	7	0	0	1
263	sp50	OTU_135	Arthropoda	Insecta	Diptera	NA	NA	NA	87.6	Published	0	0	0	1249	1	0	0	0	111	1
264	sp51	OTU_1351	Arthropoda	Insecta	Diptera	Chironomidae	Micropsectra	notescens	99.76	Published	0	0	0	13	1	0	51	0	0	1
266	sp148	OTU_250	Arthropoda	Insecta	Diptera	Chironomidae	Apsectrotanypus	trifascipennis	100	Early-Release	0	150	0	0	1	0	20	0	0	1
267	sp153	OTU_262	Arthropoda	Insecta	Diptera	NA	NA	NA	89.46	Published	0	0	0	134	1	0	0	0	356	1
268	sp163	OTU_283	Arthropoda	Insecta	Diptera	Chironomidae	Hayesomyia	tripunctata	99.04	Private	0	99	0	0	1	0	2	0	0	1
269	sp173	OTU_305	Arthropoda	Insecta	Diptera	NA	NA	NA	89.13	Published	0	0	213	0	1	0	0	1	0	1
270	sp178	OTU_318	Arthropoda	Insecta	Diptera	Chironomidae	Thienemannimyia	carnea	99.15	Early-Release	17	0	0	0	1	297	0	0	0	1
271	sp179	OTU_319	Arthropoda	Insecta	Diptera	Chironomidae	Prodiamesa	olivacea	100	Published	0	132	0	0	1	0	253	0	0	1
272	sp191	OTU_363	Arthropoda	Insecta	Diptera	Chironomidae	Procladius	NA	98.56	Private	0	52	0	0	1	0	33	0	0	1
274	sp206	OTU_403	Arthropoda	Insecta	Diptera	Chironomidae	Potthastia	longimanus	99.76	Private	0	46	0	0	1	0	35	0	0	1
275	sp209	OTU_411	Arthropoda	Insecta	Diptera	Chironomidae	Polypedilum	cultellatum	99.52	Private	0	7	0	0	1	0	321	0	0	1
276	sp213	OTU_431	Arthropoda	Insecta	Diptera	Chironomidae	Orthocladius	NA	97.84	Early-Release	0	5	0	0	1	0	495	0	0	1
278	sp224	OTU_474	Arthropoda	Insecta	Diptera	Chironomidae	NA	NA	100	Early-Release	0	21	0	0	1	0	115	0	0	1
279	sp229	OTU_493	Arthropoda	Insecta	Diptera	Chironomidae	Parametriocnemus	stylatus	99.76	Private	0	62	0	0	1	0	84	0	0	1
280	sp239	OTU_514	Arthropoda	Insecta	Diptera	Chironomidae	NA	NA	98.15	Early-Release	0	58	0	0	1	0	14	0	0	1
281	sp252	OTU_554	Arthropoda	Insecta	Diptera	Ceratopogonidae	Probezzia	seminigra	98.8	Private	0	0	0	18	1	0	5	0	0	1
282	sp262	OTU_589	Arthropoda	Insecta	Diptera	Chironomidae	NA	NA	99.52	Early-Release	0	37	0	0	1	0	97	0	0	1
283	sp316	OTU_82	Arthropoda	Insecta	Diptera	Chironomidae	Orthocladius	thienemanni	100	Published	0	1228	0	0	1	0	36	0	0	1
218	sp165	OTU_285	Arthropoda	Insecta	Ephemeroptera	Leptophlebiidae	Habrophlebia	lauta	98.32	Published	0	0	0	0	0	0	33	0	0	1
245	sp220	OTU_465	Arthropoda	Insecta	Ephemeroptera	Heptageniidae	Ecdyonurus	torrentis	100	Private	0	0	0	0	0	181	0	0	0	1
314	sp335	OTU_937	Arthropoda	Insecta	Ephemeroptera	Baetidae	Baetis	muticus	100	Published	0	0	0	0	0	0	0	0	55	1
249	sp294	OTU_721	Arthropoda	Insecta	Plecoptera	Leuctridae	Leuctra	albida	100	Published	0	0	0	0	0	0	0	0	11	1
306	sp215	OTU_445	Arthropoda	Insecta	Plecoptera	Nemouridae	Amphinemura	borealis	100	Published	0	0	0	0	0	0	0	274	0	1
240	sp132	OTU_227	Arthropoda	Insecta	Trichoptera	Leptoceridae	Oecetis	testacea	100	Published	0	0	0	0	0	0	0	0	694	1
241	sp137	OTU_237	Arthropoda	Insecta	Trichoptera	Sericostomatidae	Sericostoma	flavicorne	100	Private	0	0	0	0	0	0	0	300	0	1
246	sp221	OTU_469	Arthropoda	Insecta	Trichoptera	Sericostomatidae	Sericostoma	flavicorne	100	Private	0	0	0	0	0	0	0	89	0	1
307	sp225	OTU_479	Arthropoda	Insecta	Trichoptera	Limnephilidae	Limnephilus	lunatus	100	Published	0	0	0	0	0	189	0	0	0	1
239	sp18	OTU_113	Arthropoda	Insecta	Diptera	Tipulidae	Tipula	NA	96.4	Early-Release	0	0	0	0	0	0	0	3	0	1
243	sp181	OTU_321	Arthropoda	Insecta	Diptera	Chironomidae	Conchapelopia	hittmairorum	100	Private	0	0	0	0	0	0	0	124	0	1
247	sp260	OTU_583	Arthropoda	Insecta	Diptera	Chironomidae	Parametriocnemus	sp. BOLD:AAP6587	98.32	Published	0	0	0	0	0	0	41	0	0	1
250	sp337	OTU_946	Arthropoda	Insecta	Diptera	Chironomidae	Paratrissocladius	excerptus	100	Early-Release	0	0	0	0	0	0	41	0	0	1
289	sp5	OTU_1043	Arthropoda	Insecta	Diptera	Chironomidae	Procladius	choreus-agg.1	98.32	Private	0	0	0	0	0	0	0	0	72	1
290	sp8	OTU_1066	Arthropoda	Insecta	Diptera	Chironomidae	Chironomus	cingulatus	100	Early-Release	0	0	0	0	0	0	51	0	0	1
292	sp26	OTU_1180	Arthropoda	Insecta	Diptera	Chironomidae	Tanytarsus	pallidicornis	99.76	Published	0	0	0	0	0	0	70	0	0	1
294	sp47	OTU_1326	Arthropoda	Insecta	Diptera	Chironomidae	Rheopelopia	maculipennis	99.71	Early-Release	0	0	0	0	0	0	30	0	0	1
295	sp58	OTU_1435	Arthropoda	Insecta	Diptera	Chironomidae	Polypedilum	pedestre	98.8	Private	0	0	0	0	0	0	0	40	0	1
296	sp69	OTU_1490	Arthropoda	Insecta	Diptera	Pediciidae	Dicranota	sp.	99.52	Early-Release	0	0	0	0	0	0	0	0	26	1
297	sp76	OTU_1547	Arthropoda	Insecta	Diptera	Empididae	Hemerodromia	adulatoria	98.27	Private	0	0	0	0	0	0	0	48	0	1
298	sp90	OTU_1690	Arthropoda	Insecta	Diptera	Chironomidae	Tvetenia	calvescens	100	Early-Release	0	0	0	0	0	0	28	0	0	1
299	sp97	OTU_1815	Arthropoda	Insecta	Diptera	Chironomidae	NA	NA	92.57	Published	0	0	0	0	0	0	21	0	0	1
301	sp123	OTU_212	Arthropoda	Insecta	Diptera	NA	NA	NA	88.25	Private	0	0	0	0	0	0	1	0	0	1
304	sp193	OTU_368	Arthropoda	Insecta	Diptera	Chironomidae	NA	NA	92.33	Private	0	0	0	0	0	0	0	0	311	1
305	sp208	OTU_409	Arthropoda	Insecta	Diptera	Chironomidae	Microtendipes	rydalensis	99.28	Private	0	0	0	0	0	0	39	0	0	1
308	sp261	OTU_586	Arthropoda	Insecta	Diptera	NA	NA	NA	86.33	Early-Release	0	0	0	0	0	0	210	0	0	1
309	sp269	OTU_609	Arthropoda	Insecta	Diptera	Limoniidae	Pilaria	discicollis	99.74	Early-Release	0	0	0	0	0	0	0	137	0	1
313	sp328	OTU_893	Arthropoda	Insecta	Diptera	Chironomidae	Micropsectra	contracta	100	Published	0	0	0	0	0	61	0	0	0	1
318	sp31	OTU_1225	Arthropoda	Insecta	Ephemeroptera	Ephemerellidae	Ephemerella	sp.	98.08	Early-Release	0	2	2	2	3	0	0	0	0	0
319	sp226	OTU_481	Arthropoda	Insecta	Diptera	Chironomidae	Cricotopus	similis	100	Early-Release	217	5	1	0	3	0	0	0	0	0
363	sp281	OTU_657	Arthropoda	Insecta	Trichoptera	Hydropsychidae	Hydropsyche	contubernalis	100	Published	0	14	20	0	2	0	0	0	0	0
361	sp217	OTU_447	Arthropoda	Insecta	Diptera	Chironomidae	Stempellinella	edwardsi	100	Published	0	0	68	12	2	0	0	0	0	0
369	sp67	OTU_148	Arthropoda	Insecta	Trichoptera	Goeridae	Goera	pilosa	100	Published	1573	0	0	0	1	0	0	0	0	0
377	sp339	OTU_959	Arthropoda	Insecta	Trichoptera	Limnephilidae	Anabolia	nervosa	100	Published	0	0	15	0	1	0	0	0	0	0
322	sp22	OTU_116	Arthropoda	Insecta	Diptera	Chironomidae	NA	NA	93.27	Published	0	0	0	2	1	0	0	0	0	0
323	sp113	OTU_2041	Arthropoda	Insecta	Diptera	Empididae	Wiedemannia	NA	96.88	Private	0	0	0	29	1	0	0	0	0	0
324	sp149	OTU_253	Arthropoda	Insecta	Diptera	Chironomidae	NA	NA	95.2	Early-Release	66	0	0	0	1	0	0	0	0	0
325	sp172	OTU_304	Arthropoda	Insecta	Diptera	Empididae	Wiedemannia	zetterstedti	100	Private	0	0	0	326	1	0	0	0	0	0
367	sp6	OTU_1046	Arthropoda	Insecta	Diptera	Chironomidae	Thienemanniella	obscura	100	Early-Release	0	0	0	40	1	0	0	0	0	0
368	sp41	OTU_1291	Arthropoda	Insecta	Diptera	Chironomidae	NA	NA	93.05	Private	0	0	0	34	1	0	0	0	0	0
371	sp140	OTU_244	Arthropoda	Insecta	Diptera	Chironomidae	Rheotanytarsus	sp. BOLD:ACR3994	100	Published	0	16	0	0	1	0	0	0	0	0
372	sp200	OTU_386	Arthropoda	Insecta	Diptera	Empididae	NA	NA	94.5	Early-Release	0	0	90	0	1	0	0	0	0	0
374	sp297	OTU_737	Arthropoda	Insecta	Diptera	Chironomidae	Paratanytarsus	dissimilis	100	Private	0	0	30	0	1	0	0	0	0	0
375	sp308	OTU_789	Arthropoda	Insecta	Diptera	Chironomidae	Corynoneura	NA	97.84	Early-Release	0	10	0	0	1	0	0	0	0	0
331	sp20	OTU_115	Arthropoda	Insecta	Ephemeroptera	Ephemerellidae	Torleya	major	100	Published	0	0	0	0	0	0	0	0	0	0
332	sp86	OTU_1656	Arthropoda	Insecta	Ephemeroptera	Leptophlebiidae	Habroleptoides	confusa	99.07	Published	0	0	0	0	0	0	0	0	0	0
355	sp345	OTU_981	Arthropoda	Insecta	Ephemeroptera	Baetidae	Baetis	vernus	98.32	Published	0	0	0	0	0	0	0	0	0	0
388	sp43	OTU_1304	Arthropoda	Insecta	Ephemeroptera	Baetidae	Baetis	vernus	100	Published	0	0	0	0	0	0	0	0	0	0
343	sp218	OTU_449	Arthropoda	Insecta	Plecoptera	Perlodidae	Isoperla	grammatica	99.76	Early-Release	0	0	0	0	0	0	0	0	0	0
330	sp17	OTU_112	Arthropoda	Insecta	Trichoptera	Goeridae	Silo	piceus	100	Published	0	0	0	0	0	0	0	0	0	0
333	sp96	OTU_181	Arthropoda	Insecta	Trichoptera	Limnephilidae	Chaetopteryx	fusca	100	Published	0	0	0	0	0	0	0	0	0	0
336	sp126	OTU_223	Arthropoda	Insecta	Trichoptera	Limnephilidae	Drusus	monticola	100	Published	0	0	0	0	0	0	0	0	0	0
348	sp272	OTU_626	Arthropoda	Insecta	Trichoptera	Hydroptilidae	Hydroptila	forcipata	99.76	Published	0	0	0	0	0	0	0	0	0	0
386	sp11	OTU_1077	Arthropoda	Insecta	Trichoptera	Limnephilidae	Halesus	radiatus	100	Published	0	0	0	0	0	0	0	0	0	0
395	sp248	OTU_542	Arthropoda	Insecta	Trichoptera	Brachycentridae	Micrasema	setiferum	100	Private	0	0	0	0	0	0	0	0	0	0
396	sp305	OTU_771	Arthropoda	Insecta	Trichoptera	Brachycentridae	Micrasema	longulum	99.76	Published	0	0	0	0	0	0	0	0	0	0
320	sp244	OTU_525	Arthropoda	Insecta	Diptera	Chironomidae	Phaenopsectra	sp. BOLD:ACR1613	99.69	Published	0	0	0	0	0	0	0	0	0	0
335	sp122	OTU_211	Arthropoda	Insecta	Diptera	Athericidae	Atherix	sp. BOLD:ACO4109	100	Early-Release	0	0	0	0	0	0	0	0	0	0
337	sp143	OTU_2450	Arthropoda	Insecta	Diptera	Tipulidae	Tipula	NA	95.2	Early-Release	0	0	0	0	0	0	0	0	0	0
339	sp145	OTU_246	Arthropoda	Insecta	Diptera	Athericidae	Atherix	ibis	99.52	Early-Release	0	0	0	0	0	0	0	0	0	0
340	sp194	OTU_369	Arthropoda	Insecta	Diptera	Cecidomyiidae	NA	NA	100	Private	0	0	0	0	0	0	0	0	0	0
341	sp203	OTU_394	Arthropoda	Insecta	Diptera	Chironomidae	Thienemannimyia	northumbrica	99.76	Published	0	0	0	0	0	0	0	0	0	0
342	sp214	OTU_444	Arthropoda	Insecta	Diptera	Chironomidae	Cricotopus	cf. curtus	100	Private	0	0	0	0	0	0	0	0	0	0
344	sp233	OTU_501	Arthropoda	Insecta	Diptera	Chironomidae	Diamesa	sp. BOLD:ACR0046	100	Published	0	0	0	0	0	0	0	0	0	0
345	sp242	OTU_522	Arthropoda	Insecta	Diptera	Chironomidae	Rheotanytarsus	curtistylus	99.28	Private	0	0	0	0	0	0	0	0	0	0
346	sp249	OTU_546	Arthropoda	Insecta	Diptera	Chironomidae	Orthocladius	excavatus	98.8	Private	0	0	0	0	0	0	0	0	0	0
347	sp259	OTU_581	Arthropoda	Insecta	Diptera	NA	NA	NA	87.5	Published	0	0	0	0	0	0	0	0	0	0
349	sp283	OTU_662	Arthropoda	Insecta	Diptera	Chironomidae	Paracricotopus	NA	96.03	Early-Release	0	0	0	0	0	0	0	0	0	0
350	sp286	OTU_670	Arthropoda	Insecta	Diptera	Chironomidae	Potthastia	NA	97.6	Private	0	0	0	0	0	0	0	0	0	0
351	sp289	OTU_693	Arthropoda	Insecta	Diptera	Empididae	Wiedemannia	bistigma	99.76	Private	0	0	0	0	0	0	0	0	0	0
352	sp292	OTU_719	Arthropoda	Insecta	Diptera	Chironomidae	Stempellinella	flavidula	99.76	Published	0	0	0	0	0	0	0	0	0	0
353	sp323	OTU_853	Arthropoda	Insecta	Diptera	Chironomidae	Cricotopus	sp. BOLD:ACQ9824	98.32	Published	0	0	0	0	0	0	0	0	0	0
354	sp332	OTU_915	Arthropoda	Insecta	Diptera	Chironomidae	Polypedilum	convictum	98.56	Early-Release	0	0	0	0	0	0	0	0	0	0
385	sp9	OTU_1067	Arthropoda	Insecta	Diptera	Chironomidae	Orthocladius	decoratus	98.8	Private	0	0	0	0	0	0	0	0	0	0
387	sp21	OTU_1151	Arthropoda	Insecta	Diptera	Chironomidae	Parametriocnemus	NA	96.88	Published	0	0	0	0	0	0	0	0	0	0
393	sp185	OTU_3355	Arthropoda	Insecta	Diptera	Chironomidae	Tanytarsus	NA	97.84	Early-Release	0	0	0	0	0	0	0	0	0	0
397	sp341	OTU_962	Arthropoda	Insecta	Diptera	Chironomidae	Rheotanytarsus	sp. BOLD:ACG6176	99.76	Published	0	0	0	0	0	0	0	0	0	0
