## Supplementary Materials for "DNA metabarcoding from sample fixative as a quick and voucher preserving biodiversity assessment method"

	files_demultiplexed		abundance	sample	protocol	treatment
1	N_debris_r1.txt		1727709	debris	x	x
2	N_debris_r2.txt		1727709	debris	x	x
3	vzA_BF20_BR20_r1.txt		1355	combination not used	x	x
4	vzA_BF20_BR20_r2.txt		1355	combination not used	x	x
5	vzA_BF20_BR21_r1.txt		517153	A1.1	0	phase I
6	vzA_BF20_BR21_r2.txt		517153	A1.1	0	phase I
7	vzA_BF20_BR22_r1.txt		50	combination not used	x	x
8	vzA_BF20_BR22_r2.txt		50	combination not used	x	x
9	vzA_BF20_BR23_r1.txt		64	combination not used	x	x
10	vzA_BF20_BR23_r2.txt		64	combination not used	x	x
11	vzA_BF20_BR24_r1.txt		154087	C1.1	0	phase I
12	vzA_BF20_BR24_r2.txt		154087	C1.1	0	phase I
13	vzA_BF20_BR2B_r1.txt		82	combination not used	x	x
14	vzA_BF20_BR2B_r2.txt		82	combination not used	x	x
15	vzA_BF21_BR20_r1.txt		253361	E1.1	0	phase I
16	vzA_BF21_BR20_r2.txt		253361	E1.1	0	phase I
17	vzA_BF21_BR21_r1.txt		428596	A2.2	2	shaking
18	vzA_BF21_BR21_r2.txt		428596	A2.2	2	shaking
19	vzA_BF21_BR22_r1.txt		95	combination not used	x	x
20	vzA_BF21_BR22_r2.txt		95	combination not used	x	x
21	vzA_BF21_BR23_r1.txt		132	combination not used	x	x
22	vzA_BF21_BR23_r2.txt		132	combination not used	x	x
23	vzA_BF21_BR24_r1.txt		449007	B1.1	0	phase I
24	vzA_BF21_BR24_r2.txt		449007	B1.1	0	phase I
25	vzA_BF21_BR2B_r1.txt		169	combination not used	x	x
26	vzA_BF21_BR2B_r2.txt		169	combination not used	x	x
27	vzA_BF22_BR20_r1.txt		26	combination not used	x	x
28	vzA_BF22_BR20_r2.txt		26	combination not used	x	x
29	vzA_BF22_BR21_r1.txt		79	E1.2	1	ultrasound
30	vzA_BF22_BR21_r2.txt		79	E1.2	1	ultrasound
31	vzA_BF22_BR22_r1.txt		49	combination not used	x	x
32	vzA_BF22_BR22_r2.txt		49	combination not used	x	x
33	vzA_BF22_BR23_r1.txt		99	combination not used	x	x
34	vzA_BF22_BR23_r2.txt		99	combination not used	x	x
35	vzA_BF22_BR24_r1.txt		377843	E3.1	0	phase I
36	vzA_BF22_BR24_r2.txt		377843	E3.1	0	phase I
37	vzA_BF22_BR2B_r1.txt		28	combination not used	x	x
38	vzA_BF22_BR2B_r2.txt		28	combination not used	x	x
39	vzA_BF23_BR20_r1.txt		325	combination not used	x	x
40	vzA_BF23_BR20_r2.txt		325	combination not used	x	x
41	vzA_BF23_BR21_r1.txt		372302	C3.1	0	phase I
42	vzA_BF23_BR21_r2.txt		372302	C3.1	0	phase I
43	vzA_BF23_BR22_r1.txt		76	B1.2	1	ultrasound
44	vzA_BF23_BR22_r2.txt		76	B1.2	1	ultrasound
45	vzA_BF23_BR23_r1.txt		138	combination not used	x	x
46	vzA_BF23_BR23_r2.txt		138	combination not used	x	x
47	vzA_BF23_BR24_r1.txt		244122	C2.2	2	shaking
48	vzA_BF23_BR24_r2.txt		244122	C2.2	2	shaking
49	vzA_BF23_BR2B_r1.txt		561933	A3.1	0	phase I
50	vzA_BF23_BR2B_r2.txt		561933	A3.1	0	phase I
51	vzA_BF24_BR20_r1.txt		46	combination not used	x	x
52	vzA_BF24_BR20_r2.txt		46	combination not used	x	x
53	vzA_BF24_BR21_r1.txt		482	combination not used	x	x
54	vzA_BF24_BR21_r2.txt		482	combination not used	x	x
55	vzA_BF24_BR22_r1.txt		367769	B3.2	3	freezing
56	vzA_BF24_BR22_r2.txt		367769	B3.2	3	freezing
57	vzA_BF24_BR23_r1.txt		461352	B3.1	0	phase I
58	vzA_BF24_BR23_r2.txt		461352	B3.1	0	phase I
59	vzA_BF24_BR24_r1.txt		52	combination not used	x	x
60	vzA_BF24_BR24_r2.txt		52	combination not used	x	x
61	vzA_BF24_BR2B_r1.txt		44	combination not used	x	x
62	vzA_BF24_BR2B_r2.txt		44	combination not used	x	x
63	vzA_BF2B_BR20_r1.txt		129	combination not used	x	x
64	vzA_BF2B_BR20_r2.txt		129	combination not used	x	x
65	vzA_BF2B_BR21_r1.txt		214004	D2.1	0	phase I
66	vzA_BF2B_BR21_r2.txt		214004	D2.1	0	phase I
67	vzA_BF2B_BR22_r1.txt		26	combination not used	x	x
68	vzA_BF2B_BR22_r2.txt		26	combination not used	x	x
69	vzA_BF2B_BR23_r1.txt		12	D1.2	1	ultrasound
70	vzA_BF2B_BR23_r2.txt		12	D1.2	1	ultrasound
71	vzA_BF2B_BR24_r1.txt		1645	combination not used	x	x
72	vzA_BF2B_BR24_r2.txt		1645	combination not used	x	x
73	vzA_BF2B_BR2B_r1.txt		3635	combination not used	x	x
74	vzA_BF2B_BR2B_r2.txt		3635	combination not used	x	x
75	vzA_BR20_BF20_r1.txt		1026	E2.2	2	shaking
76	vzA_BR20_BF20_r2.txt		1026	E2.2	2	shaking
77	vzA_BR20_BF21_r1.txt		2293	combination not used	x	x
78	vzA_BR20_BF21_r2.txt		2293	combination not used	x	x
79	vzA_BR20_BF22_r1.txt		439362	B2.2	2	shaking
80	vzA_BR20_BF22_r2.txt		439362	B2.2	2	shaking
81	vzA_BR20_BF23_r1.txt		251902	D3.2	3	freezing
82	vzA_BR20_BF23_r2.txt		251902	D3.2	3	freezing
83	vzA_BR20_BF24_r1.txt		611306	A2.1	0	phase I
84	vzA_BR20_BF24_r2.txt		611306	A2.1	0	phase I
85	vzA_BR20_BF2B_r1.txt		142	combination not used	x	x
86	vzA_BR20_BF2B_r2.txt		142	combination not used	x	x
87	vzA_BR21_BF20_r1.txt		368950	B2.1	0	phase I
88	vzA_BR21_BF20_r2.txt		368950	B2.1	0	phase I
89	vzA_BR21_BF21_r1.txt		3888	combination not used	x	x
90	vzA_BR21_BF21_r2.txt		3888	combination not used	x	x
91	vzA_BR21_BF22_r1.txt		625082	D2.2	2	shaking
92	vzA_BR21_BF22_r2.txt		625082	D2.2	2	shaking
93	vzA_BR21_BF23_r1.txt		53	combination not used	x	x
94	vzA_BR21_BF23_r2.txt		53	combination not used	x	x
95	vzA_BR21_BF24_r1.txt		171	combination not used	x	x
96	vzA_BR21_BF24_r2.txt		171	combination not used	x	x
97	vzA_BR21_BF2B_r1.txt		33	combination not used	x	x
98	vzA_BR21_BF2B_r2.txt		33	combination not used	x	x
99	vzA_BR22_BF20_r1.txt		406	combination not used	x	x
100	vzA_BR22_BF20_r2.txt		406	combination not used	x	x
101	vzA_BR22_BF21_r1.txt		346027	E3.2	3	freezing
102	vzA_BR22_BF21_r2.txt		346027	E3.2	3	freezing
103	vzA_BR22_BF22_r1.txt		183634	D3.1	0	phase I
104	vzA_BR22_BF22_r2.txt		183634	D3.1	0	phase I
105	vzA_BR22_BF23_r1.txt		76	combination not used	x	x
106	vzA_BR22_BF23_r2.txt		76	combination not used	x	x
107	vzA_BR22_BF24_r1.txt		200	combination not used	x	x
108	vzA_BR22_BF24_r2.txt		200	combination not used	x	x
109	vzA_BR22_BF2B_r1.txt		75	combination not used	x	x
110	vzA_BR22_BF2B_r2.txt		75	combination not used	x	x
111	vzA_BR23_BF20_r1.txt		31	C1.2	1	ultrasound
112	vzA_BR23_BF20_r2.txt		31	C1.2	1	ultrasound
113	vzA_BR23_BF21_r1.txt		499	combination not used	x	x
114	vzA_BR23_BF21_r2.txt		499	combination not used	x	x
115	vzA_BR23_BF22_r1.txt		112642	C2.1	0	phase I
116	vzA_BR23_BF22_r2.txt		112642	C2.1	0	phase I
117	vzA_BR23_BF23_r1.txt		123072	E2.1	0	phase I
118	vzA_BR23_BF23_r2.txt		123072	E2.1	0	phase I
119	vzA_BR23_BF24_r1.txt		12	combination not used	x	x
120	vzA_BR23_BF24_r2.txt		12	combination not used	x	x
121	vzA_BR23_BF2B_r1.txt		56	combination not used	x	x
122	vzA_BR23_BF2B_r2.txt		56	combination not used	x	x
123	vzA_BR24_BF20_r1.txt		223	combination not used	x	x
124	vzA_BR24_BF20_r2.txt		223	combination not used	x	x
125	vzA_BR24_BF21_r1.txt		2104	combination not used	x	x
126	vzA_BR24_BF21_r2.txt		2104	combination not used	x	x
127	vzA_BR24_BF22_r1.txt		4096	combination not used	x	x
128	vzA_BR24_BF22_r2.txt		4096	combination not used	x	x
129	vzA_BR24_BF23_r1.txt		1008	combination not used	x	x
130	vzA_BR24_BF23_r2.txt		1008	combination not used	x	x
131	vzA_BR24_BF24_r1.txt		126485	D1.1	0	phase I
132	vzA_BR24_BF24_r2.txt		126485	D1.1	0	phase I
133	vzA_BR24_BF2B_r1.txt		367100	A3.2	3	freezing
134	vzA_BR24_BF2B_r2.txt		367100	A3.2	3	freezing
135	vzA_BR2B_BF20_r1.txt		820	combination not used	x	x
136	vzA_BR2B_BF20_r2.txt		820	combination not used	x	x
137	vzA_BR2B_BF21_r1.txt		948916	C3.2	3	freezing
138	vzA_BR2B_BF21_r2.txt		948916	C3.2	3	freezing
139	vzA_BR2B_BF22_r1.txt		63	combination not used	x	x
140	vzA_BR2B_BF22_r2.txt		63	combination not used	x	x
141	vzA_BR2B_BF23_r1.txt		20	combination not used	x	x
142	vzA_BR2B_BF23_r2.txt		20	combination not used	x	x
143	vzA_BR2B_BF24_r1.txt		46	A1.2	0	phase I
144	vzA_BR2B_BF24_r2.txt		46	A1.2	0	phase I
145	vzA_BR2B_BF2B_r1.txt		30	combination not used	x	x
146	vzA_BR2B_BF2B_r2.txt		30	combination not used	x	x
