## Supplementary Materials for "DNA metabarcoding from sample fixative as a quick and voucher preserving biodiversity assessment method"

Sample	Phylum	Class	Order	Family	Genus	Species	Similarity	Status	ID	X.1 (%)	X.2 (%)	OTU
A1a	Arthropoda	Insecta	Trichoptera	Hydropsychidae	Hydropsyche	botosaneanui	100	Published	R351-3 Hyd.bot	17,251	ultrasound	9
A1b	Arthropoda	Malacostraca	Amphipoda	Gammaridae	Gammarus	fossarum	100	Published	KX065398	12,156	ultrasound	6
A1c	Mollusca	Gastropoda	Pulmonata	Ancylidae	Ancylus	fluviatilis	99.5	Published	AY282582	0	ultrasound	2374
A1d	Arthropoda	Insecta	Ephemeroptera	Ephemeridae	Ephemera	danica	100	Published	GBOL07771	0,724	ultrasound	1
A1e	Arthropoda	Insecta	Trichoptera	Polycentropodidae	Polycentropus	flavomaculatus	99.85	Published	GGCAD909-49	0,001	ultrasound	4
A1f	Arthropoda	Insecta	Ephemeroptera	Heptageniidae	Ecdyonurus	torrentis	100	Private	x	0,24	ultrasound	5
A1g	Mollusca	Gastropoda	Littorinimorpha	Hydrobiidae	Potamopyrgus	antipodarum	100	Published	KT373564	0,452	ultrasound	61
A1h	Arthropoda	Insecta	Ephemeroptera	Leptophlebiidae	Paraleptophlebia	submarginata	100	Published	Psu_BBT130622_01	0,578	ultrasound	20
										7	0
A2a	Arthropoda	Insecta	Trichoptera	Hydropsychidae	Hydropsyche	saxonica	100	Published	GBOL08821	26,782	14,968	2
A2b	Arthropoda	Malacostraca	Amphipoda	Gammaridae	Gammarus	cf. fossarum	98.15	Private	x	0,124	14,968	6
A2c	Mollusca	Gastropoda	Pulmonata	Ancylidae	Ancylus	fluviatilis	100	Published	AY282582	0,011	0	2374
A2d	Arthropoda	Insecta	Ephemeroptera	Ephemeridae	Ephemera	danica	99.69	Published	GBOL07771	1,49	0,838	1
A2e	Arthropoda	Insecta	Trichoptera	Polycentropodidae	Polycentropus	flavomaculatus	99.85	Published	GGCAD909-49	0,055	0	4
A2f	Arthropoda	Insecta	Ephemeroptera	Heptageniidae	Ecdyonurus	torrentis	100	Private	x	0,037	49,238	5
A2g	Mollusca	Gastropoda	Hygrophila	Lymnaeidae	Radix	labiata	98.46	Early-Release	x	0,017	0,002	2921
A2h	Arthropoda	Insecta	Ephemeroptera	Leptophlebiidae	Habroleptoides	confusa	100	Published	BC ZSM AQU 00049	0	7,248	3
										7	6
A3a	Arthropoda	Insecta	Trichoptera	Hydropsychidae	Hydropsyche	saxonica	100	Published	GBOL08821	28,638	10,999	2
A3b	Arthropoda	Malacostraca	Amphipoda	Gammaridae	Gammarus	roeselii	99.39	Published	KT075224	0,329	1,508	63
A3c	Mollusca	Gastropoda	Pulmonata	Ancylidae	Ancylus	fluviatilis	100	Published	AY282582	0,001	0	2374
A3d	Arthropoda	Insecta	Ephemeroptera	Ephemeridae	Ephemera	danica	98.6	Published	GBOL07771	0,108	54,825	1
A3e	Arthropoda	Insecta	Trichoptera	Polycentropodidae	Polycentropus	flavomaculatus	99.85	Published	GGCAD909-49	0,043	0,188	4
A3f	Arthropoda	Insecta	Ephemeroptera	Heptageniidae	Ecdyonurus	torrentis	100	Private	x	0,156	1,154	5
A3g	Mollusca	Gastropoda	Littorinimorpha	Hydrobiidae	Potamopyrgus	antipodarum	100	Published	KT373564	0,091	0,008	61
A3h	Arthropoda	Insecta	Ephemeroptera	Leptophlebiidae	Habroleptoides	confusa	100	Published	BC ZSM AQU 00049	0,36	24,392	3
										8	7
B1a	Arthropoda	Insecta	Trichoptera	Hydropsychidae	Hydropsyche	saxonica	96.56	Published	GBOL08821	25,343	ultrasound	2
B1b	Arthropoda	Malacostraca	Amphipoda	Gammaridae	Gammarus	fossarum	100	Published	KX065398	1,452	ultrasound	6
B1c	Mollusca	Gastropoda	Pulmonata	Ancylidae	Ancylus	fluviatilis	100	Published	AY282582	0,001	ultrasound	2374
B1d	Arthropoda	Insecta	Ephemeroptera	Ephemeridae	Ephemera	danica	100	Published	GBOL07771	0,375	ultrasound	1
B1e	Arthropoda	Insecta	Trichoptera	Polycentropodidae	Polycentropus	flavomaculatus	99.85	Published	GBOL00300	0,044	ultrasound	4
B1f	no sequence	no sequence	no sequence	no sequence	no sequence	no sequence	no sequence	no sequence	no sequence	0,182	ultrasound	5
B1g	Mollusca	Gastropoda	Hygrophila	Physidae	Physa	sp.	97.2	Published	SG_APS005	0	ultrasound	1783
B1h	Arthropoda	Insecta	Ephemeroptera	Baetidae	Baetis	vernus	98.17	Published	BCZSMAQU001059	?	ultrasound	?
										7	0
B2a	Arthropoda	Insecta	Trichoptera	Hydropsychidae	Hydropsyche	saxonica	98.83	Published	GBOL08821	32,929	10,579	2
B2b	Arthropoda	Malacostraca	Amphipoda	Gammaridae	Gammarus	fossarum	100	Published	KX065398	1,778	0,751	6
B2c	Mollusca	Gastropoda	Pulmonata	Ancylidae	Ancylus	fluviatilis	100	Published	AY282582	0,003	0,003	2374
B2d	no sequence	no sequence	no sequence	no sequence	no sequence	no sequence	no sequence	no sequence	no sequence	0,309	0,703	1
B2e	Arthropoda	Insecta	Trichoptera	Polycentropodidae	Polycentropus	flavomaculatus	99.85	Published	GGCAD909-49	0,185	0	4
B2f	Arthropoda	Insecta	Ephemeroptera	Heptageniidae	Ecdyonurus	torrentis	99.69	Private	x	0,114	0,078	5
B2g	Mollusca	Gastropoda	Stylommatophora	Succineidae	Succinea	putris	99.52	Private	x	0,046	0,019	1391
B2h	Arthropoda	Insecta	Ephemeroptera	Leptophlebiidae	Habroleptoides	confusa	100	Published	BC ZSM AQU 00049	3,998	37,129	3
										8	7
B3a	no sequence	no sequence	no sequence	no sequence	no sequence	no sequence	no sequence	no sequence	no sequence	38,323	9,52	2
B3b	Arthropoda	Malacostraca	Amphipoda	Gammaridae	Gammarus	fossarum	100	Published	KX065398	0,149	4,494	6
B3c	no sequence	no sequence	no sequence	no sequence	no sequence	no sequence	no sequence	no sequence	no sequence	0	0	2374
B3d	no sequence	no sequence	no sequence	no sequence	no sequence	no sequence	no sequence	no sequence	no sequence	0,014	12,484	1
B3e	Arthropoda	Insecta	Trichoptera	Polycentropodidae	Polycentropus	flavomaculatus	99.85	Published	GGCAD909-49	0,669	16,346	4
B3f	Arthropoda	Insecta	Ephemeroptera	Heptageniidae	Ecdyonurus	torrentis	100	Private		1,304	45,056	5
B3g	Mollusca	Gastropoda	Stylommatophora	Succineidae			98.46	Published	BIOUG07961-F09	0	0	1391
B3h	Arthropoda	Insecta	Ephemeroptera	Leptophlebiidae	Paraleptophlebia	submarginata	100	Published	Psu_BBT130622_01	0,023	3,904	20
										6	6
C1a	Arthropoda	Insecta	Trichoptera	Hydropsychidae	Hydropsyche	saxonica	100	Published	GBOL08821	1,084	ultrasound	2
C1b	Arthropoda	Malacostraca	Amphipoda	Gammaridae	Gammarus	fossarum	99.84	Private	x	0,762	ultrasound	6
C1c	Mollusca	Gastropoda	Pulmonata	Ancylidae	Ancylus	fluviatilis	99.85	Private	x	0	ultrasound	2374
C1d	no sequence	no sequence	no sequence	no sequence	no sequence	no sequence	no sequence	no sequence	no sequence	8,737	ultrasound	1
C1e	Arthropoda	Insecta	Trichoptera	Polycentropodidae	Polycentropus	flavomaculatus	99.85	Published	GGCAD909-49	0,156	ultrasound	4
C1f	Arthropoda	Insecta	Ephemeroptera	Heptageniidae	Ecdyonurus	torrentis	99.85	Private	x	8,311	ultrasound	5
C1g	Mollusca	Gastropoda	Hygrophila	Lymnaeidae	Galba	truncatula	100	Private	x	?	ultrasound	?
C1h	Arthropoda	Insecta	Ephemeroptera	Leptophlebiidae	Habroleptoides	confusa	100	Published	BCZSM_EPH_0120	0,269	ultrasound	3
										6	0
C2a	Arthropoda	Insecta	Trichoptera	Hydropsychidae	Hydropsyche	saxonica	100	Published	GBOL08821	0	0,034	2
C2b	Arthropoda	Malacostraca	Amphipoda	Gammaridae	Gammarus	fossarum	100	Private	x	1,801	1,69	6
C2c	Mollusca	Gastropoda	Pulmonata	Ancylidae	Ancylus	fluviatilis	100	Published	AY282582	0,009	0,006	2374
C2d	Arthropoda	Insecta	Ephemeroptera	Ephemeridae	Ephemera	danica	99.2	Published	GBOL07771	1,329	38,681	1
C2e	Arthropoda	Insecta	Trichoptera	Polycentropodidae	Polycentropus	flavomaculatus	99.85	Published	GGCAD909-49	0	0,02	4
C2f	Arthropoda	Insecta	Ephemeroptera	Heptageniidae	Ecdyonurus	torrentis	100	Private	x	0,019	0,809	5
C2g	no sequence	no sequence	no sequence	no sequence	no sequence	no sequence	no sequence	no sequence	no sequence	0,328	0,026	61
C2h	Arthropoda	Insecta	Ephemeroptera	Leptophlebiidae	Paraleptophlebia	submarginata	100	Published	Psu_BBT130622_01	0	16,862	20
										5	8
C3a	Arthropoda	Insecta	Trichoptera	Hydropsychidae	Hydropsyche	saxonica	99.81	Published	GBOL08821	6,205	0,436	2
C3b	Arthropoda	Malacostraca	Amphipoda	Gammaridae	Gammarus	fossarum	99.84	Private	x	0,163	0,022	6
C3c	Mollusca	Gastropoda	Pulmonata	Ancylidae	Ancylus	fluviatilis	100	Published	AY282582	0	0	2374
C3d	no sequence	no sequence	no sequence	no sequence	no sequence	no sequence	no sequence	no sequence	no sequence	0	78,12	1
C3e	no sequence	no sequence	no sequence	no sequence	no sequence	no sequence	no sequence	no sequence	no sequence	0,051	0,004	4
C3f	Arthropoda	Insecta	Ephemeroptera	Heptageniidae	Ecdyonurus	torrentis	100	Private	x	2,021	0,985	5
C3g	Mollusca	Gastropoda	Littorinimorpha	Hydrobiidae	Potamopyrgus	antipodarum	100	Published	KT373564	1,212	0,001	61
C3h	Arthropoda	Insecta	Ephemeroptera	Leptophlebiidae	Habroleptoides	confusa	99.69	Published	BC ZSM AQU 00049	0,734	17,587	3
										6	7
D1a	Arthropoda	Insecta	Trichoptera	Hydropsychidae	Hydropsyche	saxonica	99.81	Published	GBOL08821	0,768	ultrasound	2
D1b	Arthropoda	Malacostraca	Amphipoda	Gammaridae	Gammarus	fossarum	100	Published	KX065398	8,931	ultrasound	6
D1c	Mollusca	Gastropoda	Pulmonata	Ancylidae	Ancylus	fluviatilis	100	Published	AY282582	0	ultrasound	2374
D1d	Arthropoda	Insecta	Ephemeroptera	Ephemeridae	Ephemera	danica	99.85	Published	GBOL07771	0,298	ultrasound	1
D1e	no sequence	no sequence	no sequence	no sequence	no sequence	no sequence	no sequence	no sequence	no sequence	0,216	ultrasound	4
D1f	Arthropoda	Insecta	Ephemeroptera	Heptageniidae	Ecdyonurus	torrentis	100	Private	x	0,006	ultrasound	5
D1g	Mollusca	Gastropoda	Stylommatophora	Succineidae			83.33	Published	BIOUG27641-G11	0	ultrasound	1391
D1h	Arthropoda	Insecta	Ephemeroptera	Leptophlebiidae	Paraleptophlebia	submarginata	100	Published	Psu_BBT130622_01	0,367	ultrasound	20
										6	0
D2a	Arthropoda	Insecta	Trichoptera	Hydropsychidae	Hydropsyche	botosaneanui	100	Published	R351-3 Hyd.bot	0,629	1,015	9
D2b	Arthropoda	Malacostraca	Amphipoda	Gammaridae	Gammarus	fossarum	97.35	Published	JF965890	1,109	0,398	52
D2c	Mollusca	Gastropoda	Pulmonata	Ancylidae	Ancylus	fluviatilis	99.85	Private	x	0,002	0,003	2374
D2d	no sequence	no sequence	no sequence	no sequence	no sequence	no sequence	no sequence	no sequence	no sequence	80,586	47,076	1
D2e	Arthropoda	Insecta	Trichoptera	Polycentropodidae	Polycentropus	flavomaculatus	99.85	Published	GGCAD909-49	0,022	0	4
D2f	Arthropoda	Insecta	Ephemeroptera	Heptageniidae	Ecdyonurus	torrentis	100	Private	x	0,054	0,034	5
D2g	Mollusca	Gastropoda	Littorinimorpha	Hydrobiidae	Potamopyrgus	antipodarum	100	Published	KT373564	0,174	0,076	61
D2h	Arthropoda	Insecta	Ephemeroptera	Leptophlebiidae	Habroleptoides	confusa	100	Published	BC ZSM AQU 00049	0,696	39,326	3
										8	7
D3a	Arthropoda	Insecta	Trichoptera	Hydropsychidae	Hydropsyche	saxonica	100	Published	GBOL08821	77,913	18,509	2
D3b	Arthropoda	Malacostraca	Amphipoda	Gammaridae	Gammarus	fossarum	100	Published	KX065398	0,358	4,513	6
D3c	Mollusca	Gastropoda	Pulmonata	Ancylidae	Ancylus	fluviatilis	100	Published	AY282582	0,011	0	2374
D3d	Arthropoda	Insecta	Ephemeroptera	Ephemeridae	Ephemera	danica	100	Published	GBOL07771	0,255	0,06	1
D3e	Arthropoda	Insecta	Trichoptera	Polycentropodidae	Polycentropus	flavomaculatus	99.85	Published	GGCAD909-49	0,625	0,066	4
D3f	Arthropoda	Insecta	Ephemeroptera	Heptageniidae	Ecdyonurus	torrentis	99.85	Private	x	0,093	2,162	5
D3g	Mollusca	Gastropoda	Hygrophila	Physidae	Physella	acuta	100	Published	KT280439	0,064	0,004	1783
D3h	Arthropoda	Insecta	Ephemeroptera	Leptophlebiidae	Habroleptoides	confusa	99.85	Published	BC ZSM AQU 00049	0,088	63,461	3
										8	7
E1a	Arthropoda	Insecta	Trichoptera	Hydropsychidae	Hydropsyche	saxonica	100	Published	GBOL08821	0,27	ultrasound	2
E1b	Arthropoda	Malacostraca	Amphipoda	Gammaridae	Gammarus	fossarum	100	Published	KX065398	2,789	ultrasound	6
E1c	Mollusca	Gastropoda	Pulmonata	Ancylidae	Ancylus	fluviatilis	99.85	Private	x	0,013	ultrasound	2374
E1d	Arthropoda	Insecta	Ephemeroptera	Ephemeridae	Ephemera	danica	99.85	Published	GBOL07771	5,198	ultrasound	1
E1e	Arthropoda	Insecta	Trichoptera	Polycentropodidae	Polycentropus	flavomaculatus	99.85	Published	GGCAD909-49	0,126	ultrasound	4
E1f	Arthropoda	Insecta	Ephemeroptera	Heptageniidae	Ecdyonurus	torrentis	100	Private	x	0,869	ultrasound	5
E1g	Mollusca	Gastropoda	Stylommatophora	Succineidae			98.61	Published	BIOUG27641-G11	0	ultrasound	1391
E1h	Arthropoda	Insecta	Ephemeroptera	Leptophlebiidae	Paraleptophlebia	submarginata	100	Published	Psu_BBT130622_01	0	ultrasound	20
										6	0
E2a	Arthropoda	Insecta	Trichoptera	Hydropsychidae	Hydropsyche	pellucidula	100	Published	07HMCAD-0109	9,093	not enough reads	41
E2b	Arthropoda	Malacostraca	Amphipoda	Gammaridae	Gammarus	fossarum	100	Published	KX065398	3,994	not enough reads	6
E2c	Mollusca	Gastropoda	Pulmonata	Ancylidae	Ancylus	fluviatilis	99.85	Private	x	0,007	not enough reads	2374
E2d	no sequence	no sequence	no sequence	no sequence	no sequence	no sequence	no sequence	no sequence	no sequence	33,267	not enough reads	1
E2e	Arthropoda	Insecta	Trichoptera	Polycentropodidae	Polycentropus	flavomaculatus	99.85	Published	GGCAD909-49	0,956	not enough reads	4
E2f	Arthropoda	Insecta	Ephemeroptera	Heptageniidae	Ecdyonurus	torrentis	100	Private	x	1,312	not enough reads	5
E2g	Mollusca	Gastropoda	Littorinimorpha	Hydrobiidae	Potamopyrgus	antipodarum	100	Published	KT373564	0,061	not enough reads	61
E2h	Arthropoda	Insecta	Ephemeroptera	Leptophlebiidae	Habroleptoides	confusa	99.85	Published	BC ZSM AQU 00049	0,269	not enough reads	3
										8	0
E3a	Arthropoda	Insecta	Trichoptera	Hydropsychidae	Hydropsyche	pellucidula	100	Published	07HMCAD-0109	1,301	0,092	41
E3b	Arthropoda	Malacostraca	Amphipoda	Gammaridae	Gammarus	fossarum	100	Published	KX065398	0,115	8,848	6
E3c	Mollusca	Gastropoda	Pulmonata	Ancylidae	Ancylus	fluviatilis	99.85	Private	x	0	0	2374
E3d	Arthropoda	Insecta	Ephemeroptera	Ephemeridae	Ephemera	danica	99.85	Published	GBOL07771	0,333	31,456	1
E3e	Arthropoda	Insecta	Trichoptera	Polycentropodidae	Polycentropus	flavomaculatus	99.85	Published	GGCAD909-49	35,046	42,551	4
E3f	Arthropoda	Insecta	Ephemeroptera	Heptageniidae	Ecdyonurus	torrentis	99.85	Private	x	3,889	0,092	5
E3g	Mollusca	Gastropoda	Littorinimorpha	Hydrobiidae	Potamopyrgus	antipodarum	99.85	Published	GQ996424	0,148	0,001	61
E3h	Arthropoda	Insecta	Ephemeroptera	Leptophlebiidae	Habroleptoides	confusa	99.54	Published	BC ZSM AQU 00049	3,932	14,741	3
										7	7
