## Supplementary Materials for "DNA metabarcoding from sample fixative as a quick and voucher preserving biodiversity assessment method"

### Sheet: Tabelle1
community	morphotaxon	taxa after sequencing	weight	length	phase I	log phase I	ln phase	community	morphotaxon	taxa after sequencing	weight	length	shaking	log shaking	Ln_shaking	community	morphotaxon	taxa after sequencing	weight	length	freezing	log freezing	Ln_freezing
A1	Leptophlebiidae	Paraleptophlebia submarginata	0.00044	3	1010	3.00475	6.9187	A2	Hydropsyche	Hydropsyche saxonica	0.02754	15	28587	4.45618	10.2607	A3	Hydropsyche	Hydropsyche saxonica	0.03706	15	13994	4.14597	9.54646
A1	Heptageniidae	Ecdyonurus torrentis	0.00482	10	419	2.62325	6.04025	A2	Gammarus	Gammarus fossarum	0.02819	9	79	1.90309	4.38203	A3	Gammarus	Gammarus roeselii	0.02	6	1919	3.2833	7.56008
A1	Polycentropus	Polycentropus flavomaculatus	0.00665	8	1	0.30103	0.693147	A2	Ancylus	Ancylus fluviatilis	0.00245	3	0	0	0	A3	Ancylus	Ancylus fluviatilis	0.0014	3	0	0	0
A1	Ephemera	Ephemera danica	0.00712	9	1265	3.10243	7.14362	A2	Ephemera	Ephemera danica	0.00877	10	1601	3.20466	7.37901	A3	Ephemera	Ephemera danica	0.00547	7	69513	4.84207	11.1493
A1	Gastropoda	Potamopyrgus antipodarum	0.00736	4	790	2.89818	6.6733	A2	Gastropoda	Radix labiata	0.0054	8	0	0	0	A3	Polycentropus	Polycentropus flavomaculatus	0.00604	6	243	2.38739	5.49717
A1	Ancylus	Ancylus fluviatilis	0.0078	3	0	0	0	A2	Heptageniidae	Ecdyonurus torrentis	0.00771	7	94213	4.97412	11.4533	A3	Heptageniidae	Ecdyonurus torrentis	0.00788	6	1490	3.17348	7.3072
A1	Hydropsyche	Hydropsyche botosaneaui	0.0224	12	30155	4.47937	10.3141	A2	Gastropoda	Radix labiata	0.00689	4	3	0.60206	1.38629	A3	Gastropoda	Potamopyrgus antipodarum	0.0104	5	12	1.11394	2.56495
A1	Gammarus	Gammarus fossarum	0.02357	10	21249	4.32736	9.96411	A2	Leptophlebiidae	Haproleptoides confusa	0.0006	5	13843	4.14126	9.53561	A3	Leptophlebiidae	Habroleptoides confusa	0.00051	4	221	2.34635	5.40268
A2	Hydropsyche	Hydropsyche saxonica	0.02754	15	42269	4.62603	10.6518	B2	Hydropsyche	Hydropsyche saxonica	0.02188	6	15249	4.18327	9.63233	B3	Hydropsyche	Hydropsyche saxonica	0.02669	broken	14080	4.14863	9.55258
A2	Gammarus	Gammarus fossarum	0.02819	9	195	2.29226	5.27811	B2	Gammarus	Gammarus fossarum	0.00736	2	1083	3.03503	6.98841	B3	Gammarus	Gammarus fossarum	0.00206	4	6646	3.82263	8.80192
A2	Ancylus	Ancylus fluviatilis	0.00245	3	17	1.25527	2.89037	B2	Ancylus	Ancylus fluviatilis	0.00234	7	5	0.778151	1.79176	B3	Ancylus	Ancylus fluviatilis	0	broken	0	0	0
A2	Ephemera	Ephemera danica	0.00877	10	2352	3.37162	7.76345	B2	Ephemera	Ephemera danica	0.00334	8	1014	3.00647	6.92264	B3	Ephemera	Ephemera danica	0.00151	broken	18463	4.26633	9.82358
A2	Polycentropus	Polycentropus flavomaculatus	0.0054	8	87	1.94448	4.47734	B2	Polycentropus	Polycentropus flavomaculatus	0.00687	5	0	0	0	B3	Polycentropus	Polycentropus flavomaculatus	0.00543	broken	24175	4.38338	10.0931
A2	Heptageniidae	Ecdyonurus torrentis	0.00771	7	58	1.77085	4.07754	B2	Gastropoda	Succinea putris	0.01134	6	28	1.4624	3.3673	B3	Gastropoda	Succineidae	0.1451	4	0	0	0
A2	Gastropoda	Radix labiata	0.00689	4	27	1.44716	3.3322	B2	Heptageniidae	Ecdyonurus torrentis	0.00149	5	112	2.05308	4.72739	B3	Heptageniidae	Ecdyonurus torrentis	0.00144	broken	66634	4.8237	11.107
A2	Leptophlebiidae	Haproleptoides confusa	0.0006	5	0	0	0	B2	Leptophlebiidae	Habroleptoides confusa	0.00406	5	53520	4.72852	10.8878	B3	Leptophlebiidae	Paraleptophlebia submarginata	0.00238	6	5773	3.76148	8.66112
A3	Hydropsyche	Hydropsyche saxonica	0.03706	15	60516	4.78188	11.0107	C2	Hydropsyche	Hydropsyche saxonica	0.01632	10	17	1.25527	2.89037	C3	Hydropsyche	Hydropsyche saxonica	0.01362	broken	1192	3.07664	7.08423
A3	Gammarus	Gammarus roeselii	0.02	6	695	2.84261	6.54535	C2	Gammarus	Gammarus fossarum	0.00034	3	844	2.92686	6.73934	C3	Gammarus	Gammarus fossarum	0.00093	3	11	1.07918	2.48491
A3	Ancylus	Ancylus fluviatilis	0.0014	3	3	0.60206	1.38629	C2	Ancylus	Ancylus fluviatilis	0.00447	3	3	0.60206	1.38629	C3	Ancylus	Ancylus fluviatilis	0.0031	2.5	0	0	0
A3	Ephemera	Ephemera danica	0.00547	7	229	2.36173	5.43808	C2	Ephemera	Ephemera danica	0.00591	8.5	19320	4.28603	9.86895	C3	Ephemera	Ephemera danica	0.00194	broken	213617	5.32964	12.2719
A3	Polycentropus	Polycentropus flavomaculatus	0.00604	6	90	1.95904	4.51086	C2	Polycentropus	Polycentropus flavomaculatus	0.01396	10	10	1.04139	2.3979	C3	Polycentropus	Polycentropus flavomaculatus	0.01049	broken	11	1.07918	2.48491
A3	Heptageniidae	Ecdyonurus torrentis	0.00788	6	329	2.51851	5.79909	C2	Heptageniidae	Ecdyonurus torrentis	0.003	6	404	2.60746	6.00389	C3	Heptageniidae	Ecdyonurus torrentis	0.00208	broken	2694	3.43056	7.89915
A3	Gastropoda	Potamopyrgus antipodarum	0.0104	5	193	2.2878	5.26786	C2	Gastropoda	Potamopyrgus antipodarum	0.0021	2.5	13	1.14613	2.63906	C3	Gastropoda	Potamopyrgus antipodarum	0.004	5	2	0.477121	1.09861
A3	Leptophlebiidae	Habroleptoides confusa	0.00051	4	761	2.88195	6.63595	C2	Leptophlebiidae	Paraleptophlebia submarginata	0.00011	4	8422	3.92547	9.03872	C3	Leptophlebiidae	Habroleptoides confusa	0.00379	10	48091	4.68207	10.7809
B1	Hydropsyche	Hydropsyche saxonica	0.02567	10	53404	4.72758	10.8857	D2	Hydropsyche	Hydropsyche botosaneanui	0.03531	14	4271	3.63063	8.35984	D3	Hydropsyche	Hydropsyche saxonica	0.02039	11	14859	4.17202	9.60643
B1	Gammarus	Gammarus fossarum	0.01617	2	3060	3.48586	8.0265	D2	Gammarus	Gammarus fossarum	0.01666	8	80	1.90849	4.39445	D3	Gammarus	Gammarus fossarum	0.00471	5	3623	3.55919	8.19533
B1	Ancylus	Ancylus fluviatilis	0.00144	5	2	0.477121	1.09861	D2	Ancylus	Ancylus fluviatilis	0.0073	2.5	3	0.60206	1.38629	D3	Ancylus	Ancylus fluviatilis	0.00627	4	0	0	0
B1	Ephemera	Ephemera danica	0.00235	5	791	2.89873	6.67456	D2	Ephemera	Ephemera danica	0.00298	7	198069	5.29682	12.1964	D3	Ephemera	Ephemera danica	0.00338	9	48	1.6902	3.89182
B1	Polycentropus	Polycentropus flavomaculatus	0.00572	6.5	93	1.97313	4.54329	D2	Polycentropus	Polycentropus flavomaculatus	0.00751	10	0	0	0	D3	Polycentropus	Polycentropus flavomaculatus	0.00568	8	53	1.73239	3.98898
B1	Gastropoda	Physa sp.	0.03206	6	0	0	0	D2	Heptageniidae	Ecdyonurus torrentis	0.00344	6	145	2.16435	4.98361	D3	Heptageniidae	Ecdyonurus torrentis	0.00268	5	1736	3.2398	7.45991
B1	Heptageniidae	Ecdyonurus torrentis	0.00214	4.5	384	2.58546	5.95324	D2	Gastropoda	Potamopyrgus antipodarum	0.00432	3	320	2.50651	5.77144	D3	Gastropoda	Physella acuta	0.02768	7	3	0.60206	1.38629
B1	Leptophlebiidae	Baetis vernus	0.00188	10	0	0	0	D2	Leptophlebiidae	Habroleptoides confusa	0.00159	5	165459	5.21869	12.0165	D3	Leptophlebiidae	Habroleptoides confusa	0.00102	6	50947	4.70713	10.8386
B2	Hydropsyche	Hydropsyche saxonica	0.02188	6	44965	4.65288	10.7137	E2	Hydropsyche	Hydropsyche pellucidula	0.01059	10	0	0	0	E3	Hydropsyche	Hydropsyche pellucidula	0.00645	curled up	253	2.40483	5.53733
B2	Gammarus	Gammarus fossarum	0.00736	2	2428	3.38543	7.79523	E2	Gammarus	Gammarus fossarum	0.00712	5	9	1	2.30259	E3	Gammarus	Gammarus fossarum	0.00066	3	24333	4.38621	10.0996
B2	Ancylus	Ancylus fluviatilis	0.00234	7	4	0.69897	1.60944	E2	Ancylus	Ancylus fluviatilis	0.00412	2	0	0	0	E3	Ancylus	Ancylus fluviatilis	0.00322	2	1	0.30103	0.693147
B2	Ephemera	Ephemera danica	0.00334	8	422	2.62634	6.04737	E2	Ephemera	Ephemera danica	0.02251	15	0	0	0	E3	Ephemera	Ephemera danica	0.00574	broken	86512	4.93708	11.368
B2	Polycentropus	Polycentropus flavomaculatus	0.00687	5	252	2.40312	5.53339	E2	Polycentropus	Polycentropus flavomaculatus	0.00879	10	0	0	0	E3	Polycentropus	Polycentropus flavomaculatus	0.00862	7	117027	5.06829	11.6702
B2	Gastropoda	Succinea putris	0.01134	6	63	1.80618	4.15888	E2	Heptageniidae	Ecdyonurus torrentis	0.00133	4	1	0.30103	0.693147	E3	Heptageniidae	Ecdyonurus torrentis	0.0002	broken	254	2.40654	5.54126
B2	Heptageniidae	Ecdyonurus torrentis	0.00149	5	155	2.19312	5.04986	E2	Gastropoda	Potamopyrgus antipodarum	0.00421	2	0	0	0	E3	Gastropoda	Potamopyrgus antipodarum	0.00897	5	2	0.477121	1.09861
B2	Leptophlebiidae	Habroleptoides confusa	0.00406	5	5460	3.73727	8.60539	E2	Leptophlebiidae	Habroleptoides confusa	0.00206	11	22	1.36173	3.13549	E3	Leptophlebiidae	Habroleptoides confusa	0.0914	5	40542	4.60792	10.6101
B3	Hydropsyche	Hydropsyche saxonica	0.02669	broken	71128	4.85205	11.1723
B3	Gammarus	Gammarus fossarum	0.00206	4	97	1.99123	4.58497
B3	Ancylus	Ancylus fluviatilis	0	broken	0	0	0
B3	Ephemera	Ephemera danica	0.00151	broken	26	1.43136	3.29584
B3	Polycentropus	Polycentropus flavomaculatus	0.00543	broken	1242	3.09447	7.12528
B3	Gastropoda	Succineidae	0.1451	4	0	0	0
B3	Heptageniidae	Ecdyonurus torrentis	0.00144	broken	2420	3.38399	7.79194
B3	Leptophlebiidae	Paraleptophlebia submarginata	0.00238	6	43	1.64345	3.78419
C1	Hydropsyche	Hydropsyche saxonica	0.01632	10	846	2.92788	6.7417
C1	Gammarus	Gammarus fossarum	0.00034	3	595	2.77525	6.39024
C1	Ancylus	Ancylus fluviatilis	0.00447	3	0	0	0
C1	Ephemera	Ephemera danica	0.00591	8.5	6820	3.83385	8.82776
C1	Polycentropus	Polycentropus flavomaculatus	0.01396	10	122	2.08991	4.81218
C1	Heptageniidae	Ecdyonurus torrentis	0.003	6	6488	3.81218	8.77786
C1	Gastropoda	Galba truncatula	0.0021	2.5	0	0	0
C1	Leptophlebiidae	Habroleptoides confusa	0.00011	4	573	2.75891	6.35263
C2	Hydropsyche	Hydropsyche saxonica	0.01632	10	0	0	0
C2	Gammarus	Gammarus fossarum	0.00034	3	764	2.88366	6.63988
C2	Ancylus	Ancylus fluviatilis	0.00447	3	4	0.69897	1.60944
C2	Ephemera	Ephemera danica	0.00591	8.5	612	2.78746	6.41836
C2	Polycentropus	Polycentropus flavomaculatus	0.01396	10	0	0	0
C2	Heptageniidae	Ecdyonurus torrentis	0.003	6	8	0.954243	2.19722
C2	Gastropoda	Potamopyrgus antipodarum	0.0021	2.5	139	2.14613	4.94164
C2	Leptophlebiidae	Paraleptophlebia submarginata	0.00011	4	139	2.14613	4.94164
C3	Hydropsyche	Hydropsyche saxonica	0.01362	broken	4028	3.6052	8.30127
C3	Gammarus	Gammarus fossarum	0.00093	3	0	0	0
C3	Ancylus	Ancylus fluviatilis	0.0031	2.5	0	0	0
C3	Ephemera	Ephemera danica	0.00194	broken	0	0	0
C3	Polycentropus	Polycentropus flavomaculatus	0.01049	broken	33	1.53148	3.52636
C3	Heptageniidae	Ecdyonurus torrentis	0.00208	broken	1312	3.11826	7.18007
C3	Gastropoda	Potamopyrgus antipodarum	0.004	5	787	2.89653	6.6695
C3	Leptophlebiidae	Habroleptoides confusa	0.00379	10	417	2.62118	6.03548
D1	Hydropsyche	Hydropsyche saxonica	0.02057	13	413	2.617	6.02587
D1	Gammarus	Gammarus fossarum	0.00147	5	4800	3.68133	8.47658
D1	Ancylus	Ancylus fluviatilis	0.00134	3	0	0	0
D1	Ephemera	Ephemera danica	0.00418	7	160	2.20683	5.0814
D1	Polycentropus	Succineidae	0	x	116	2.06819	4.76217
D1	Heptageniidae	Ecdyonurus torrentis	0.00681	7	3	0.60206	1.38629
D1	Gastropoda	Durgella sp.	0.02293	5.5	0	0	0
D1	Leptophlebiidae	Paraleptophlebia submarginata	0.00104	5	197	2.29667	5.28827
D2	Hydropsyche	Hydropsyche botosaneanui	0.03531	14	689	2.83885	6.53669
D2	Gammarus	Gammarus fossarum	0.01666	8	62	1.79934	4.14313
D2	Ancylus	Ancylus fluviatilis	0.0073	2.5	2	0.477121	1.09861
D2	Ephemera	Ephemera danica	0.00298	7	88259	4.94576	11.388
D2	Polycentropus	Polycentropus flavomaculatus	0.00751	10	24	1.39794	3.21888
D2	Heptageniidae	Ecdyonurus torrentis	0.00344	6	59	1.77815	4.09434
D2	Gastropoda	Potamopyrgus antipodarum	0.00432	3	191	2.2833	5.2575
D2	Leptophlebiidae	Habroleptoides confusa	0.00159	5	762	2.88252	6.63726
D3	Hydropsyche	Hydropsyche saxonica	0.02039	11	59352	4.77344	10.9913
D3	Gammarus	Gammarus fossarum	0.00471	5	273	2.43775	5.61313
D3	Ancylus	Ancylus fluviatilis	0.00627	4	8	0.954243	2.19722
D3	Ephemera	Ephemera danica	0.00338	9	194	2.29003	5.273
D3	Polycentropus	Polycentropus flavomaculatus	0.00568	8	476	2.67852	6.16752
D3	Heptageniidae	Ecdyonurus torrentis	0.00268	5	71	1.85733	4.27667
D3	Gastropoda	Physella acuta	0.02768	7	49	1.69897	3.91202
D3	Leptophlebiidae	Habroleptoides confusa	0.00102	6	67	1.83251	4.21951
E1	Hydropsyche	Hydropsyche saxonica	0.00878	10	171	2.23553	5.14749
E1	Gammarus	Gammarus fossarum	0.00044	3	1765	3.24699	7.47647
E1	Ancylus	Ancylus fluviatilis	0.00281	2.5	8	0.954243	2.19722
E1	Ephemera	Ephemera danica	0.03212	15	3290	3.51733	8.09895
E1	Polycentropus	Polycentropus flavomaculatus	0.00481	7.5	80	1.90849	4.39445
E1	Heptageniidae	Ecdyonurus torrentis	0.00468	7.5	550	2.74115	6.31173
E1	Gastropoda	Succineidae	0.01088	5	0	0	0
E1	Leptophlebiidae	Paraleptophlebia submarginata	0.00112	5	0	0	0
E2	Hydropsyche	Hydropsyche pellucidula	0.01059	10	4187	3.62201	8.33998
E2	Gammarus	Gammarus fossarum	0.00712	5	1839	3.26482	7.51752
E2	Ancylus	Ancylus fluviatilis	0.00412	2	3	0.60206	1.38629
E2	Ephemera	Ephemera danica	0.02251	15	15319	4.18526	9.63691
E2	Polycentropus	Polycentropus flavomaculatus	0.00879	10	26	1.43136	3.29584
E2	Heptageniidae	Ecdyonurus torrentis	0.00133	4	604	2.78176	6.40523
E2	Gastropoda	Potamopyrgus antipodarum	0.00421	2	28	1.4624	3.3673
E2	Leptophlebiidae	Habroleptoides confusa	0.00206	11	124	2.09691	4.82831
E3	Hydropsyche	Hydropsyche pellucidula	0.00645	curled up	1199	3.07918	7.09008
E3	Gammarus	Gammarus fossarum	0.00066	3	106	2.02938	4.67283
E3	Ancylus	Ancylus fluviatilis	0.00322	2	0	0	0
E3	Ephemera	Ephemera danica	0.00574	broken	307	2.48855	5.7301
E3	Polycentropus	Polycentropus flavomaculatus	0.00862	7	32299	4.5092	10.3828
E3	Heptageniidae	Ecdyonurus torrentis	0.0002	broken	3584	3.55449	8.18451
E3	Gastropoda	Potamopyrgus antipodarum	0.00897	5	136	2.13672	4.91998
E3	Leptophlebiidae	Habroleptoides confusa	0.0914	5	3624	3.55931	8.19561

### Sheet: Tabelle2
Correlations							Correlations
			Phase_Weight	Phase_Log						Phase_Weight	Phase_LN
Spearman's rho	Phase_Weight	Correlation Coefficient	1	,211*			Spearman's rho	Phase_Weight	Correlation Coefficient	1	,211*
		Sig. (2-tailed)		0.0204526					Sig. (2-tailed)		0.0204526
		N	120	120					N	120	120
	Phase_Log	Correlation Coefficient	,211*	1				Phase_LN	Correlation Coefficient	,211*	1
		Sig. (2-tailed)	0.0204526						Sig. (2-tailed)	0.0204526
		N	120	120					N	120	120
*. Correlation is significant at the 0.05 level (2-tailed).							*. Correlation is significant at the 0.05 level (2-tailed).
Correlations							Correlations
			Shaking_Weight	Shaking_Log						Shaking_Weight	Shaking_LN
Spearman's rho	Shaking_Weight	Correlation Coefficient	1	-0.10304			Spearman's rho	Shaking_Weight	Correlation Coefficient	1	-0.10304
		Sig. (2-tailed)		0.526926					Sig. (2-tailed)		0.526926
		N	40	40					N	40	40
	Shaking_Log	Correlation Coefficient	-0.10304	1				Shaking_LN	Correlation Coefficient	-0.10304	1
		Sig. (2-tailed)	0.526926						Sig. (2-tailed)	0.526926
		N	40	40					N	40	40
Correlations							Correlations
			Freezing_Weight	Freezing_Log						Freezing_Weight	Freezing_LN
Spearman's rho	Freezing_Weight	Correlation Coefficient	1	-0.0291107			Spearman's rho	Freezing_Weight	Correlation Coefficient	1	-0.0291107
		Sig. (2-tailed)		0.858478					Sig. (2-tailed)		0.858478
		N	40	40					N	40	40
	Freezing_Log	Correlation Coefficient	-0.0291107	1				Freezing_LN	Correlation Coefficient	-0.0291107	1
		Sig. (2-tailed)	0.858478						Sig. (2-tailed)	0.858478
		N	40	40					N	40	40
