## Supplementary Materials for "DNA metabarcoding from sample fixative as a quick and voucher preserving biodiversity assessment method"

Ethanol samples					Bulk samples
	files_demultiplexed	abundance	sample		files_demultiplexed	abundance	sample
1	N_debris_r1.txt	1924214			N_debris_r1.txt	1737732
2	N_debris_r2.txt	1924214			N_debris_r2.txt	1737732
3	vzA_BF20_BR20_r1.txt	405675	S5B2b		vzA_BF20_BR20_r1.txt	145
4	vzA_BF20_BR20_r2.txt	405675	S5B2b		vzA_BF20_BR20_r2.txt	145
5	vzA_BF20_BR21_r1.txt	512			vzA_BF20_BR21_r1.txt	227374	S1a
6	vzA_BF20_BR21_r2.txt	512			vzA_BF20_BR21_r2.txt	227374	S1a
7	vzA_BF20_BR22_r1.txt	404			vzA_BF20_BR22_r1.txt	99
8	vzA_BF20_BR22_r2.txt	404			vzA_BF20_BR22_r2.txt	99
9	vzA_BF20_BR23_r1.txt	792856	S3B2b		vzA_BF20_BR23_r1.txt	155
10	vzA_BF20_BR23_r2.txt	792856	S3B2b		vzA_BF20_BR23_r2.txt	155
11	vzA_BF20_BR24_r1.txt	60			vzA_BF20_BR24_r1.txt	276912	S1b
12	vzA_BF20_BR24_r2.txt	60			vzA_BF20_BR24_r2.txt	276912	S1b
13	vzA_BF20_BR2B_r1.txt	90			vzA_BF20_BR2B_r1.txt	37
14	vzA_BF20_BR2B_r2.txt	90			vzA_BF20_BR2B_r2.txt	37
15	vzA_BF21_BR20_r1.txt	331315	S1B1a		vzA_BF21_BR20_r1.txt	252
16	vzA_BF21_BR20_r2.txt	331315	S1B1a		vzA_BF21_BR20_r2.txt	252
17	vzA_BF21_BR21_r1.txt	270			vzA_BF21_BR21_r1.txt	380052
18	vzA_BF21_BR21_r2.txt	270			vzA_BF21_BR21_r2.txt	380052
19	vzA_BF21_BR22_r1.txt	1634	S4B2a		vzA_BF21_BR22_r1.txt	158
20	vzA_BF21_BR22_r2.txt	1634	S4B2a		vzA_BF21_BR22_r2.txt	1021
21	vzA_BF21_BR23_r1.txt	270			vzA_BF21_BR23_r1.txt	863
22	vzA_BF21_BR23_r2.txt	270			vzA_BF21_BR24_r1.txt	273718	S4a
23	vzA_BF21_BR24_r1.txt	508			vzA_BF21_BR24_r2.txt	273718	S4a
24	vzA_BF21_BR24_r2.txt	508			vzA_BF21_BR2B_r1.txt	83
25	vzA_BF21_BR2B_r1.txt	749			vzA_BF21_BR2B_r2.txt	83
26	vzA_BF21_BR2B_r2.txt	749			vzA_BF22_BR20_r1.txt	3
27	vzA_BF22_BR20_r1.txt	570	S4B2b		vzA_BF22_BR20_r2.txt	3
28	vzA_BF22_BR20_r2.txt	570	S4B2b		vzA_BF22_BR21_r1.txt	29
29	vzA_BF22_BR21_r1.txt	361021	S2B2b		vzA_BF22_BR21_r2.txt	46
30	vzA_BF22_BR21_r2.txt	361021	S2B2b		vzA_BF22_BR22_r1.txt	17
31	vzA_BF22_BR22_r1.txt	321312	S1B2b		vzA_BF22_BR23_r1.txt	5
32	vzA_BF22_BR22_r2.txt	321312	S1B2b		vzA_BF22_BR23_r2.txt	5
33	vzA_BF22_BR23_r1.txt	317465	S3B1a		vzA_BF22_BR24_r1.txt	18
34	vzA_BF22_BR23_r2.txt	317465	S3B1a		vzA_BF22_BR24_r2.txt	30
35	vzA_BF22_BR24_r1.txt	3006	S6B2a		vzA_BF22_BR2B_r1.txt	12
36	vzA_BF22_BR24_r2.txt	3006	S6B2a		vzA_BF23_BR20_r1.txt	231
37	vzA_BF22_BR2B_r1.txt	22			vzA_BF23_BR20_r2.txt	231
38	vzA_BF22_BR2B_r2.txt	22			vzA_BF23_BR21_r1.txt	290347	S3b
39	vzA_BF23_BR22_r1.txt	1			vzA_BF23_BR21_r2.txt	290347	S3b
40	vzA_BF23_BR22_r2.txt	1			vzA_BF23_BR22_r1.txt	361607
41	vzA_BF23_BR2B_r1.txt	2			vzA_BF23_BR22_r2.txt	361607
42	vzA_BF23_BR2B_r2.txt	2			vzA_BF23_BR23_r1.txt	181
43	vzA_BF24_BR20_r1.txt	396230	S5B2a		vzA_BF23_BR23_r2.txt	181
44	vzA_BF24_BR20_r2.txt	396230	S5B2a		vzA_BF23_BR24_r1.txt	351689
45	vzA_BF24_BR21_r1.txt	180			vzA_BF23_BR24_r2.txt	351689
46	vzA_BF24_BR21_r2.txt	180			vzA_BF23_BR2B_r1.txt	264131	S3a
47	vzA_BF24_BR22_r1.txt	20			vzA_BF23_BR2B_r2.txt	264131	S3a
48	vzA_BF24_BR22_r2.txt	20			vzA_BF24_BR20_r1.txt	41
49	vzA_BF24_BR23_r1.txt	51			vzA_BF24_BR20_r2.txt	41
50	vzA_BF24_BR23_r2.txt	51			vzA_BF24_BR21_r1.txt	462
51	vzA_BF24_BR24_r1.txt	12			vzA_BF24_BR21_r2.txt	462
52	vzA_BF24_BR24_r2.txt	12			vzA_BF24_BR22_r1.txt	514506
53	vzA_BF24_BR2B_r1.txt	11			vzA_BF24_BR22_r2.txt	514506
54	vzA_BF24_BR2B_r2.txt	11			vzA_BF24_BR23_r1.txt	313402	S6a
55	vzA_BF2B_BR20_r1.txt	194	S6B2b		vzA_BF24_BR23_r2.txt	313402	S6a
56	vzA_BF2B_BR20_r2.txt	194	S6B2b		vzA_BF24_BR24_r1.txt	34
57	vzA_BF2B_BR21_r1.txt	1801			vzA_BF24_BR24_r2.txt	34
58	vzA_BF2B_BR21_r2.txt	1801			vzA_BF24_BR2B_r1.txt	22
59	vzA_BF2B_BR22_r1.txt	126			vzA_BF24_BR2B_r2.txt	22
60	vzA_BF2B_BR22_r2.txt	126			vzA_BF2B_BR20_r1.txt	122
61	vzA_BF2B_BR23_r1.txt	99			vzA_BF2B_BR20_r2.txt	122
62	vzA_BF2B_BR23_r2.txt	99			vzA_BF2B_BR21_r1.txt	200170	S5b
63	vzA_BF2B_BR24_r1.txt	232784	S2B1a		vzA_BF2B_BR21_r2.txt	200170	S5b
64	vzA_BF2B_BR24_r2.txt	232784	S2B1a		vzA_BF2B_BR22_r1.txt	2493
65	vzA_BF2B_BR2B_r1.txt	351219	S3B2a		vzA_BF2B_BR22_r2.txt	2493
66	vzA_BF2B_BR2B_r2.txt	351219	S3B2a		vzA_BF2B_BR23_r1.txt	361692
67	vzA_BR20_BF20_r1.txt	263			vzA_BF2B_BR23_r2.txt	361692
68	vzA_BR20_BF20_r2.txt	263			vzA_BF2B_BR24_r1.txt	2496
69	vzA_BR20_BF21_r1.txt	271644	S2B2a		vzA_BF2B_BR24_r2.txt	2496
70	vzA_BR20_BF21_r2.txt	271644	S2B2a		vzA_BF2B_BR2B_r1.txt	1791
71	vzA_BR20_BF22_r1.txt	13			vzA_BF2B_BR2B_r2.txt	1791
72	vzA_BR20_BF22_r2.txt	13			vzA_BR20_BF20_r1.txt	735
73	vzA_BR20_BF23_r1.txt	131			vzA_BR20_BF20_r2.txt	735
74	vzA_BR20_BF23_r2.txt	131			vzA_BR20_BF21_r1.txt	2131
75	vzA_BR20_BF24_r1.txt	81			vzA_BR20_BF21_r2.txt	2131
76	vzA_BR20_BF24_r2.txt	81			vzA_BR20_BF22_r1.txt	344103
77	vzA_BR20_BF2B_r1.txt	1196			vzA_BR20_BF22_r2.txt	344103
78	vzA_BR20_BF2B_r2.txt	1196			vzA_BR20_BF23_r1.txt	342875
79	vzA_BR21_BF20_r1.txt	379			vzA_BR20_BF23_r2.txt	342875
80	vzA_BR21_BF20_r2.txt	379			vzA_BR20_BF24_r1.txt	205102	S2a
81	vzA_BR21_BF21_r1.txt	3200			vzA_BR20_BF24_r2.txt	205102	S2a
82	vzA_BR21_BF21_r2.txt	3200			vzA_BR20_BF2B_r1.txt	160
83	vzA_BR21_BF22_r1.txt	31			vzA_BR20_BF2B_r2.txt	160
84	vzA_BR21_BF22_r2.txt	31			vzA_BR21_BF20_r1.txt	199775	S5a
85	vzA_BR21_BF23_r1.txt	471			vzA_BR21_BF20_r2.txt	199775	S5a
86	vzA_BR21_BF23_r2.txt	471			vzA_BR21_BF21_r1.txt	2110
87	vzA_BR21_BF24_r1.txt	364			vzA_BR21_BF21_r2.txt	2110
88	vzA_BR21_BF24_r2.txt	364			vzA_BR21_BF22_r1.txt	350002
89	vzA_BR21_BF2B_r1.txt	525737	S3B1b		vzA_BR21_BF22_r2.txt	350002
90	vzA_BR21_BF2B_r2.txt	525737	S3B1b		vzA_BR21_BF23_r1.txt	58
91	vzA_BR22_BF20_r1.txt	107			vzA_BR21_BF23_r2.txt	58
92	vzA_BR22_BF20_r2.txt	107			vzA_BR21_BF24_r1.txt	246
93	vzA_BR22_BF21_r1.txt	157			vzA_BR21_BF24_r2.txt	246
94	vzA_BR22_BF21_r2.txt	157			vzA_BR21_BF2B_r1.txt	16
95	vzA_BR22_BF22_r1.txt	70			vzA_BR21_BF2B_r2.txt	16
96	vzA_BR22_BF22_r2.txt	70			vzA_BR22_BF20_r1.txt	263700	S6b
97	vzA_BR22_BF23_r1.txt	405508	S5B1b		vzA_BR22_BF20_r2.txt	263700	S6b
98	vzA_BR22_BF23_r2.txt	405508	S5B1b		vzA_BR22_BF21_r1.txt	21
99	vzA_BR22_BF24_r1.txt	291186	S1B2a		vzA_BR22_BF21_r2.txt	21
100	vzA_BR22_BF24_r2.txt	291186	S1B2a		vzA_BR22_BF22_r1.txt	149
101	vzA_BR22_BF2B_r1.txt	227			vzA_BR22_BF22_r2.txt	149
102	vzA_BR22_BF2B_r2.txt	227			vzA_BR22_BF23_r1.txt	99
103	vzA_BR23_BF20_r1.txt	55			vzA_BR22_BF23_r2.txt	99
104	vzA_BR23_BF20_r2.txt	55			vzA_BR22_BF24_r1.txt	100
105	vzA_BR23_BF21_r1.txt	216			vzA_BR22_BF24_r2.txt	100
106	vzA_BR23_BF21_r2.txt	216			vzA_BR22_BF2B_r1.txt	95
107	vzA_BR23_BF22_r1.txt	101			vzA_BR22_BF2B_r2.txt	95
108	vzA_BR23_BF22_r2.txt	101			vzA_BR23_BF20_r1.txt	343111
109	vzA_BR23_BF23_r1.txt	492934	S6B1a		vzA_BR23_BF20_r2.txt	343111
110	vzA_BR23_BF23_r2.txt	492934	S6B1a		vzA_BR23_BF21_r1.txt	1320
111	vzA_BR23_BF24_r1.txt	374702	S6B1b		vzA_BR23_BF21_r2.txt	1320
112	vzA_BR23_BF24_r2.txt	374702	S6B1b		vzA_BR23_BF22_r1.txt	200174	S2b
113	vzA_BR23_BF2B_r1.txt	28422	S4B1a		vzA_BR23_BF22_r2.txt	200174	S2b
114	vzA_BR23_BF2B_r2.txt	28422	S4B1a		vzA_BR23_BF23_r1.txt	3
115	vzA_BR24_BF20_r1.txt	246454	S5B1a		vzA_BR23_BF23_r2.txt	3
116	vzA_BR24_BF20_r2.txt	246454	S5B1a		vzA_BR23_BF24_r1.txt	24
117	vzA_BR24_BF21_r1.txt	122571	S4B1b		vzA_BR23_BF24_r2.txt	24
118	vzA_BR24_BF21_r2.txt	122571	S4B1b		vzA_BR23_BF2B_r1.txt	28
119	vzA_BR24_BF22_r1.txt	300071	S1B1b		vzA_BR23_BF2B_r2.txt	28
120	vzA_BR24_BF22_r2.txt	300071	S1B1b		vzA_BR24_BF20_r1.txt	343
121	vzA_BR24_BF23_r1.txt	368429	S2B1b		vzA_BR24_BF20_r2.txt	343
122	vzA_BR24_BF23_r2.txt	368429	S2B1b		vzA_BR24_BF21_r1.txt	2361
123	vzA_BR24_BF24_r1.txt	84			vzA_BR24_BF21_r2.txt	2361
124	vzA_BR24_BF24_r2.txt	84			vzA_BR24_BF22_r1.txt	2126
125	vzA_BR24_BF2B_r1.txt	131			vzA_BR24_BF22_r2.txt	2126
126	vzA_BR24_BF2B_r2.txt	131			vzA_BR24_BF23_r1.txt	996
127	vzA_BR2B_BF20_r1.txt	3			vzA_BR24_BF23_r2.txt	996
128	vzA_BR2B_BF20_r2.txt	3			vzA_BR24_BF24_r1.txt	233676	S4b
129	vzA_BR2B_BF21_r1.txt	10			vzA_BR24_BF24_r2.txt	233676	S4b
130	vzA_BR2B_BF21_r2.txt	10			vzA_BR24_BF2B_r1.txt	401447
131	vzA_BR2B_BF22_r1.txt	12			vzA_BR24_BF2B_r2.txt	401447
132	vzA_BR2B_BF22_r2.txt	12			vzA_BR2B_BF20_r1.txt	405
133	vzA_BR2B_BF23_r1.txt	6			vzA_BR2B_BF20_r2.txt	405
134	vzA_BR2B_BF23_r2.txt	6			vzA_BR2B_BF21_r1.txt	364900
135	vzA_BR2B_BF24_r1.txt	21			vzA_BR2B_BF21_r2.txt	364900
136	vzA_BR2B_BF24_r2.txt	21			vzA_BR2B_BF22_r1.txt	27
137	vzA_BR2B_BF2B_r1.txt	20			vzA_BR2B_BF22_r2.txt	27
138	vzA_BR2B_BF2B_r2.txt	20			vzA_BR2B_BF23_r1.txt	12
					vzA_BR2B_BF23_r2.txt	12
					vzA_BR2B_BF24_r1.txt	374690
					vzA_BR2B_BF24_r2.txt	374690
					vzA_BR2B_BF2B_r1.txt	32
					vzA_BR2B_BF2B_r2.txt	32
