## Supplementary Materials for "DNA metabarcoding from sample fixative as a quick and voucher preserving biodiversity assessment method"

	X...ID	Phylum	Class	Order	Family	Genus	Species	Similarity	Status	S5E	S3E	S1E	S2E	S4E	S6E	sort	S1B	S4B	S3B	S2B	S5B	S6B	sort
8	OTU_4	Arthropoda	Insecta	Ephemeroptera	Heptageniidae	Ecdyonurus	insignis	100	Published	168958	4091	4462	2349	1168	3617	6	51349	29170	9160	19017	105939	30868	6
9	OTU_5	Arthropoda	Insecta	Ephemeroptera	Baetidae	Baetis	fuscatus	100	Published	127408	103034	3000	1240	4476	41698	6	23579	50388	40805	20325	59488	75391	6
12	OTU_9	Arthropoda	Insecta	Diptera	Chironomidae	Orthocladius	rubicundus	100	Published	2701	145106	4643	2698	258	1814	6	45547	20609	51564	17321	1086	5640	6
13	OTU_10	Arthropoda	Insecta	Diptera	Chironomidae	Tvetenia	calvescens	100	Early-Release	17775	47359	96	117	63	674	6	56	787	10841	845	3363	449	6
14	OTU_11	Arthropoda	Insecta	Ephemeroptera	Ephemerellidae	Ephemerella	ignita	100	Published	26677	36895	32208	849	2490	6143	6	73977	7602	18298	4115	7279	25430	6
17	OTU_15	Arthropoda	Insecta	Diptera	Chironomidae	Cricotopus	annulator	100	Early-Release	9707	55523	9043	2779	132	2672	6	51652	1907	11353	41611	295	2894	6
18	OTU_16	Arthropoda	Arachnida	Trombidiformes	Lebertiidae	Lebertia	porosa	100	Private	122	6960	5021	409	83	3582	6	43399	19962	22234	8909	591	11853	6
22	OTU_21	Arthropoda	Insecta	Diptera	Chironomidae	Cricotopus	rufiventris	100	Early-Release	325	25657	1520	84	32	3071	6	4900	685	4413	864	170	879	6
26	OTU_27	Arthropoda	Insecta	Ephemeroptera	Heptageniidae	Ecdyonurus	dispar	100	Published	34623	3860	2905	136	44	207	6	6689	245	1449	47	7232	5922	6
29	OTU_31	Arthropoda	Insecta	Coleoptera	Elmidae	Esolus	parallelepipedus	100	Published	4985	3174	297	104	7052	836	6	1773	9224	7780	2096	1855	7407	6
40	OTU_56	Arthropoda	Insecta	Diptera	Chironomidae	Polypedilum	convictum	100	Published	2205	4839	960	36	678	375	6	2900	4729	5913	1050	2871	1173	6
376	OTU_96	Arthropoda	Insecta	Diptera	Chironomidae	Cricotopus	NA	97.55	Private	209	3430	366	132	11	41	6	1773	78	404	1275	8	114	6
434	OTU_570	Arthropoda	Insecta	Ephemeroptera	Heptageniidae	Ecdyonurus	insignis	99.02	Published	2889	45	83	38	23	23	6	727	283	93	184	1270	407	6
448	OTU_25	Arthropoda	Insecta	Diptera	Chironomidae	Tanytarsus	brundini	99.06	Early-Release	45128	81659	29991	585	107	12531	6	2020	150	5640	777	5410	4756	6
452	OTU_45	Arthropoda	Insecta	Diptera	Chironomidae	Synorthocladius	semivirens	99.15	Early-Release	21705	49230	1117	59	236	4418	6	1671	2040	5216	784	3108	1098	6
15	OTU_13	Annelida	Clitellata	Lumbriculida	Lumbriculidae	Stylodrilus	heringianus	100	Published	41486	8677	3331	567	1546	17387	6	4395	9822	4213	1129	18920	12660	6
32	OTU_39	Arthropoda	Insecta	Diptera	Chironomidae	sp. BOLD:ACR2857	NA	100	Published	4513	6712	250	8	0	539	5	399	99	1884	100	1073	663	6
38	OTU_53	Arthropoda	Insecta	Hemiptera	Aphelocheiridae	Aphelocheirus	aestivalis	100	Private	365	150	73	0	3	126	5	5723	10863	1037	580	763	3338	6
44	OTU_63	Arthropoda	Insecta	Ephemeroptera	Ephemeridae	Ephemera	danica	100	Published	28	410	652	0	86	51	5	273	9168	181	317	728	1450	6
47	OTU_67	Arthropoda	Insecta	Ephemeroptera	Baetidae	Baetis	scambus	100	Published	3665	2758	0	315	91	38	5	2199	826	953	6168	768	462	6
49	OTU_75	Arthropoda	Insecta	Trichoptera	Lepidostomatidae	Lepidostoma	hirtum	100	Published	918	461	11	0	69	62	5	4036	16900	616	292	4405	11512	6
51	OTU_80	Arthropoda	Insecta	Trichoptera	Psychomyiidae	Psychomyia	pusilla	100	Published	144	79	552	1181	0	196	5	1526	756	430	4844	903	451	6
62	OTU_95	Arthropoda	Insecta	Plecoptera	Leuctridae	Leuctra	geniculata	100	Published	336	353	52	0	411	138	5	650	5184	236	92	140	1434	6
110	OTU_287	Arthropoda	Insecta	Diptera	Chironomidae	Synorthocladius	semivirens	100	Early-Release	3138	1865	225	0	35	384	5	122	208	594	163	664	135	6
276	OTU_59	Arthropoda	Insecta	Diptera	Chironomidae	NA	NA	90.6	Private	0	874	1216	741	42	480	5	11061	1126	569	8927	20	394	6
373	OTU_124	Arthropoda	Insecta	Diptera	Ceratopogonidae	Palpomyia	NA	97.36	Private	499	386	45	0	11	782	5	681	14	264	190	436	2879	6
392	OTU_3720	Arthropoda	Insecta	Diptera	Chironomidae	Synorthocladius	NA	97.84	Early-Release	1091	903	39	0	96	799	5	17	193	165	247	286	32	6
422	OTU_32	Arthropoda	Insecta	Ephemeroptera	Caenidae	Caenis	luctuosa	98.8	Published	17793	1726	399	11	0	5478	5	742	628	628	336	3269	6291	6
425	OTU_191	Arthropoda	Insecta	Diptera	Chironomidae	Rheocricotopus	chalybeatus	98.8	Private	2173	2364	78	120	0	14	5	1478	64	744	1563	919	4	6
432	OTU_190	Arthropoda	Insecta	Diptera	Chironomidae	NA	NA	98.86	Private	10	909	13	0	10	100	5	1136	85	137	154	422	22	6
499	OTU_20	Arthropoda	Insecta	Diptera	Chironomidae	Tanytarsus	heusdensis	99.76	Early-Release	22601	88403	999	0	14	23583	5	1725	523	13058	142	4041	1469	6
46	OTU_66	Arthropoda	Insecta	Coleoptera	Elmidae	Limnius	opacus	100	Published	0	29	667	0	24	136	4	7231	1781	201	1081	39	2067	6
50	OTU_77	Arthropoda	Insecta	Diptera	Chironomidae	sp. BOLD:ACR3552	NA	100	Published	441	3271	78	0	0	1788	4	581	72	906	2	115	1756	6
54	OTU_83	Arthropoda	Insecta	Coleoptera	Elmidae	Limnius	opacus	100	Published	3510	0	127	0	5	157	4	1498	267	94	315	140	664	6
416	OTU_47	Arthropoda	Insecta	Ephemeroptera	Baetidae	Baetis	fuscatus	98.4	Published	127	9559	0	0	237	6	4	65	4279	3241	61	80	142	6
281	OTU_60	Arthropoda	Insecta	Diptera	Chironomidae	NA	NA	91.29	Published	8321	0	89	0	0	791	3	449	34	51	997	5452	2915	6
36	OTU_50	Arthropoda	Insecta	Coleoptera	Elmidae	Stenelmis	canaliculata	100	Published	0	0	168	0	0	160	2	8025	884	460	1244	609	16058	6
75	OTU_140	Arthropoda	Insecta	Coleoptera	Elmidae	Limnius	volckmari	100	Private	62	0	0	0	16	0	2	890	1689	69	286	115	181	6
342	OTU_839	Arthropoda	Insecta	Hemiptera	Aphelocheiridae	NA	NA	94.97	Early-Release	8	0	0	0	0	2	2	181	180	8	10	8	103	6
369	OTU_638	Arthropoda	Insecta	Hemiptera	Aphelocheiridae	Aphelocheirus	NA	97.31	Early-Release	13	16	0	0	0	0	2	406	323	35	35	20	203	6
2	OTU_342	Arthropoda	Insecta	Hemiptera	Aphelocheiridae	NA	NA	91	Private	25	0	0	0	0	0	1	512	380	32	34	25	233	6
194	OTU_418	Arthropoda	Insecta	Hemiptera	NA	NA	NA	85.54	Early-Release	9	0	0	0	0	0	1	203	227	13	22	4	80	6
346	OTU_446	Arthropoda	Insecta	Hemiptera	Aphelocheiridae	Aphelocheirus	NA	95.24	Early-Release	8	0	0	0	0	0	1	166	142	15	13	8	80	6
286	OTU_654	Arthropoda	Insecta	Hemiptera	Aphelocheiridae	NA	NA	91.44	Early-Release	0	0	0	0	0	0	0	82	73	8	5	2	37	6
303	OTU_563	Arthropoda	Insecta	Hemiptera	Aphelocheiridae	NA	NA	92.27	Early-Release	0	0	0	0	0	0	0	432	460	44	30	14	266	6
316	OTU_798	Arthropoda	Insecta	Hemiptera	Aphelocheiridae	NA	NA	92.86	Early-Release	0	0	0	0	0	0	0	112	91	8	10	6	71	6
328	OTU_656	Arthropoda	Insecta	Hemiptera	Aphelocheiridae	NA	NA	93.91	Early-Release	0	0	0	0	0	0	0	193	175	15	16	8	83	6
11	OTU_8	Arthropoda	Insecta	Diptera	Chironomidae	Virgatanytarsus	triangularis	100	Early-Release	30402	1000	1308	293	4	46540	6	616	0	405	300	8082	12072	5
19	OTU_17	Arthropoda	Insecta	Diptera	Chironomidae	Microtendipes	pedellus	100	Private	5081	11816	8365	48	56	94888	6	6	530	73	0	1307	2702	5
20	OTU_18	Arthropoda	Insecta	Diptera	Chironomidae	Orthocladius	sp. BOLD:ACP2182	100	Published	18	19663	2361	381	1607	675	6	24553	11121	10793	5921	0	689	5
23	OTU_22	Arthropoda	Insecta	Diptera	Chironomidae	Orthocladius	oblidens	100	Published	38	15324	510	59	649	118	6	12759	4986	6118	2240	0	217	5
30	OTU_36	Arthropoda	Insecta	Diptera	Chironomidae	Virgatanytarsus	arduennensis	100	Published	7928	615	876	2067	10	4954	6	741	0	236	4287	1532	338	5
59	OTU_92	Arthropoda	Insecta	Ephemeroptera	Ephemerellidae	Serratella	ignita	100	Private	78	2020	2020	72	142	1085	6	4010	0	224	531	302	24	5
439	OTU_110	Arthropoda	Insecta	Diptera	Chironomidae	Thienemanniella	nr. vittata	99.04	Private	1053	5451	1600	2167	31	340	6	247	0	523	89	14	135	5
474	OTU_100	Arthropoda	Insecta	Diptera	Chironomidae	Cricotopus	vierriensis	99.52	Private	36	11124	482	231	3	84	6	371	10	1180	499	0	23	5
16	OTU_14	Annelida	Clitellata	Haplotaxida	Naididae	Nais	elinguis	100	Published	4739	11187	19774	229	6	13995	6	4183	0	781	581	350	1815	5
355	OTU_7	Annelida	Clitellata	Haplotaxida	Naididae	Chaetogaster	NA	96.4	Published	34065	44159	45059	3383	2484	4832	6	6	60	17	8	0	9	5
21	OTU_19	Arthropoda	Insecta	Trichoptera	Hydropsychidae	Cheumatopsyche	lepida	100	Published	5986	496	1314	0	16	1625	5	3768	6888	437	0	19961	22527	5
27	OTU_28	Arthropoda	Insecta	Diptera	Chironomidae	Tanytarsus	eminulus	100	Private	5656	25403	481	0	57	478	5	0	214	4534	346	1156	69	5
35	OTU_49	Arthropoda	Insecta	Ephemeroptera	Potamanthidae	Potamanthus	luteus	100	Published	7936	88	3898	0	3	1226	5	11856	18	1015	0	3579	10873	5
56	OTU_88	Arthropoda	Insecta	Diptera	Chironomidae	NA	NA	100	Early-Release	86	4478	0	8	34	8	5	200	9	76	828	7	0	5
57	OTU_89	Arthropoda	Insecta	Coleoptera	Elmidae	Oulimnius	tuberculatus	100	Private	457	37	251	0	3	69	5	678	5	0	2784	167	2293	5
63	OTU_97	Arthropoda	Insecta	Diptera	Chironomidae	Nilotanypus	dubius	100	Private	863	2520	606	0	61	27	5	417	178	474	362	72	0	5
72	OTU_130	Arthropoda	Insecta	Trichoptera	Polycentropodidae	Polycentropus	flavomaculatus	100	Published	829	811	0	32	18	49	5	70	489	116	0	291	147	5
315	OTU_178	Arthropoda	Insecta	Diptera	Chironomidae	NA	NA	92.84	Early-Release	1840	191	149	12	0	264	5	2	0	72	385	225	3	5
356	OTU_12	Arthropoda	Insecta	Diptera	Chironomidae	Virgatanytarsus	NA	96.4	Early-Release	23373	244	1037	723	0	38815	5	779	0	405	2111	2966	4372	5
10	OTU_6	Arthropoda	Insecta	Ephemeroptera	Caenidae	Caenis	rivulorum	100	Published	5759	174184	0	0	3229	359	4	61	21036	74616	0	3033	1138	5
24	OTU_24	Arthropoda	Insecta	Ephemeroptera	Heptageniidae	Heptagenia	sulphurea	100	Early-Release	28674	1194	0	0	5	2619	4	3	491	543	0	27328	14497	5
25	OTU_26	Arthropoda	Insecta	Trichoptera	Hydropsychidae	Hydropsyche	incognita	100	Published	11411	67	2014	0	0	677	4	30	2442	306	0	7810	921	5
28	OTU_29	Arthropoda	Malacostraca	Isopoda	Asellidae	Asellus	aquaticus	100	Published	2401	2849	0	0	414	9605	4	27	3594	3004	0	1637	6962	5
31	OTU_37	Arthropoda	Insecta	Trichoptera	Brachycentridae	Brachycentrus	subnubilus	100	Published	78	0	16204	53	0	62	4	95	38	42	0	5	6	5
71	OTU_118	Arthropoda	Insecta	Diptera	Chironomidae	Nanocladius	rectinervis	100	Early-Release	321	913	87	0	0	248	4	3	286	445	0	1371	65	5
206	OTU_186	Arthropoda	Insecta	Diptera	NA	NA	NA	86.32	Published	104	189	22	0	175	0	4	410	3638	1033	0	148	121	5
437	OTU_38	Arthropoda	Insecta	Diptera	Chironomidae	Conchapelopia	pallidula	99.04	Published	6763	2727	0	0	230	367	4	1575	12193	13182	0	3998	538	5
477	OTU_273	Arthropoda	Insecta	Diptera	Simuliidae	Simulium	lineatum	99.52	Published	255	197	0	0	15	82	4	0	114	491	4	1085	204	5
417	OTU_128	Arthropoda	Insecta	Ephemeroptera	Caenidae	Caenis	macrura	98.56	Published	19	0	85	0	0	15	3	4134	55	7	891	13	0	5
502	OTU_126	Arthropoda	Insecta	Diptera	Chironomidae	Orthocladius	sp. 15TE	99.76	Early-Release	232	3995	0	0	232	0	3	2	135	489	53	64	0	5
66	OTU_108	Arthropoda	Insecta	Trichoptera	Rhyacophilidae	Rhyacophila	nubila	100	Published	866	0	0	120	0	0	2	136	0	127	527	2100	810	5
80	OTU_155	Arthropoda	Insecta	Coleoptera	Gyrinidae	Orectochilus	villosus	100	Published	19	0	0	0	36	0	2	45	14122	0	1166	6460	5411	5
367	OTU_5022	Arthropoda	Insecta	Diptera	Chironomidae	Rheocricotopus	NA	96.88	Private	58	113	0	0	0	0	2	17	25	43	319	73	0	5
442	OTU_334	Arthropoda	Insecta	Diptera	Chironomidae	Polypedilum	sp. BOLD:ACR0701	99.04	Published	0	97	0	0	122	0	2	0	374	629	20	316	579	5
116	OTU_333	Annelida	Clitellata	Haplotaxida	Naididae	Limnodrilus	hoffmeisteri	100	Published	0	118	0	0	0	3	2	233	2	0	167	45	63	5
89	OTU_194	Arthropoda	Insecta	Trichoptera	Leptoceridae	Athripsodes	cinereus	100	Published	0	0	0	0	0	91	1	433	191	382	0	974	1332	5
101	OTU_242	Arthropoda	Insecta	Coleoptera	Elmidae	Elmis	maugetii	100	Published	725	0	0	0	0	0	1	18	18	0	109	15	225	5
363	OTU_830	Arthropoda	Insecta	Plecoptera	Leuctridae	Leuctra	NA	96.64	Published	0	0	0	0	12	0	1	16	67	2	3	0	49	5
226	OTU_548	Arthropoda	Insecta	Hemiptera	NA	NA	NA	87.35	Private	0	0	0	0	0	0	0	116	91	0	8	6	55	5
280	OTU_728	Arthropoda	Insecta	Hemiptera	Aphelocheiridae	NA	NA	90.98	Private	0	0	0	0	0	0	0	74	52	3	11	0	42	5
290	OTU_938	Arthropoda	Insecta	Hemiptera	Aphelocheiridae	NA	NA	91.6	Early-Release	0	0	0	0	0	0	0	34	48	2	5	0	25	5
37	OTU_51	Arthropoda	Insecta	Diptera	Chironomidae	Orthocladius	sp. BOLD:ACR0587	100	Published	148	20783	269	48	512	86	6	3853	6790	4983	1334	0	0	4
43	OTU_62	Arthropoda	Insecta	Diptera	Chironomidae	Rheocricotopus	fuscipes	100	Early-Release	759	7479	363	264	78	403	6	232	506	5541	275	0	0	4
504	OTU_137	Arthropoda	Insecta	Diptera	Chironomidae	Cricotopus	bicinctus	99.76	Early-Release	262	2573	65	1399	5	220	6	0	0	886	7347	825	142	4
473	OTU_46	Annelida	Clitellata	Haplotaxida	Naididae	Chaetogaster	diastrophus	99.52	Published	17076	13647	4899	169	1160	1389	6	0	22	4	2	4	0	4
52	OTU_81	Arthropoda	Insecta	Diptera	Chironomidae	Cricotopus	sp. BOLD:ACQ9937	100	Published	45	114	703	1188	0	9	5	5	17	59	5442	0	0	4
113	OTU_317	Arthropoda	Insecta	Diptera	Chironomidae	Corynoneura	sp. 14ES	100	Early-Release	572	175	57	0	26	46	5	6	149	0	0	13	47	4
244	OTU_68	Arthropoda	Insecta	Diptera	NA	NA	NA	88.07	Early-Release	1172	16822	59	0	179	32	5	0	4589	947	18	43	0	4
405	OTU_173	Arthropoda	Insecta	Diptera	Chironomidae	Tanytarsus	brundini	98.32	Early-Release	13703	5100	107	0	7	519	5	3	0	376	0	846	736	4
429	OTU_813	Arthropoda	Insecta	Diptera	Chironomidae	Tanytarsus	brundini	98.8	Early-Release	4986	2076	59	0	31	358	5	24	0	824	0	404	471	4
200	OTU_228	Arthropoda	Insecta	Diptera	NA	NA	NA	86.09	Published	0	461	55	0	27	978	4	30	21	25	0	0	158	4
397	OTU_42	Arthropoda	Insecta	Diptera	Simuliidae	Simulium	lineatum	98.08	Published	2007	437	0	0	38	51	4	0	73	694	0	1465	159	4
507	OTU_157	Arthropoda	Arachnida	Trombidiformes	Hygrobatidae	Hygrobates	fluviatilis	99.76	Private	168	52	0	0	4	1021	4	1677	0	499	0	92	6226	4
508	OTU_205	Arthropoda	Insecta	Diptera	Chironomidae	NA	NA	99.76	Early-Release	0	1220	147	251	28	0	4	329	135	349	1171	0	0	4
39	OTU_55	Arthropoda	Insecta	Trichoptera	Leptoceridae	Athripsodes	albifrons	100	Published	1932	0	0	0	6	121	3	0	1816	64	0	2647	12085	4
48	OTU_72	Arthropoda	Malacostraca	Amphipoda	Gammaridae	Gammarus	pulex	100	Private	3514	6863	0	0	92	0	3	25	5072	3647	0	2932	0	4
65	OTU_107	Arthropoda	Malacostraca	Amphipoda	Gammaridae	Gammarus	roeselii	100	Published	265	0	180	0	0	32	3	619	0	0	1483	1747	220	4
364	OTU_52	Arthropoda	Insecta	Diptera	Chironomidae	Ablabesmyia	NA	96.88	Early-Release	431	6937	0	0	0	23	3	0	103	7186	0	803	7759	4
378	OTU_98	Arthropoda	Insecta	Diptera	Chironomidae	Tvetenia	NA	97.6	Early-Release	0	2924	0	0	104	78	3	0	306	761	555	185	0	4
494	OTU_324	Arthropoda	Insecta	Diptera	Chironomidae	sp. BOLD:ACR1089	NA	99.72	Published	0	139	805	283	0	0	3	140	34	0	534	0	51	4
501	OTU_122	Arthropoda	Insecta	Diptera	Chironomidae	Cladotanytarsus	NA	99.76	Early-Release	0	1080	851	0	0	4495	3	237	0	145	0	38	948	4
81	OTU_156	Annelida	Clitellata	Haplotaxida	Sparganophilidae	Sparganophilus	NA	100	Private	0	0	676	0	376	79	3	46	207	0	0	141	384	4
6	OTU_819	Arthropoda	Malacostraca	Isopoda	Asellidae	NA	NA	94	Published	14	0	0	0	0	42	2	0	19	13	0	14	45	4
45	OTU_65	Arthropoda	Insecta	Trichoptera	Hydropsychidae	Hydropsyche	siltalai	100	Published	3464	3129	0	0	0	0	2	0	3661	6	0	3234	294	4
60	OTU_93	Arthropoda	Insecta	Diptera	Chironomidae	Paratendipes	albimanus	100	Published	0	2137	1458	0	0	0	2	2911	0	932	20	0	21	4
79	OTU_149	Arthropoda	Insecta	Diptera	Chironomidae	Micropsectra	pallidula	100	Published	308	1049	0	0	0	0	2	52	0	265	0	163	115	4
118	OTU_341	Arthropoda	Insecta	Trichoptera	Leptoceridae	Ceraclea	dissimilis	100	Published	0	52	0	0	0	17	2	0	11	17	0	146	899	4
265	OTU_150	Arthropoda	Arachnida	Trombidiformes	NA	NA	NA	89.93	Private	0	38	0	0	0	1617	2	0	146	178	0	247	511	4
347	OTU_682	Arthropoda	Insecta	Plecoptera	Leuctridae	Leuctra	NA	95.44	Published	0	0	0	0	15	2	2	25	107	8	0	0	54	4
374	OTU_964	Arthropoda	Insecta	Diptera	Chironomidae	Rheocricotopus	NA	97.36	Private	0	958	178	0	0	0	2	316	0	165	58	54	0	4
394	OTU_790	Arthropoda	Insecta	Ephemeroptera	Heptageniidae	Ecdyonurus	NA	97.96	Published	229	0	0	0	0	4	2	51	0	4	0	32	33	4
399	OTU_877	Arthropoda	Insecta	Diptera	Ceratopogonidae	Palpomyia	sp. 1ES	98.08	Early-Release	6	0	0	0	0	15	2	0	28	85	0	18	88	4
7	OTU_1104	Arthropoda	Malacostraca	Isopoda	Asellidae	NA	NA	94	Published	0	0	0	0	0	28	1	0	8	9	0	8	43	4
67	OTU_109	Arthropoda	Arachnida	Trombidiformes	Lebertiidae	NA	NA	100	Early-Release	0	0	0	0	0	157	1	1522	262	298	0	0	2897	4
109	OTU_282	Arthropoda	Insecta	Diptera	Chironomidae	Micropsectra	sp. 5ES	100	Early-Release	0	1082	0	0	0	0	1	20	147	483	0	12	0	4
370	OTU_3088	Arthropoda	Insecta	Coleoptera	Gyrinidae	Orectochilus	NA	97.32	Private	0	0	0	0	3	0	1	0	441	0	8	9	19	4
500	OTU_74	Arthropoda	Insecta	Ephemeroptera	Baetidae	Baetis	buceratus	99.76	Published	604	0	0	0	0	0	1	1362	0	209	0	4363	10243	4
246	OTU_982	Arthropoda	Insecta	Coleoptera	NA	NA	NA	88.25	Published	0	0	0	0	0	0	0	87	0	0	8	3	141	4
261	OTU_562	Arthropoda	Insecta	Coleoptera	NA	NA	NA	89.55	Published	0	0	0	0	0	0	0	120	6	0	16	0	194	4
288	OTU_1548	Arthropoda	Insecta	Coleoptera	Gyrinidae	NA	NA	91.53	Published	0	0	0	0	0	0	0	0	39	0	6	22	23	4
289	OTU_1657	Arthropoda	Insecta	Coleoptera	Gyrinidae	NA	NA	91.53	Published	0	0	0	0	0	0	0	0	67	0	7	24	19	4
293	OTU_2231	Arthropoda	Insecta	Coleoptera	Gyrinidae	NA	NA	91.75	Published	0	0	0	0	0	0	0	0	36	0	5	8	18	4
296	OTU_1436	Arthropoda	Insecta	Coleoptera	Gyrinidae	NA	NA	91.93	Published	0	0	0	0	0	0	0	0	77	0	11	16	18	4
297	OTU_1307	Arthropoda	Insecta	Coleoptera	Gyrinidae	NA	NA	91.98	Private	0	0	0	0	0	0	0	0	40	0	4	17	11	4
307	OTU_2230	Arthropoda	Insecta	Coleoptera	Gyrinidae	NA	NA	92.51	Private	0	0	0	0	0	0	0	0	33	0	9	8	28	4
312	OTU_1239	Arthropoda	Insecta	Coleoptera	Gyrinidae	NA	NA	92.65	Published	0	0	0	0	0	0	0	0	50	0	10	26	19	4
313	OTU_1241	Arthropoda	Insecta	Coleoptera	Gyrinidae	NA	NA	92.72	Published	0	0	0	0	0	0	0	0	53	0	5	13	7	4
317	OTU_3080	Arthropoda	Insecta	Coleoptera	Gyrinidae	NA	NA	92.98	Published	0	0	0	0	0	0	0	0	47	0	5	25	18	4
318	OTU_1658	Arthropoda	Insecta	Coleoptera	Gyrinidae	NA	NA	93.03	Published	0	0	0	0	0	0	0	0	36	0	5	19	12	4
325	OTU_2074	Arthropoda	Insecta	Coleoptera	Gyrinidae	NA	NA	93.66	Published	0	0	0	0	0	0	0	0	42	0	4	18	14	4
326	OTU_1276	Arthropoda	Insecta	Coleoptera	Gyrinidae	NA	NA	93.7	Published	0	0	0	0	0	0	0	0	52	0	6	21	16	4
330	OTU_1492	Arthropoda	Insecta	Coleoptera	Gyrinidae	NA	NA	94.16	Published	0	0	0	0	0	0	0	0	49	0	6	12	12	4
331	OTU_1602	Arthropoda	Insecta	Coleoptera	Gyrinidae	NA	NA	94.23	Published	0	0	0	0	0	0	0	0	44	0	5	23	15	4
338	OTU_1437	Arthropoda	Insecta	Coleoptera	Gyrinidae	NA	NA	94.75	Published	0	0	0	0	0	0	0	0	40	0	8	17	18	4
371	OTU_5023	Arthropoda	Insecta	Coleoptera	Gyrinidae	Orectochilus	NA	97.32	Private	0	0	0	0	0	0	0	0	33	0	2	8	6	4
377	OTU_5002	Arthropoda	Insecta	Coleoptera	Gyrinidae	Orectochilus	NA	97.57	Private	0	0	0	0	0	0	0	0	36	0	2	8	3	4
468	OTU_275	Arthropoda	Insecta	Diptera	Chironomidae	Brillia	bifida	99.44	Early-Release	0	0	0	0	0	0	0	2	1091	0	134	0	113	4
498	OTU_1494	Arthropoda	Malacostraca	Amphipoda	Gammaridae	Gammarus	roeselii	99.75	Private	0	0	0	0	0	0	0	21	0	0	17	33	12	4
104	OTU_248	Arthropoda	Insecta	Trichoptera	Hydroptilidae	Hydroptila	angulata	100	Published	67	345	0	15	0	531	4	0	0	38	0	91	86	3
311	OTU_1817	Arthropoda	Insecta	Diptera	Chironomidae	NA	NA	92.59	Published	46	0	973	0	8	8	4	2	91	0	1253	0	0	3
42	OTU_58	Arthropoda	Insecta	Diptera	Chironomidae	Tanytarsus	ejuncidus	100	Published	79	22236	0	0	47	0	3	0	0	6906	0	323	839	3
58	OTU_91	Arthropoda	Insecta	Ephemeroptera	Heptageniidae	Rhithrogena	semicolorata	100	Published	0	41	0	0	89	46	3	0	9353	273	4181	0	0	3
64	OTU_101	Arthropoda	Insecta	Diptera	Chironomidae	Cricotopus	triannulatus	100	Early-Release	0	5673	0	0	7	48	3	0	0	1468	89	0	158	3
73	OTU_138	Arthropoda	Malacostraca	Isopoda	Asellidae	Proasellus	coxalis	100	Published	19	0	0	0	27	1810	3	0	158	0	0	181	2227	3
77	OTU_147	Arthropoda	Insecta	Diptera	Chironomidae	Conchapelopia	melanops	100	Early-Release	0	987	100	0	0	10	3	1389	0	475	931	0	0	3
106	OTU_255	Arthropoda	Insecta	Diptera	Chironomidae	Nanocladius	rectinervis	100	Early-Release	0	333	0	101	0	27	3	0	0	78	193	38	0	3
143	OTU_667	Arthropoda	Insecta	Plecoptera	Leuctridae	Leuctra	fusca	100	Published	0	75	0	0	55	12	3	0	189	50	0	0	72	3
279	OTU_54	Arthropoda	Insecta	Diptera	Chironomidae	NA	NA	90.97	Early-Release	8073	2486	0	0	0	15	3	0	0	606	108	175	0	3
368	OTU_99	Arthropoda	Insecta	Ephemeroptera	Baetidae	Centroptilum	NA	97.11	Published	1363	1187	0	0	62	0	3	0	876	766	0	784	0	3
390	OTU_3223	Arthropoda	Insecta	Diptera	Chironomidae	Tanytarsus	NA	97.84	Early-Release	155	36	0	0	0	4	3	2	0	13	0	0	27	3
401	OTU_2549	Arthropoda	Insecta	Diptera	Chironomidae	Tanytarsus	brundini	98.08	Early-Release	207	31	0	0	0	27	3	0	0	40	0	4	13	3
423	OTU_40	Arthropoda	Insecta	Diptera	Chironomidae	Cricotopus	trifascia	98.8	Private	388	293	0	40	0	0	3	2704	0	0	15345	0	193	3
453	OTU_145	Arthropoda	Insecta	Diptera	Chironomidae	NA	NA	99.15	Private	0	556	223	240	0	0	3	1122	0	609	509	0	0	3
505	OTU_146	Arthropoda	Insecta	Ephemeroptera	Baetidae	Baetis	liebenauae	99.76	Private	1626	0	0	42	0	54	3	0	0	0	1130	96	69	3
529	OTU_1438	Arthropoda	Malacostraca	Amphipoda	Gammaridae	Gammarus	pulex	99.76	Private	791	1133	0	0	97	0	3	0	1333	1064	0	720	0	3
263	OTU_468	Platyhelminthes	Turbellaria	NA	NA	NA	NA	89.81	Private	58	156	0	0	0	184	3	0	0	2	0	61	71	3
41	OTU_57	Annelida	Clitellata	Lumbriculida	Lumbriculidae	Lumbriculus	variegatus	100	Published	1663	0	347	0	0	11878	3	903	0	0	0	603	5679	3
239	OTU_277	Annelida	Clitellata	Enchytraeida	NA	NA	NA	88.01	Published	290	47	0	0	30	0	3	0	366	17	0	89	0	3
5	OTU_724	Arthropoda	Malacostraca	Amphipoda	Gammaridae	NA	NA	94	Private	20	55	0	0	0	0	2	0	43	26	0	5	0	3
74	OTU_139	Arthropoda	Insecta	Diptera	Chironomidae	Microtendipes	sp. BOLD:ACQ9190	100	Published	0	0	0	61	0	512	2	0	0	426	1509	0	442	3
76	OTU_144	Arthropoda	Insecta	Ephemeroptera	Baetidae	Baetis	rhodani	100	Published	0	2856	0	41	0	0	2	22	0	620	1874	0	0	3
93	OTU_207	Arthropoda	Insecta	Hemiptera	Aphididae	Cavariella	aegopodii	100	Published	526	324	0	0	0	0	2	0	11	39	0	11	0	3
97	OTU_226	Arthropoda	Insecta	Diptera	Simuliidae	Simulium	equinum	100	Published	61	0	0	0	0	21	2	0	0	0	506	704	450	3
193	OTU_408	Arthropoda	Arachnida	Trombidiformes	NA	NA	NA	85.52	Published	80	0	0	0	0	156	2	430	84	0	0	61	0	3
227	OTU_296	Arthropoda	Insecta	Diptera	NA	NA	NA	87.5	Published	410	0	0	0	6	0	2	0	0	11	77	14	0	3
380	OTU_204	Arthropoda	Insecta	Diptera	Chironomidae	Cladotanytarsus	NA	97.6	Published	0	0	452	0	0	1739	2	0	0	44	551	0	303	3
420	OTU_361	Arthropoda	Insecta	Diptera	Empididae	Hemerodromia	oratoria	98.71	Early-Release	25	222	0	0	0	0	2	0	224	262	0	14	0	3
491	OTU_2446	Arthropoda	Insecta	Diptera	Chironomidae	Cladotanytarsus	mancus	99.52	Published	0	0	61	0	0	11	2	0	0	11	63	0	131	3
503	OTU_132	Arthropoda	Insecta	Diptera	Limoniidae	Antocha	vitripennis	99.76	Early-Release	1239	0	0	1866	0	0	2	561	0	0	5210	248	0	3
467	OTU_1550	Annelida	Clitellata	Haplotaxida	Naididae	NA	NA	99.28	Private	0	0	0	0	3	17	2	4	0	0	8	0	3	3
91	OTU_196	Arthropoda	Insecta	Diptera	Chironomidae	Orthocladius	rubicundus	100	Private	0	0	0	0	116	0	1	646	246	392	0	0	0	3
94	OTU_208	Arthropoda	Insecta	Diptera	Chironomidae	Polypedilum	albicorne	100	Early-Release	0	24	0	0	0	0	1	1488	348	0	184	0	0	3
140	OTU_612	Arthropoda	Arachnida	Trombidiformes	Hygrobatidae	Atractides	nodipalpis	100	Private	21	0	0	0	0	0	1	0	308	55	0	58	0	3
212	OTU_996	Arthropoda	Insecta	Diptera	NA	NA	NA	86.65	Private	0	0	0	0	2	0	1	0	0	6	0	16	71	3
295	OTU_232	Arthropoda	Insecta	Diptera	Chironomidae	NA	NA	91.81	Published	0	12	0	0	0	0	1	2	76	0	308	0	0	3
406	OTU_285	Arthropoda	Insecta	Ephemeroptera	Leptophlebiidae	Habrophlebia	lauta	98.32	Published	0	0	0	0	16	0	1	0	275	60	940	0	0	3
517	OTU_568	Arthropoda	Insecta	Diptera	Chironomidae	Phaenopsectra	flavipes	99.76	Private	113	0	0	0	0	0	1	0	0	38	0	9	86	3
121	OTU_375	Annelida	Clitellata	Haplotaxida	Naididae	Psammoryctides	barbatus	100	Published	0	0	0	0	0	14	1	149	0	0	0	168	286	3
523	OTU_757	Annelida	Clitellata	Arhynchobdellida	Erpobdellidae	Erpobdella	nigricollis	99.76	Early-Release	0	0	0	0	0	14	1	0	0	0	5	30	113	3
285	OTU_1343	Arthropoda	Insecta	Coleoptera	Elmidae	NA	NA	91.37	Published	0	0	0	0	0	0	0	15	0	0	8	0	102	3
302	OTU_1934	Arthropoda	Insecta	Coleoptera	Gyrinidae	NA	NA	92.1	Published	0	0	0	0	0	0	0	0	43	0	0	15	16	3
308	OTU_2682	Arthropoda	Insecta	Coleoptera	Gyrinidae	NA	NA	92.51	Published	0	0	0	0	0	0	0	0	33	0	0	11	13	3
324	OTU_1546	Arthropoda	Insecta	Coleoptera	Gyrinidae	NA	NA	93.46	Published	0	0	0	0	0	0	0	0	67	0	0	19	28	3
327	OTU_1387	Arthropoda	Insecta	Coleoptera	Gyrinidae	NA	NA	93.75	Published	0	0	0	0	0	0	0	0	41	0	0	12	10	3
329	OTU_2080	Arthropoda	Insecta	Coleoptera	Gyrinidae	NA	NA	94.12	Private	0	0	0	0	0	0	0	0	35	0	0	17	9	3
353	OTU_1655	Arthropoda	Insecta	Coleoptera	Gyrinidae	Orectochilus	NA	96.08	Private	0	0	0	0	0	0	0	0	36	0	0	6	14	3
471	OTU_1935	Arthropoda	Insecta	Diptera	Simuliidae	Simulium	ornatum	99.47	Private	0	0	0	0	0	0	0	0	49	20	0	30	0	3
264	OTU_61	Annelida	Clitellata	Haplotaxida	NA	NA	NA	89.93	Published	1674	8262	5260	439	1012	340	6	0	9	12	0	0	0	2
131	OTU_481	Arthropoda	Insecta	Diptera	Chironomidae	Cricotopus	similis	100	Early-Release	13	48	223	39	0	0	4	0	5	0	163	0	0	2
138	OTU_590	Arthropoda	Arachnida	Trombidiformes	Torrenticolidae	NA	NA	100	Early-Release	62	193	0	11	0	20	4	0	0	26	0	24	0	2
393	OTU_127	Arthropoda	Insecta	Ephemeroptera	Baetidae	Procloeon	NA	97.87	Early-Release	0	1926	46	0	2	1577	4	0	0	341	0	0	1827	2
107	OTU_264	Arthropoda	Insecta	Coleoptera	Chrysomelidae	Chrysomela	vigintipunctata	100	Published	400	27	81	0	0	0	3	0	0	115	0	99	0	2
400	OTU_1225	Arthropoda	Insecta	Ephemeroptera	Ephemerellidae	Ephemerella	sp.	98.08	Early-Release	10	14	0	0	0	4	3	0	38	0	9	0	0	2
408	OTU_390	Arthropoda	Insecta	Diptera	Chironomidae	Orthocladius	sp. BOLD:ACR1743	98.32	Published	59	77	9	0	0	0	3	474	0	53	0	0	0	2
92	OTU_206	Annelida	Clitellata	Haplotaxida	Naididae	Stylaria	lacustris	100	Published	21	1353	0	0	0	16	3	0	0	21	0	0	17	2
421	OTU_631	Annelida	Clitellata	Haplotaxida	Naididae	Aulodrilus	pluriseta	98.79	Published	149	0	0	0	2	23	3	0	28	5	0	0	0	2
513	OTU_436	Annelida	Clitellata	Haplotaxida	Naididae	Bothrioneurum	vejdovskyanum	99.76	Published	38	0	123	0	0	91	3	115	14	0	0	0	0	2
55	OTU_85	Arthropoda	Insecta	Diptera	Chironomidae	Cricotopus	sp. BOLD:ACQ9036	100	Published	0	5993	0	0	294	0	2	0	299	312	0	0	0	2
85	OTU_176	Arthropoda	Insecta	Hemiptera	Aphididae	Aphis	fabae	100	Published	33	1142	0	0	0	0	2	0	0	107	86	0	0	2
87	OTU_189	Arthropoda	Insecta	Trichoptera	Limnephilidae	Halesus	digitatus	100	Published	0	30	0	0	63	0	2	0	1290	0	0	1237	0	2
250	OTU_364	Arthropoda	Insecta	Diptera	NA	NA	NA	88.73	Published	0	314	0	0	0	51	2	0	0	81	0	0	49	2
332	OTU_30	Arthropoda	Insecta	Ephemeroptera	Ephemerellidae	NA	NA	94.24	Early-Release	0	0	17	18	0	0	2	22874	0	0	11773	0	0	2
451	OTU_117	Arthropoda	Insecta	Diptera	Chironomidae	NA	NA	99.12	Early-Release	0	3660	0	0	12	0	2	0	29	252	0	0	0	2
461	OTU_424	Arthropoda	Insecta	Diptera	Simuliidae	Simulium	reptantoides	99.28	Published	262	0	0	0	0	8	2	0	7	0	0	327	0	2
484	OTU_524	Arthropoda	Insecta	Diptera	Ceratopogonidae	Probezzia	NA	99.52	Published	0	165	0	0	0	2	2	0	0	59	0	0	92	2
488	OTU_1471	Arthropoda	Insecta	Ephemeroptera	Baetidae	Procloeon	bifidum	99.52	Published	0	1292	0	0	0	885	2	0	0	176	0	0	436	2
341	OTU_388	Mollusca	Bivalvia	Sphaeriidae	Pisidium	NA	NA	94.96	Published	314	0	0	0	0	19	2	0	0	0	0	19	16	2
403	OTU_323	Mollusca	Bivalvia	Sphaeriidae	Sphaerium	corneum	NA	98.19	Private	220	0	0	0	0	86	2	0	0	0	0	147	73	2
69	OTU_114	Annelida	Clitellata	Haplotaxida	Lumbricidae	Eiseniella	tetraedra	100	Early-Release	2386	0	0	0	0	48	2	0	0	0	0	945	716	2
99	OTU_231	Annelida	Clitellata	Haplotaxida	Naididae	Rhyacodrilus	coccineus	100	Private	0	0	52	0	0	381	2	405	0	0	0	0	170	2
83	OTU_165	Arthropoda	Insecta	Ephemeroptera	Leptophlebiidae	Habroleptoides	confusa	100	Published	0	1028	0	0	0	0	1	0	814	84	0	0	0	2
90	OTU_195	Arthropoda	Insecta	Trichoptera	Leptoceridae	Oecetis	notata	100	Private	0	0	0	0	0	11	1	20	0	0	0	0	1421	2
103	OTU_245	Arthropoda	Insecta	Diptera	Chironomidae	Orthocladius	sp. BOLD:ACP2182	100	Published	0	0	64	0	0	0	1	495	0	349	0	0	0	2
108	OTU_269	Arthropoda	Insecta	Diptera	Chironomidae	Harnischia	fuscimana	100	Private	0	216	0	0	0	0	1	0	0	800	0	6	0	2
147	OTU_739	Arthropoda	Insecta	Diptera	Chironomidae	sp. BOLD:ACP5613	NA	100	Published	0	13	0	0	0	0	1	0	84	39	0	0	0	2
153	OTU_875	Arthropoda	Insecta	Diptera	Chironomidae	Cricotopus	bicinctus	100	Published	0	15	0	0	0	0	1	0	0	0	86	0	90	2
172	OTU_1339	Arthropoda	Insecta	Trichoptera	Hydroptilidae	Hydroptila	sparsa	100	Published	21	0	0	0	0	0	1	0	22	40	0	0	0	2
177	OTU_2061	Arthropoda	Insecta	Ephemeroptera	Leptophlebiidae	Habroleptoides	confusa	100	Published	0	56	0	0	0	0	1	0	35	9	0	0	0	2
180	OTU_5021	Arthropoda	Malacostraca	Isopoda	Asellidae	Asellus	aquaticus	100	Published	0	43	0	0	0	0	1	0	7	362	0	0	0	2
203	OTU_1305	Arthropoda	Insecta	Diptera	NA	NA	NA	86.14	Private	0	0	0	0	0	21	1	0	0	16	0	0	53	2
262	OTU_639	Arthropoda	Insecta	Diptera	NA	NA	NA	89.69	Early-Release	0	0	0	0	0	6	1	0	0	0	201	0	92	2
269	OTU_604	Arthropoda	Insecta	Diptera	NA	NA	NA	89.97	Private	0	0	0	0	0	173	1	0	0	0	0	192	97	2
344	OTU_630	Arthropoda	Insecta	Diptera	Chironomidae	Paratrissocladius	NA	95.2	Early-Release	0	0	0	0	0	16	1	176	0	0	155	0	0	2
357	OTU_113	Arthropoda	Insecta	Diptera	Tipulidae	Tipula	NA	96.4	Early-Release	0	0	0	0	5	0	1	0	7047	0	0	5	0	2
361	OTU_1584	Arthropoda	Insecta	Ephemeroptera	Ephemeridae	Ephemera	NA	96.4	Published	0	0	13	0	0	0	1	0	38	0	0	0	23	2
398	OTU_224	Arthropoda	Insecta	Diptera	Chironomidae	Rheopelopia	ornata	98.08	Private	756	0	0	0	0	0	1	0	0	29	0	470	0	2
409	OTU_583	Arthropoda	Insecta	Diptera	Chironomidae	Parametriocnemus	sp. BOLD:AAP6587	98.32	Published	0	0	0	0	245	0	1	0	495	68	0	0	0	2
433	OTU_2233	Arthropoda	Insecta	Diptera	Simuliidae	Simulium	balcanicum	98.96	Published	323	0	0	0	0	0	1	0	0	21	0	141	0	2
445	OTU_1242	Arthropoda	Insecta	Diptera	Simuliidae	Simulium	ornatum s.l.	99.04	Private	0	56	0	0	0	0	1	0	0	68	0	16	0	2
450	OTU_84	Arthropoda	Insecta	Diptera	Chironomidae	Chironomus	riparius	99.12	Published	0	4594	0	0	0	0	1	0	0	323	0	4	0	2
506	OTU_153	Arthropoda	Malacostraca	Isopoda	Asellidae	Asellus	aquaticus	99.76	Early-Release	0	0	0	0	0	1661	1	0	4	0	0	0	336	2
141	OTU_655	Annelida	Clitellata	Haplotaxida	Naididae	Limnodrilus	claparedeanus	100	Published	0	0	0	0	0	78	1	0	0	0	0	49	269	2
387	OTU_1150	Annelida	Clitellata	Haplotaxida	Naididae	Limnodrilus	NA	97.84	Published	0	0	0	0	0	13	1	81	0	0	0	0	116	2
413	OTU_983	Annelida	Clitellata	Haplotaxida	Naididae	Limnodrilus	hoffmeisteri	98.32	Published	0	0	14	0	0	0	1	27	0	0	42	0	0	2
98	OTU_227	Arthropoda	Insecta	Trichoptera	Leptoceridae	Oecetis	testacea	100	Published	0	0	0	0	0	0	0	0	666	0	0	0	1217	2
100	OTU_237	Arthropoda	Insecta	Trichoptera	Sericostomatidae	Sericostoma	flavicorne	100	Private	0	0	0	0	0	0	0	0	2433	0	0	477	0	2
115	OTU_321	Arthropoda	Insecta	Diptera	Chironomidae	Conchapelopia	hittmairorum	100	Private	0	0	0	0	0	0	0	0	901	0	0	202	0	2
126	OTU_465	Arthropoda	Insecta	Ephemeroptera	Heptageniidae	Ecdyonurus	torrentis	100	Private	0	0	0	0	0	0	0	411	0	0	123	0	0	2
127	OTU_469	Arthropoda	Insecta	Trichoptera	Sericostomatidae	Sericostoma	flavicorne	100	Private	0	0	0	0	0	0	0	0	491	0	0	167	0	2
144	OTU_718	Arthropoda	Malacostraca	Amphipoda	Gammaridae	Gammarus	pulex	100	Published	0	0	0	0	0	0	0	242	0	0	5	0	0	2
145	OTU_721	Arthropoda	Insecta	Plecoptera	Leuctridae	Leuctra	albida	100	Published	0	0	0	0	0	0	0	0	222	0	0	0	20	2
160	OTU_946	Arthropoda	Insecta	Diptera	Chironomidae	Paratrissocladius	excerptus	100	Early-Release	0	0	0	0	0	0	0	0	108	63	0	0	0	2
229	OTU_1388	Arthropoda	Insecta	Coleoptera	NA	NA	NA	87.5	Published	0	0	0	0	0	0	0	39	0	0	0	0	76	2
257	OTU_782	Arthropoda	Insecta	Diptera	NA	NA	NA	89.27	Published	0	0	0	0	0	0	0	82	0	114	0	0	0	2
321	OTU_2683	Arthropoda	Insecta	Coleoptera	Gyrinidae	NA	NA	93.19	Published	0	0	0	0	0	0	0	0	34	0	0	0	5	2
479	OTU_377	Arthropoda	Malacostraca	Amphipoda	Gammaridae	Gammarus	cf. fossarum	99.52	Private	0	0	0	0	0	0	0	0	687	11	0	0	0	2
492	OTU_525	Arthropoda	Insecta	Diptera	Chironomidae	Phaenopsectra	sp. BOLD:ACR1613	99.69	Published	0	0	0	0	0	0	0	0	70	0	239	0	0	2
516	OTU_521	Arthropoda	Insecta	Diptera	Simuliidae	Simulium	cryophilum	99.76	Private	0	0	0	0	0	0	0	0	0	238	0	33	0	2
117	OTU_336	Annelida	Clitellata	Haplotaxida	Naididae	Nais	alpina	100	Published	70	239	11	73	0	14	5	0	0	0	5	0	0	1
426	OTU_302	Arthropoda	Ostracoda	Podocopida	Cyprididae	Eucypris	pigra	98.8	Early-Release	68	1122	60	0	0	328	4	0	0	4	0	0	0	1
495	OTU_1135	Arthropoda	Arachnida	Trombidiformes	Aturidae	NA	NA	99.72	Private	115	9	35	0	0	10	4	0	0	15	0	0	0	1
350	OTU_70	Arthropoda	Insecta	Diptera	Chironomidae	Tanytarsus	NA	95.87	Early-Release	42	7077	0	0	0	58	3	0	0	349	0	0	0	1
438	OTU_78	Arthropoda	Insecta	Trichoptera	Leptoceridae	Ceraclea	annulicornis	99.04	Published	0	0	94	44	0	4798	3	6383	0	0	0	0	0	1
457	OTU_134	Annelida	Clitellata	Haplotaxida	Naididae	Chaetogaster	diaphanus	99.28	Private	240	3397	0	0	0	427	3	0	0	5	0	0	0	1
518	OTU_617	Annelida	Clitellata	Haplotaxida	Naididae	Nais	NA	99.76	Published	0	53	32	0	0	351	3	0	0	8	0	0	0	1
214	OTU_527	Arthropoda	Arachnida	Trombidiformes	NA	NA	NA	86.72	Private	283	0	0	0	0	111	2	32	0	0	0	0	0	1
343	OTU_253	Arthropoda	Insecta	Diptera	Chironomidae	NA	NA	95.2	Early-Release	0	0	66	398	0	0	2	0	0	0	2959	0	0	1
475	OTU_105	Arthropoda	Insecta	Diptera	Chironomidae	Nanocladius	minimus	99.52	Early-Release	13	4261	0	0	0	0	2	0	0	467	0	0	0	1
497	OTU_751	Arthropoda	Maxillopoda	Cyclopoida	Cyclopidae	Macrocyclops	albidus	99.75	Private	0	154	0	0	0	14	2	0	0	8	0	0	0	1
509	OTU_230	Arthropoda	Maxillopoda	Cyclopoida	Cyclopidae	NA	NA	99.76	Private	0	941	0	0	0	93	2	0	0	66	0	0	0	1
359	OTU_516	Annelida	Clitellata	Lumbriculida	Lumbriculidae	Stylodrilus	NA	96.4	Published	0	0	23	50	0	0	2	0	0	0	169	0	0	1
486	OTU_1109	Annelida	Clitellata	Haplotaxida	Naididae	Potamothrix	heuscheri	99.52	Published	0	0	23	0	0	73	2	0	0	0	0	0	97	1
53	OTU_82	Arthropoda	Insecta	Diptera	Chironomidae	Orthocladius	thienemanni	100	Published	0	6607	0	0	0	0	1	0	0	75	0	0	0	1
68	OTU_112	Arthropoda	Insecta	Trichoptera	Goeridae	Silo	piceus	100	Published	0	0	0	976	0	0	1	0	0	0	4494	0	0	1
82	OTU_164	Arthropoda	Insecta	Trichoptera	Hydropsychidae	Hydropsyche	pellucidula	100	Published	0	870	0	0	0	0	1	0	0	1671	0	0	0	1
86	OTU_181	Arthropoda	Insecta	Trichoptera	Limnephilidae	Chaetopteryx	fusca	100	Published	0	0	0	219	0	0	1	0	0	0	2637	0	0	1
105	OTU_250	Arthropoda	Insecta	Diptera	Chironomidae	Apsectrotanypus	trifascipennis	100	Early-Release	0	811	0	0	0	0	1	0	0	33	0	0	0	1
112	OTU_304	Arthropoda	Insecta	Diptera	Empididae	Wiedemannia	zetterstedti	100	Private	0	0	0	0	0	554	1	0	0	0	136	0	0	1
114	OTU_319	Arthropoda	Insecta	Diptera	Chironomidae	Prodiamesa	olivacea	100	Published	0	696	0	0	0	0	1	0	0	449	0	0	0	1
122	OTU_444	Arthropoda	Insecta	Diptera	Chironomidae	Cricotopus	cf. curtus	100	Private	0	0	0	105	0	0	1	0	0	0	723	0	0	1
123	OTU_445	Arthropoda	Insecta	Plecoptera	Nemouridae	Amphinemura	borealis	100	Published	0	0	0	0	43	0	1	0	0	0	0	443	0	1
128	OTU_471	Arthropoda	Insecta	Coleoptera	Nitidulidae	Brassicogethes	aeneus	100	Published	0	28	0	0	0	0	1	0	0	274	0	0	0	1
129	OTU_474	Arthropoda	Insecta	Diptera	Chironomidae	NA	NA	100	Early-Release	0	74	0	0	0	0	1	0	0	210	0	0	0	1
132	OTU_492	Arthropoda	Insecta	Hemiptera	Aphididae	Cavariella	pastinacae	100	Published	0	0	0	0	0	10	1	0	57	0	0	0	0	1
234	OTU_135	Arthropoda	Insecta	Diptera	NA	NA	NA	87.6	Published	0	0	0	0	0	2177	1	0	0	0	0	0	183	1
255	OTU_305	Arthropoda	Insecta	Diptera	NA	NA	NA	89.13	Published	847	0	0	0	0	0	1	0	0	0	0	2	0	1
260	OTU_262	Arthropoda	Insecta	Diptera	NA	NA	NA	89.46	Published	0	0	0	0	0	231	1	0	0	0	0	0	613	1
322	OTU_116	Arthropoda	Insecta	Diptera	Chironomidae	NA	NA	93.27	Published	0	0	0	0	0	6	1	0	0	0	4049	0	0	1
339	OTU_120	Arthropoda	Insecta	Diptera	Chironomidae	NA	NA	94.95	Private	0	3458	0	0	0	0	1	0	0	15	0	0	0	1
352	OTU_662	Arthropoda	Insecta	Diptera	Chironomidae	Paracricotopus	NA	96.03	Early-Release	0	0	0	0	75	0	1	0	36	0	0	0	0	1
366	OTU_2041	Arthropoda	Insecta	Diptera	Empididae	Wiedemannia	NA	96.88	Private	0	0	0	0	0	44	1	0	0	0	8	0	0	1
385	OTU_431	Arthropoda	Insecta	Diptera	Chironomidae	Orthocladius	NA	97.84	Early-Release	0	28	0	0	0	0	1	0	0	886	0	0	0	1
402	OTU_514	Arthropoda	Insecta	Diptera	Chironomidae	NA	NA	98.15	Early-Release	0	287	0	0	0	0	1	0	0	23	0	0	0	1
404	OTU_1547	Arthropoda	Insecta	Diptera	Empididae	Hemerodromia	adulatoria	98.27	Private	0	0	0	0	7	0	1	0	0	0	0	71	0	1
418	OTU_363	Arthropoda	Insecta	Diptera	Chironomidae	Procladius	NA	98.56	Private	0	320	0	0	0	0	1	0	0	62	0	0	0	1
419	OTU_915	Arthropoda	Insecta	Diptera	Chironomidae	Polypedilum	convictum	98.56	Early-Release	0	0	0	0	16	0	1	0	169	0	0	0	0	1
428	OTU_554	Arthropoda	Insecta	Diptera	Ceratopogonidae	Probezzia	seminigra	98.8	Private	0	0	0	0	0	25	1	0	0	6	0	0	0	1
441	OTU_283	Arthropoda	Insecta	Diptera	Chironomidae	Hayesomyia	tripunctata	99.04	Private	0	543	0	0	0	0	1	0	0	2	0	0	0	1
447	OTU_3712	Arthropoda	Malacostraca	Isopoda	Asellidae	Asellus	aquaticus	99.04	Published	0	0	0	0	0	8	1	0	0	0	0	0	35	1
454	OTU_318	Arthropoda	Insecta	Diptera	Chironomidae	Thienemannimyia	carnea	99.15	Early-Release	0	0	17	0	0	0	1	615	0	0	0	0	0	1
480	OTU_411	Arthropoda	Insecta	Diptera	Chironomidae	Polypedilum	cultellatum	99.52	Private	0	40	0	0	0	0	1	0	0	545	0	0	0	1
485	OTU_589	Arthropoda	Insecta	Diptera	Chironomidae	NA	NA	99.52	Early-Release	0	171	0	0	0	0	1	0	0	193	0	0	0	1
511	OTU_394	Arthropoda	Insecta	Diptera	Chironomidae	Thienemannimyia	northumbrica	99.76	Published	0	0	0	0	9	0	1	0	456	0	0	0	0	1
512	OTU_403	Arthropoda	Insecta	Diptera	Chironomidae	Potthastia	longimanus	99.76	Private	0	293	0	0	0	0	1	0	0	53	0	0	0	1
515	OTU_493	Arthropoda	Insecta	Diptera	Chironomidae	Parametriocnemus	stylatus	99.76	Private	0	366	0	0	0	0	1	0	0	163	0	0	0	1
519	OTU_626	Arthropoda	Insecta	Trichoptera	Hydroptilidae	Hydroptila	forcipata	99.76	Published	0	0	0	12	0	0	1	0	0	0	225	0	0	1
528	OTU_1351	Arthropoda	Insecta	Diptera	Chironomidae	Micropsectra	notescens	99.76	Published	0	0	0	0	0	25	1	0	0	86	0	0	0	1
274	OTU_836	Platyhelminthes	Rhabditophora	Tricladida	Dugesiidae	NA	NA	90.5	Published	0	89	0	0	0	0	1	0	53	0	0	0	0	1
396	OTU_752	Platyhelminthes	Rhabditophora	Tricladida	Dugesiidae	Girardia	sp. AW2014	98.07	Published	108	0	0	0	0	0	1	0	0	0	0	5	0	1
133	OTU_498	Annelida	Clitellata	Lumbriculida	Lumbriculidae	Stylodrilus	heringianus	100	Published	0	0	0	0	16	0	1	0	350	0	0	0	0	1
148	OTU_742	Annelida	Clitellata	Haplotaxida	Ocnerodrilidae	Eukerria	saltensis	100	Early-Release	0	16	0	0	0	0	1	0	0	0	112	0	0	1
213	OTU_44	Annelida	Clitellata	Haplotaxida	NA	NA	NA	86.72	Early-Release	0	14113	0	0	0	0	1	0	0	278	0	0	0	1
306	OTU_86	Annelida	Clitellata	Haplotaxida	Naididae	NA	NA	92.51	Published	0	0	0	0	0	5938	1	0	0	0	0	0	209	1
358	OTU_450	Annelida	Clitellata	Haplotaxida	Naididae	Potamothrix	NA	96.4	Published	0	0	0	0	0	535	1	0	0	0	0	0	51	1
410	OTU_784	Annelida	Clitellata	Lumbriculida	Lumbriculidae	Stylodrilus	heringianus	98.32	Published	0	0	70	0	0	0	1	0	0	0	0	0	38	1
70	OTU_115	Arthropoda	Insecta	Ephemeroptera	Ephemerellidae	Torleya	major	100	Published	0	0	0	0	0	0	0	0	0	0	8356	0	0	1
88	OTU_192	Arthropoda	Insecta	Coleoptera	Staphylinidae	Anotylus	rugosus	100	Private	0	0	0	0	0	0	0	0	0	1434	0	0	0	1
95	OTU_211	Arthropoda	Insecta	Diptera	Athericidae	Atherix	sp. BOLD:ACO4109	100	Early-Release	0	0	0	0	0	0	0	0	0	0	1376	0	0	1
96	OTU_223	Arthropoda	Insecta	Trichoptera	Limnephilidae	Drusus	monticola	100	Published	0	0	0	0	0	0	0	0	0	0	1327	0	0	1
119	OTU_347	Arthropoda	Insecta	Coleoptera	Nitidulidae	Epuraea	melanocephala	100	Private	0	0	0	0	0	0	0	0	0	565	0	0	0	1
120	OTU_369	Arthropoda	Insecta	Diptera	Cecidomyiidae	NA	NA	100	Private	0	0	0	0	0	0	0	0	0	0	486	0	0	1
130	OTU_479	Arthropoda	Insecta	Trichoptera	Limnephilidae	Limnephilus	lunatus	100	Published	0	0	0	0	0	0	0	416	0	0	0	0	0	1
134	OTU_501	Arthropoda	Insecta	Diptera	Chironomidae	Diamesa	sp. BOLD:ACR0046	100	Published	0	0	0	0	0	0	0	0	0	0	520	0	0	1
149	OTU_748	Arthropoda	Insecta	Hymenoptera	Tenthredinidae	Eutomostethus	ephippium	100	Private	0	0	0	0	0	0	0	0	0	0	0	0	221	1
151	OTU_846	Arthropoda	Malacostraca	Amphipoda	Gammaridae	Gammarus	fossarum	100	Published	0	0	0	0	0	0	0	76	0	0	0	0	0	1
155	OTU_893	Arthropoda	Insecta	Diptera	Chironomidae	Micropsectra	contracta	100	Published	0	0	0	0	0	0	0	122	0	0	0	0	0	1
159	OTU_937	Arthropoda	Insecta	Ephemeroptera	Baetidae	Baetis	muticus	100	Published	0	0	0	0	0	0	0	0	0	0	0	0	99	1
164	OTU_1066	Arthropoda	Insecta	Diptera	Chironomidae	Chironomus	cingulatus	100	Early-Release	0	0	0	0	0	0	0	0	0	91	0	0	0	1
167	OTU_1179	Arthropoda	Malacostraca	Amphipoda	Crangonyctidae	Crangonyx	pseudogracilis	100	Published	0	0	0	0	0	0	0	0	0	68	0	0	0	1
168	OTU_1224	Arthropoda	Insecta	Hemiptera	Corixidae	Micronecta	griseola	100	Private	0	0	0	0	0	0	0	0	0	50	0	0	0	1
174	OTU_1690	Arthropoda	Insecta	Diptera	Chironomidae	Tvetenia	calvescens	100	Early-Release	0	0	0	0	0	0	0	0	0	41	0	0	0	1
178	OTU_2076	Arthropoda	Arachnida	Opiliones	Phalangiidae	Opilio	canestrinii	100	Early-Release	0	0	0	0	0	0	0	0	33	0	0	0	0	1
209	OTU_586	Arthropoda	Insecta	Diptera	NA	NA	NA	86.33	Early-Release	0	0	0	0	0	0	0	0	0	365	0	0	0	1
228	OTU_581	Arthropoda	Insecta	Diptera	NA	NA	NA	87.5	Published	0	0	0	0	0	0	0	0	0	0	308	0	0	1
245	OTU_212	Arthropoda	Insecta	Diptera	NA	NA	NA	88.25	Private	0	0	0	0	0	0	0	0	0	3	0	0	0	1
304	OTU_368	Arthropoda	Insecta	Diptera	Chironomidae	NA	NA	92.33	Private	0	0	0	0	0	0	0	0	0	0	0	0	535	1
310	OTU_1815	Arthropoda	Insecta	Diptera	Chironomidae	NA	NA	92.57	Published	0	0	0	0	0	0	0	0	0	44	0	0	0	1
345	OTU_2450	Arthropoda	Insecta	Diptera	Tipulidae	Tipula	NA	95.2	Early-Release	0	0	0	0	0	0	0	0	40	0	0	0	0	1
381	OTU_670	Arthropoda	Insecta	Diptera	Chironomidae	Potthastia	NA	97.6	Private	0	0	0	0	0	0	0	0	202	0	0	0	0	1
411	OTU_853	Arthropoda	Insecta	Diptera	Chironomidae	Cricotopus	sp. BOLD:ACQ9824	98.32	Published	0	0	0	0	0	0	0	0	164	0	0	0	0	1
412	OTU_981	Arthropoda	Insecta	Ephemeroptera	Baetidae	Baetis	vernus	98.32	Published	0	0	0	0	0	0	0	0	184	0	0	0	0	1
414	OTU_1043	Arthropoda	Insecta	Diptera	Chironomidae	Procladius	choreus-agg.1	98.32	Private	0	0	0	0	0	0	0	0	0	0	0	0	132	1
427	OTU_546	Arthropoda	Insecta	Diptera	Chironomidae	Orthocladius	excavatus	98.8	Private	0	0	0	0	0	0	0	0	408	0	0	0	0	1
431	OTU_1435	Arthropoda	Insecta	Diptera	Chironomidae	Polypedilum	pedestre	98.8	Private	0	0	0	0	0	0	0	0	0	0	0	67	0	1
449	OTU_1656	Arthropoda	Insecta	Ephemeroptera	Leptophlebiidae	Habroleptoides	confusa	99.07	Published	0	0	0	0	0	0	0	0	32	0	0	0	0	1
455	OTU_2451	Arthropoda	Insecta	Hemiptera	Cicadellidae	Cicadula	persimilis	99.16	Early-Release	0	0	0	0	0	0	0	0	25	0	0	0	0	1
460	OTU_409	Arthropoda	Insecta	Diptera	Chironomidae	Microtendipes	rydalensis	99.28	Private	0	0	0	0	0	0	0	0	0	61	0	0	0	1
462	OTU_522	Arthropoda	Insecta	Diptera	Chironomidae	Rheotanytarsus	curtistylus	99.28	Private	0	0	0	0	0	0	0	0	0	0	291	0	0	1
476	OTU_246	Arthropoda	Insecta	Diptera	Athericidae	Atherix	ibis	99.52	Early-Release	0	0	0	0	0	0	0	0	0	0	1429	0	0	1
489	OTU_1490	Arthropoda	Insecta	Diptera	Pediciidae	Dicranota	sp.	99.52	Early-Release	0	0	0	0	0	0	0	0	0	0	0	0	44	1
493	OTU_1326	Arthropoda	Insecta	Diptera	Chironomidae	Rheopelopia	maculipennis	99.71	Early-Release	0	0	0	0	0	0	0	0	0	53	0	0	0	1
496	OTU_609	Arthropoda	Insecta	Diptera	Limoniidae	Pilaria	discicollis	99.74	Early-Release	0	0	0	0	0	0	0	0	0	0	0	228	0	1
510	OTU_284	Arthropoda	Insecta	Coleoptera	Carabidae	Pterostichus	melanarius	99.76	Published	0	0	0	0	0	0	0	0	0	0	0	838	0	1
514	OTU_449	Arthropoda	Insecta	Plecoptera	Perlodidae	Isoperla	grammatica	99.76	Early-Release	0	0	0	0	0	0	0	0	0	0	590	0	0	1
520	OTU_693	Arthropoda	Insecta	Diptera	Empididae	Wiedemannia	bistigma	99.76	Private	0	0	0	0	0	0	0	0	397	0	0	0	0	1
521	OTU_719	Arthropoda	Insecta	Diptera	Chironomidae	Stempellinella	flavidula	99.76	Published	0	0	0	0	0	0	0	0	0	0	196	0	0	1
522	OTU_749	Arthropoda	Insecta	Odonata	Calopterygidae	Calopteryx	splendens	99.76	Private	0	0	0	0	0	0	0	300	0	0	0	0	0	1
526	OTU_1180	Arthropoda	Insecta	Diptera	Chironomidae	Tanytarsus	pallidicornis	99.76	Published	0	0	0	0	0	0	0	0	0	136	0	0	0	1
470	OTU_1603	Mollusca	Bivalvia	Sphaeriidae	Pisidium	henslowanum	NA	99.47	Published	0	0	0	0	0	0	0	0	0	0	0	0	50	1
154	OTU_891	Annelida	Clitellata	Rhynchobdellida	Glossiphoniidae	Helobdella	stagnalis	100	Published	0	0	0	0	0	0	0	0	0	114	0	0	0	1
171	OTU_1306	Annelida	Clitellata	Haplotaxida	Lumbricidae	Eiseniella	tetraedra	100	Early-Release	0	0	0	0	0	0	0	78	0	0	0	0	0	1
222	OTU_1728	Annelida	Clitellata	Haplotaxida	NA	NA	NA	87.05	Published	0	0	0	0	0	0	0	0	0	0	0	0	70	1
218	OTU_33	Annelida	Clitellata	Haplotaxida	NA	NA	NA	86.85	Published	10260	7041	741	317	13	1449	6	0	0	0	0	0	0	0
182	OTU_490	Mollusca	Gastropoda	Stylommatophora	NA	NA	NA	85.11	Published	115	114	20	0	4	10	5	0	0	0	0	0	0	0
183	OTU_571	Mollusca	Gastropoda	Stylommatophora	NA	NA	NA	85.11	Published	110	188	11	0	0	19	4	0	0	0	0	0	0	0
3	OTU_561	Annelida	Clitellata	Enchytraeida	Enchytraeidae	NA	NA	94	Early-Release	47	86	13	0	0	43	4	0	0	0	0	0	0	0
435	OTU_618	Annelida	Clitellata	Haplotaxida	Naididae	Nais	communis	99.03	Published	142	104	86	0	0	67	4	0	0	0	0	0	0	0
252	OTU_564	Annelida	Clitellata	Haplotaxida	NA	NA	NA	88.73	Published	12	0	179	0	3	0	3	0	0	0	0	0	0	0
124	OTU_447	Arthropoda	Insecta	Diptera	Chironomidae	Stempellinella	edwardsi	100	Published	273	0	0	0	0	17	2	0	0	0	0	0	0	0
139	OTU_603	Arthropoda	Collembola	Symphypleona	Sminthurididae	NA	NA	100	Private	0	79	0	117	0	0	2	0	0	0	0	0	0	0
142	OTU_657	Arthropoda	Insecta	Trichoptera	Hydropsychidae	Hydropsyche	contubernalis	100	Published	83	78	0	0	0	0	2	0	0	0	0	0	0	0
372	OTU_1287	Arthropoda	Arachnida	Trombidiformes	Sperchontidae	NA	NA	97.35	Early-Release	19	0	0	0	0	47	2	0	0	0	0	0	0	0
464	OTU_629	Arthropoda	Ostracoda	Podocopida	Candonidae	Candona	candida	99.28	Private	0	70	31	0	0	0	2	0	0	0	0	0	0	0
525	OTU_962	Arthropoda	Insecta	Diptera	Chironomidae	Rheotanytarsus	sp. BOLD:ACG6176	99.76	Published	0	0	0	41	19	0	2	0	0	0	0	0	0	0
202	OTU_350	Annelida	Clitellata	Haplotaxida	NA	NA	NA	86.1	Published	0	585	0	0	0	83	2	0	0	0	0	0	0	0
224	OTU_339	Annelida	Clitellata	Haplotaxida	NA	NA	NA	87.1	Published	0	472	0	0	3	0	2	0	0	0	0	0	0	0
233	OTU_601	Annelida	Clitellata	Haplotaxida	NA	NA	NA	87.59	Published	17	0	0	0	139	0	2	0	0	0	0	0	0	0
254	OTU_735	Annelida	Clitellata	Haplotaxida	NA	NA	NA	88.97	Private	0	175	0	0	46	0	2	0	0	0	0	0	0	0
78	OTU_148	Arthropoda	Insecta	Trichoptera	Goeridae	Goera	pilosa	100	Published	0	0	1612	0	0	0	1	0	0	0	0	0	0	0
102	OTU_244	Arthropoda	Insecta	Diptera	Chironomidae	Rheotanytarsus	sp. BOLD:ACR3994	100	Published	0	82	0	0	0	0	1	0	0	0	0	0	0	0
136	OTU_542	Arthropoda	Insecta	Trichoptera	Brachycentridae	Micrasema	setiferum	100	Private	0	0	0	177	0	0	1	0	0	0	0	0	0	0
146	OTU_737	Arthropoda	Insecta	Diptera	Chironomidae	Paratanytarsus	dissimilis	100	Private	108	0	0	0	0	0	1	0	0	0	0	0	0	0
157	OTU_904	Arthropoda	Insecta	Hemiptera	Anthocoridae	Anthocoris	limbatus	100	Private	70	0	0	0	0	0	1	0	0	0	0	0	0	0
161	OTU_959	Arthropoda	Insecta	Trichoptera	Limnephilidae	Anabolia	nervosa	100	Published	73	0	0	0	0	0	1	0	0	0	0	0	0	0
162	OTU_1024	Arthropoda	Insecta	Psocodea	Psyllipsocidae	Dorypteryx	domestica	100	Private	0	0	0	0	0	36	1	0	0	0	0	0	0	0
163	OTU_1046	Arthropoda	Insecta	Diptera	Chironomidae	Thienemanniella	obscura	100	Early-Release	0	0	0	0	0	58	1	0	0	0	0	0	0	0
165	OTU_1077	Arthropoda	Insecta	Trichoptera	Limnephilidae	Halesus	radiatus	100	Published	0	0	0	68	0	0	1	0	0	0	0	0	0	0
176	OTU_1987	Arthropoda	Insecta	Hemiptera	Cicadellidae	Orientus	ishidae	100	Published	0	0	0	0	0	29	1	0	0	0	0	0	0	0
197	OTU_2164	Arthropoda	Insecta	NA	NA	NA	NA	85.82	Private	0	9	0	0	0	0	1	0	0	0	0	0	0	0
320	OTU_1291	Arthropoda	Insecta	Diptera	Chironomidae	NA	NA	93.05	Private	0	0	0	0	0	58	1	0	0	0	0	0	0	0
336	OTU_386	Arthropoda	Insecta	Diptera	Empididae	NA	NA	94.5	Early-Release	311	0	0	0	0	0	1	0	0	0	0	0	0	0
386	OTU_789	Arthropoda	Insecta	Diptera	Chironomidae	Corynoneura	NA	97.84	Early-Release	0	48	0	0	0	0	1	0	0	0	0	0	0	0
391	OTU_3355	Arthropoda	Insecta	Diptera	Chironomidae	Tanytarsus	NA	97.84	Early-Release	0	0	0	0	2	0	1	0	0	0	0	0	0	0
446	OTU_1682	Arthropoda	Ostracoda	Podocopida	Candonidae	Candona	candida	99.04	Private	0	0	0	0	23	0	1	0	0	0	0	0	0	0
323	OTU_420	Annelida	Clitellata	Arhynchobdellida	Erpobdellidae	NA	NA	93.33	Published	0	353	0	0	0	0	1	0	0	0	0	0	0	0
375	OTU_1246	Annelida	Clitellata	Enchytraeida	Enchytraeidae	Henlea	NA	97.36	Private	53	0	0	0	0	0	1	0	0	0	0	0	0	0
384	OTU_412	Annelida	Clitellata	Haplotaxida	Naididae	Chaetogaster	NA	97.84	Private	0	314	0	0	0	0	1	0	0	0	0	0	0	0
407	OTU_338	Annelida	Clitellata	Haplotaxida	Naididae	Chaetogaster	sp.	98.32	Private	0	414	0	0	0	0	1	0	0	0	0	0	0	0
415	OTU_2188	Annelida	Clitellata	Haplotaxida	Naididae	Pristina	aequiseta	98.32	Published	0	0	0	0	12	0	1	0	0	0	0	0	0	0
436	OTU_3084	Annelida	Clitellata	Haplotaxida	Naididae	Limnodrilus	hoffmeisteri	99.03	Published	0	0	0	0	3	0	1	0	0	0	0	0	0	0
487	OTU_1187	Annelida	Clitellata	Haplotaxida	Naididae	Pristina	aequiseta	99.52	Published	0	0	0	0	7	0	1	0	0	0	0	0	0	0
135	OTU_503	Arthropoda	Insecta	Thysanoptera	Thripidae	Taeniothrips	inconsequens	100	Published	0	0	0	0	0	0	0	0	0	0	0	0	0	0
170	OTU_1304	Arthropoda	Insecta	Ephemeroptera	Baetidae	Baetis	vernus	100	Published	0	0	0	0	0	0	0	0	0	0	0	0	0	0
198	OTU_235	Arthropoda	Branchiopoda	Diplostraca	NA	NA	NA	85.85	Private	0	0	0	0	0	0	0	0	0	0	0	0	0	0
247	OTU_2850	Arthropoda	Insecta	Coleoptera	NA	NA	NA	88.25	Private	0	0	0	0	0	0	0	0	0	0	0	0	0	0
365	OTU_1151	Arthropoda	Insecta	Diptera	Chironomidae	Parametriocnemus	NA	96.88	Published	0	0	0	0	0	0	0	0	0	0	0	0	0	0
430	OTU_1067	Arthropoda	Insecta	Diptera	Chironomidae	Orthocladius	decoratus	98.8	Private	0	0	0	0	0	0	0	0	0	0	0	0	0	0
524	OTU_771	Arthropoda	Insecta	Trichoptera	Brachycentridae	Micrasema	longulum	99.76	Published	0	0	0	0	0	0	0	0	0	0	0	0	0	0
173	OTU_1386	Annelida	Clitellata	Arhynchobdellida	Erpobdellidae	Erpobdella	octoculata	100	Early-Release	0	0	0	0	0	0	0	0	0	0	0	0	0	0
248	OTU_184	Annelida	Clitellata	Enchytraeida	NA	NA	NA	88.49	Early-Release	0	0	0	0	0	0	0	0	0	0	0	0	0	0
